# Interneuron loss and microglia activation by transcriptome analyses in the basal ganglia of Tourette syndrome

**DOI:** 10.1101/2024.02.28.582504

**Authors:** Yifan Wang, Liana Fasching, Feinan Wu, Anita Huttner, Sabina Berretta, Rosalinda Roberts, James F. Leckman, Alexej Abyzov, Flora M. Vaccarino

**Affiliations:** Department of Quantitative Health Sciences, Center for Individualized Medicine, Mayo Clinic, Rochester, MN 55905, USA; Child Study Center, Yale University, New Haven, CT 06520, USA; Department of Pathology, Yale University, New Haven, CT 06520, USA; McLean Hospital, Harvard Medical School, Belmont, MA, 02478, USA; Department of Psychiatry and Behavioral Neurobiology, University of Alabama at Birmingham, Birmingham, AL 35294, USA; Department of Neuroscience, Yale University, New Haven, CT 06520, USA; Yale Kavli Institute for Neuroscience, New Haven, CT 06520, USA

## Abstract

Tourette syndrome (TS) is a disorder of high-order integration of sensory, motor, and cognitive functions afflicting as many as 1 in 150 children and characterized by motor hyperactivity and tics. Despite high familial recurrence rates, a few risk genes and no biomarkers have emerged as causative or predisposing factors. The syndrome is believed to originate in basal ganglia, where patterns of motor programs are encoded. Postmortem immunocytochemical analyses of brains with severe TS revealed decreases in cholinergic, fast-spiking parvalbumin, and somatostatin interneurons within the striatum (caudate and putamen nuclei). Here, we performed single cell transcriptomic and chromatin accessibility analyses of the caudate nucleus from 6 adult TS and 6 control post-mortem brains. The data reproduced the known cellular composition of the adult human striatum, including a majority of medium spiny neurons (MSN) and small populations of GABAergic and cholinergic interneurons. Comparative analysis revealed that interneurons were decreased by roughly 50% in TS brains, while no difference was observed for other cell types. Differential gene expression analysis suggested that mitochondrial function, and specifically oxidative metabolism, in MSN and synaptic function in interneurons are both impaired in TS subjects. Furthermore, such an impairment was coupled with activation of immune response pathways in microglia. Also, our data explicitly link gene expression changes to changes in cis-regulatory activity in the corresponding cell types, suggesting de-regulation as a factor for the etiology of TS. These findings expand on previous research and suggest that impaired modulation of striatal function by interneurons may be the origin of TS symptoms.
