## Supplementary Table 8 for "Interneuron loss and microglia activation by transcriptome analyses in the basal ganglia of Tourette syndrome"

### Sheet: STable8
STable 8. GO terms enriched in down regulated DEGs
Category: GO term categories
Term: GO terms
Count: number of DEGs in a specific GO term
Pvalue: p-value of enrichment of DEGs in a specific GO term
Genes: DEGs in a specific GO term
Bonferroni: p-value with Bonferroni correction
Benjamini: p-value with Benjamini correction
FDR: false discovery rate

### Sheet: MSN
Category	Term	Count	PValue	Genes	Bonferroni	Benjamini	FDR
GOTERM_CC_DIRECT	GO:0005743~mitochondrial inner membrane	40	1.42081e-12	NDUFB8, UQCRB, NDUFB6, NDUFA12, NDUFB5, MRPS33, NDUFB4, COX4I1, NDUFB3, TIMM13, NDUFB2, NDUFB1, UQCR11, MICOS10, COX7C, UQCRH, MRPL33, LDHB, ATP5F1B, MPC2, UQCRFS1, ATP5MG, ATP5MF, ATP5ME, ATP5PF, ATP5PD, NDUFA5, NDUFA4, NDUFC1, COX6C, ATP5F1E, COX7A2L, SMDT1, MRPL51, UQCRQ, NDUFS6, ATP5PO, CYCS, TMEM126B, COX20	5.61241e-10	5.61219e-10	5.58378e-10
GOTERM_BP_DIRECT	GO:0042776~mitochondrial ATP synthesis coupled proton transport	19	9.3484e-11	ATP5PF, NDUFB8, ATP5PD, NDUFB6, NDUFA5, NDUFB5, NDUFA12, NDUFB4, NDUFB3, NDUFB2, NDUFB1, NDUFC1, ATP5F1E, ATP5F1B, NDUFS6, ATP5PO, ATP5MG, ATP5MF, ATP5ME	1.33776e-07	1.33682e-07	1.33682e-07
GOTERM_CC_DIRECT	GO:0005739~mitochondrion	56	1.40262e-06	YWHAE, NDUFA12, COX4I1, ETFB, MICOS10, COX7C, MRPL33, RGS2, RFK, MPC2, UQCRFS1, TOMM70, MAP2K1, GLRX5, DYNLL1, YWHAZ, PYURF, SMDT1, COX7A2L, MRPL51, VDAC2, VDAC1, TMEM126B, NDUFB8, NDUFB6, NDUFB5, MRPS33, NDUFB4, TIMM13, NDUFB1, UQCRH, LDHB, RHOT2, LDHA, ATP5F1B, UBB, COX14, ATP5MG, TSPOAP1, ATP5MF, ATP5ME, SNCA, ATP5PF, MOAP1, ATP5PD, NDUFA4, HSPE1, COX6C, NDUFAF8, UQCRQ, TOMM7, ATP5PO, CYCS, SL…	0.000553883	0.000277018	0.000275615
GOTERM_MF_DIRECT	GO:0008137~NADH dehydrogenase (ubiquinone) activity	12	9.01809e-07	NDUFB8, NDUFB6, NDUFA5, NDUFS6, NDUFB5, NDUFA4, NDUFA12, NDUFB4, NDUFB3, NDUFB2, NDUFB1, NDUFC1	0.000376885	0.000377858	0.000376956
GOTERM_CC_DIRECT	GO:0005747~mitochondrial respiratory chain complex I	12	3.94899e-06	NDUFB8, NDUFB6, NDUFA5, NDUFS6, NDUFB5, NDUFA4, NDUFA12, NDUFB4, NDUFB3, NDUFB2, NDUFB1, NDUFC1	0.00155864	0.000519951	0.000517318
GOTERM_CC_DIRECT	GO:0005753~mitochondrial proton-transporting ATP synthase complex	8	9.87242e-06	ATP5PF, ATP5F1B, ATP5PD, ATP5PO, ATP5MG, ATP5F1E, ATP5MF, ATP5ME	0.00389203	0.000974902	0.000969965
GOTERM_MF_DIRECT	GO:0046933~proton-transporting ATP synthase activity, rotational mechanism	8	5.01625e-06	ATP5PF, ATP5F1B, ATP5PD, ATP5PO, ATP5MG, ATP5F1E, ATP5MF, ATP5ME	0.0020946	0.00105091	0.0010484
GOTERM_BP_DIRECT	GO:0045333~cellular respiration	10	3.64885e-06	UQCRB, UQCRQ, NDUFA4, COX4I1, CYCS, COX7A2, UQCR11, COX6C, COX7C, UQCRH	0.0052079	0.00184601	0.00184601
GOTERM_BP_DIRECT	GO:1902600~hydrogen ion transmembrane transport	16	3.87275e-06	ATP5PF, ATP5PD, ATP6V1G2, COX4I1, ATP1B1, ATP5F1E, UQCRH, TMEM175, COX7A2L, ATP5F1B, ATP6V1B2, ATP5PO, UQCRFS1, ATP5MG, ATP5MF, ATP5ME	0.00552658	0.00184601	0.00184601
GOTERM_BP_DIRECT	GO:0006120~mitochondrial electron transport, NADH to ubiquinone	11	1.08697e-05	NDUFB8, NDUFB6, NDUFA5, NDUFS6, NDUFB5, NDUFA4, NDUFB4, NDUFB3, NDUFB2, NDUFB1, NDUFC1	0.0154343	0.00388592	0.00388592
GOTERM_BP_DIRECT	GO:0009060~aerobic respiration	13	1.44876e-05	NDUFB8, NDUFB6, UQCRB, NDUFA5, NDUFB5, NDUFA12, NDUFB4, NDUFB3, NDUFB2, NDUFB1, NDUFC1, UQCRH, NDUFS6	0.0205184	0.00414344	0.00414344
GOTERM_BP_DIRECT	GO:0032981~mitochondrial respiratory chain complex I assembly	12	1.99537e-05	NDUFB8, NDUFAF8, NDUFB6, NDUFA5, NDUFB5, NDUFA12, NDUFB4, NDUFB3, NDUFB2, NDUFB1, NDUFC1, TMEM126B	0.0281502	0.00475563	0.00475563
GOTERM_CC_DIRECT	GO:0005751~mitochondrial respiratory chain complex IV	7	8.03438e-05	COX7A2L, NDUFA4, COX4I1, UQCRFS1, COX7A2, COX6C, COX7C	0.0312387	0.00634716	0.00631502
GOTERM_BP_DIRECT	GO:0006123~mitochondrial electron transport, cytochrome c to oxygen	7	5.53413e-05	COX7A2L, NDUFA4, COX4I1, CYCS, COX7A2, COX6C, COX7C	0.0761409	0.0113054	0.0113054
GOTERM_BP_DIRECT	GO:0015986~ATP synthesis coupled proton transport	8	7.3426e-05	ATP5PF, ATP5F1B, ATP5PD, ATP5PO, ATP5MG, ATP5F1E, ATP5MF, ATP5ME	0.0997443	0.0131249	0.0131249
GOTERM_BP_DIRECT	GO:0006122~mitochondrial electron transport, ubiquinol to cytochrome c	6	0.000152768	UQCRB, UQCRQ, UQCRFS1, CYCS, UQCR11, UQCRH	0.196379	0.0242731	0.0242731
GOTERM_BP_DIRECT	GO:0006091~generation of precursor metabolites and energy	7	0.00022119	ATP5F1B, VGF, COX4I1, COX17, UQCR11, COX6C, COX7C	0.271347	0.0316302	0.0316302
GOTERM_CC_DIRECT	GO:0005750~mitochondrial respiratory chain complex III	5	0.00118123	UQCRB, UQCRQ, UQCRFS1, UQCR11, UQCRH	0.373033	0.0777644	0.0773706
GOTERM_MF_DIRECT	GO:0031386~protein tag	5	0.000650254	UBB, SUMO1, SUMO3, SUMO2, NEDD8	0.238065	0.0908188	0.0906021
GOTERM_CC_DIRECT	GO:0070062~extracellular exosome	55	0.00170384	YWHAE, ARF4, PDCD6, ARPC1A, ARPC5L, PEBP1, ACTG1, PCMT1, HINT1, CALB1, TOMM70, PGAM1, ATP1B1, YWHAZ, EEF1A1, ATP6V1B2, UFC1, CHMP4B, VDAC1, HPRT1, CHMP5, PFN2, GPM6A, RAB1A, NEDD8, TXN, SNX3, LDHB, SDCBP, LDHA, UGP2, ATP5F1B, UBB, DDT, GPC1, PCBP1, FLNA, HNRNPA1, S100A10, HSPA8, TMEM132A, DSTN, KRT10, HSPE1, NACA, ARPC3, RHEB, UBE2N, CPE, COPS8, AGRN, TPT1, RAN, PFKP, ITM2C	0.490125	0.0961451	0.0956583
GOTERM_CC_DIRECT	GO:0031966~mitochondrial membrane	12	0.0029693	TOMM70, ATP5F1B, NDUFB6, NDUFA4, COX4I1, VDAC2, COX7A2, VDAC1, COX14, COX6C, CALM2, COX7C	0.691063	0.146609	0.145867
GOTERM_MF_DIRECT	GO:0009055~electron carrier activity	7	0.00465048	COX7A2L, NDUFS6, VDAC2, CYCS, COX7A2, UQCR11, ETFB	0.857503	0.487138	0.485975
GOTERM_CC_DIRECT	GO:0005746~mitochondrial respiratory chain	4	0.0130943	COX7A2L, UQCRB, COX7A2, UQCRH	0.994519	0.517225	0.514606
GOTERM_CC_DIRECT	GO:0000276~mitochondrial proton-transporting ATP synthase complex, coupling factor F(o)	4	0.0130943	ATP5PF, ATP5PD, ATP5MG, ATP5ME	0.994519	0.517225	0.514606
GOTERM_CC_DIRECT	GO:0005615~extracellular space	20	0.0164883	HSPA8, METRN, NCAN, LPL, KRT10, YWHAZ, ACTG1, EEF1A1, SDCBP, VGF, UBB, DDT, GPC1, MMP17, CPE, FAU, TAC1, TPT1, S100A10, SNCA	0.998594	0.592081	0.589084
GOTERM_CC_DIRECT	GO:0072562~blood microparticle	4	0.0235586	HSPA8, SDCBP, YWHAZ, ACTG1	0.999919	0.775471	0.771545
GOTERM_CC_DIRECT	GO:0042470~melanosome	8	0.0287049	YWHAE, HSPA8, SDCBP, RAB1A, ATP6V1G2, ATP6V1B2, YWHAZ, RAN	0.99999	0.869851	0.865447
GOTERM_CC_DIRECT	GO:0005742~mitochondrial outer membrane translocase complex	3	0.0308302	TOMM70, TOMM7, TOMM5	0.999996	0.869851	0.865447
GOTERM_CC_DIRECT	GO:0005741~mitochondrial outer membrane	11	0.0355453	QTRT1, TOMM70, MOAP1, RHOT2, DMPK, UBB, TOMM7, VDAC2, VDAC1, COX14, TOMM5	0.999999	0.936026	0.931286
GOTERM_CC_DIRECT	GO:0005796~Golgi lumen	4	0.0456064	GPC1, NCAN, SDC3, AGRN	1	1	0.997462
GOTERM_CC_DIRECT	GO:0015629~actin cytoskeleton	10	0.0542864	ARHGAP33, ARPC3, SPPL2B, AVIL, MICAL1, ARPC1A, DSTN, FLNA, LIMD2, SNCA	1	1	0.997462
GOTERM_CC_DIRECT	GO:0031226~intrinsic component of plasma membrane	3	0.0598671	UNC5A, RAB26, GPC1	1	1	0.997462
GOTERM_CC_DIRECT	GO:0043202~lysosomal lumen	5	0.0714446	HSPA8, GPC1, NCAN, SDC3, AGRN	1	1	0.997462
GOTERM_CC_DIRECT	GO:0070469~respiratory chain	4	0.0748628	NDUFA12, NDUFB3, UQCRFS1, CYCS	1	1	0.997462
GOTERM_CC_DIRECT	GO:0005885~Arp2/3 protein complex	3	0.0949781	ARPC3, ARPC1A, ARPC5L	1	1	0.997462
GOTERM_MF_DIRECT	GO:0005509~calcium ion binding	20	0.0135129	JAG2, NECAB2, TTYH1, PDCD6, NCAN, LPL, RASGRP2, BAIAP3, RPH3A, RHOT2, CALB1, VSNL1, PITPNM3, OTOF, PLCH2, AGRN, CALM2, TPT1, S100A10, SNCA	0.99661	1	1
GOTERM_MF_DIRECT	GO:0044389~ubiquitin-like protein ligase binding	4	0.0289385	SUMO1, SUMO3, SUMO2, CDK5RAP3	0.999995	1	1
GOTERM_MF_DIRECT	GO:0015078~hydrogen ion transmembrane transporter activity	5	0.0305703	ATP5PF, ATP5PD, ATP6V1B2, ATP5MG, ATP5ME	0.999998	1	1
GOTERM_BP_DIRECT	GO:0046034~ATP metabolic process	4	0.0320231	HSPA8, ATP5F1B, ATP6V1B2, ATP1B1	1	1	1
GOTERM_BP_DIRECT	GO:0006090~pyruvate metabolic process	3	0.0322697	LDHB, LDHA, VDAC1	1	1	1
GOTERM_BP_DIRECT	GO:0006412~translation	7	0.0387039	EEF1A1, MRPL51, NACA, MRPS33, FAU, RSL24D1, MRPL33	1	1	1
GOTERM_BP_DIRECT	GO:0010001~glial cell differentiation	3	0.0464963	GAP43, METRN, NCAN	1	1	1
GOTERM_BP_DIRECT	GO:0070374~positive regulation of ERK1 and ERK2 cascade	6	0.0571329	NECAB2, AKAP12, MAP2K1, DDT, PTPN11, HRAS	1	1	1
GOTERM_BP_DIRECT	GO:0030833~regulation of actin filament polymerization	4	0.0579608	ARPC3, ARPC1A, ARPC5L, PFN2	1	1	1
GOTERM_BP_DIRECT	GO:0009617~response to bacterium	4	0.0579608	SNX3, GPM6A, LPL, OCIAD2	1	1	1
GOTERM_MF_DIRECT	GO:0003735~structural constituent of ribosome	5	0.0609484	MRPL51, MRPS33, FAU, RSL24D1, MRPL33	1	1	1
GOTERM_MF_DIRECT	GO:0005507~copper ion binding	4	0.0620972	GPC1, COX17, RNF7, SNCA	1	1	1
GOTERM_BP_DIRECT	GO:0006626~protein targeting to mitochondrion	4	0.0682558	TOMM70, TIMM13, TOMM7, TOMM5	1	1	1
GOTERM_MF_DIRECT	GO:0008320~protein transmembrane transporter activity	3	0.0748211	TOMM70, SEC61G, TOMM7	1	1	1
GOTERM_BP_DIRECT	GO:0042775~mitochondrial ATP synthesis coupled electron transport	3	0.0801368	NDUFB6, NDUFA12, SNCA	1	1	1
GOTERM_BP_DIRECT	GO:0006754~ATP biosynthetic process	3	0.0801368	ATP5F1B, ATP5PO, ATP5MF	1	1	1
GOTERM_BP_DIRECT	GO:0033617~mitochondrial respiratory chain complex IV assembly	3	0.0801368	COX17, COX14, COX20	1	1	1
GOTERM_MF_DIRECT	GO:0015459~potassium channel regulator activity	4	0.0831502	YWHAE, SUMO1, FLNA, ARPP19	1	1	1
GOTERM_BP_DIRECT	GO:0007218~neuropeptide signaling pathway	4	0.0910972	PENK, CPE, PDYN, TAC1	1	1	1
GOTERM_BP_DIRECT	GO:0050729~positive regulation of inflammatory response	4	0.0910972	DDT, CAMK2N1, LPL, SNCA	1	1	1
GOTERM_MF_DIRECT	GO:0023026~MHC class II protein complex binding	3	0.092605	YWHAE, HSPA8, ATP1B1	1	1	1
GOTERM_BP_DIRECT	GO:0045921~positive regulation of exocytosis	3	0.0990357	VSNL1, S100A10, SNCA	1	1	1
GOTERM_BP_DIRECT	GO:0045040~protein import into mitochondrial outer membrane	3	0.0990357	TOMM70, TOMM7, TOMM5	1	1	1
GOTERM_BP_DIRECT	GO:0043392~negative regulation of DNA binding	3	0.0990357	SUMO1, SUMO3, HABP4	1	1	1
GOTERM_BP_DIRECT	GO:2001222~regulation of neuron migration	3	0.0990357	CAMK2B, NSMF, SCRT1	1	1	1

### Sheet: IN
Category	Term	Count	PValue	Genes	Bonferroni	Benjamini	FDR
GOTERM_CC_DIRECT	GO:0005887~integral component of plasma membrane	36	5.76428e-08	PTPRT, TENM1, GRIA2, NLGN1, KCNC2, TM2D1, PTPRO, HTR2C, GRIK1, GRIK2, CLCN3, PCDH19, SLC5A3, SLC8A1, PCDH17, GRM5, ERBB4, CNR1, PLXNC1, JAG2, NTRK2, GABRA1, GRID2, COL25A1, PCDH7, TRPC1, NTRK3, LANCL1, ATP2B4, GRIN2B, GABRG2, DCLK1, GABRG1, ADGRB1, SCN2A, ADGRL3	1.83302e-05	1.83304e-05	1.79269e-05
GOTERM_CC_DIRECT	GO:0005886~plasma membrane	99	9.62736e-07	SEMA5A, VEZT, SLC8A1, EFR3A, GPBP1, PLXNC1, SCN1A, MAGI1, MAGI2, UNC5D, GABRG2, GABRG1, CACNB4, ADGRB1, TBC1D24, WDFY3, DGKH, GPM6A, GRIA2, SPTBN4, MACF1, MYCBP2, SDC3, CACNA1B, CACNA1A, PIK3R1, PCDH19, SLC5A3, PCDH17, CNTNAP3B, EPB41L3, GRIA3, JAG2, FZD3, OSBPL6, CADM1, ABCA5, BRAF, GRIN2B, LRP1B, DCLK1, CCDC88A, PPFIBP1, GNAQ, NF1, CNTN4, XKR4, SCN2A, PTPRT, TENM1, NRP2, KCNC2, PTPRO, HTR2C, GR…	0.000306103	0.000153075	0.000149705
GOTERM_CC_DIRECT	GO:0045211~postsynaptic membrane	18	4.18199e-06	GRIA2, GABRA1, GRID2, NLGN1, NRP2, KCNC2, GRIK1, GRIK2, GRIN2B, GABRG2, PCDH17, GABRG1, ERBB4, LRRC7, KCNMA1, IL1RAPL1, GRIA3, SHANK2	0.00132899	0.000443291	0.000433533
GOTERM_MF_DIRECT	GO:1904315~transmitter-gated ion channel activity involved in regulation of postsynaptic membrane potential	9	1.04008e-05	GABRA1, GRIA2, GRID2, GRIK1, GRIK2, GRIN2B, GABRG2, GRIA3, GABRG1	0.00451415	0.00453475	0.00449314
GOTERM_CC_DIRECT	GO:0098978~glutamatergic synapse	28	0.000258442	PTPRT, GPM6A, NLGN1, NRP2, PTPRO, GRIK2, CLCN3, PCDH17, PURA, GRM5, ERBB4, CNR1, DLGAP1, PAK3, DLGAP2, EIF4E, FARP1, GRID2, NTRK3, PLEKHA5, ATP2B4, GABRG2, CACNB4, IL1RAPL1, NF1, SCN2A, SHANK2, ADGRL3	0.0789078	0.0164468	0.0160847
GOTERM_CC_DIRECT	GO:0099055~integral component of postsynaptic membrane	7	0.000258597	GRM5, NLGN1, NRP2, NTRK3, CLCN3, SLC8A1, PCDH17	0.0789532	0.0164468	0.0160847
GOTERM_CC_DIRECT	GO:0016021~integral component of membrane	85	0.000336375	SEMA5A, PTPRT, NCKAP1, VEZT, CNTNAP2, TENM1, NRP2, PGAP1, KCNC2, PTPRO, HNRNPU, SNX13, GRIK1, GRIK2, N4BP2L2, SLC8A1, SYNPR, GRM5, KCNT1, CHL1, NNT, PAPOLA, SCN1A, GRID2, COL25A1, TRPC1, UNC5D, LEMD3, GABRG2, GOLGA8B, TMX4, LMBRD2, TBL1XR1, IL1RAPL1, ADGRB1, KCNMA1, ATP6V1B2, B4GALT6, SHANK2, GPM6A, GRIA2, MACF1, PRKAA2, TM2D1, SDC3, PLD5, CACNA1A, CLCN3, PCDH19, SLC5A3, PCDH17, CACNG8, ERBB4, CN…	0.101461	0.0178279	0.0174354
GOTERM_CC_DIRECT	GO:0098839~postsynaptic density membrane	11	0.00039608	PTPRT, GRIA2, GRM5, CACNG8, GRID2, ERBB4, PTPRO, GRIK1, GRIK2, GRIN2B, GRIA3	0.118366	0.0179933	0.0175973
GOTERM_CC_DIRECT	GO:0098982~GABA-ergic synapse	11	0.000892406	GABRA1, NLGN1, ERBB4, KCNC2, CNR1, GAD1, PTPRO, CLCN3, PCDH17, GABRG2, BAIAP3	0.247167	0.0354731	0.0346923
GOTERM_CC_DIRECT	GO:0014069~postsynaptic density	19	0.00185506	GRIA2, NTRK2, NLGN1, CADM1, MAGI2, CAMK2A, PLEKHA5, GRIK2, GRIN2B, DCLK1, SLC8A1, CACNG8, LRRC7, ADGRB1, DLGAP1, PAK3, DLGAP2, SHANK2, CDK5R1	0.445926	0.0655454	0.0641025
GOTERM_CC_DIRECT	GO:0005891~voltage-gated calcium channel complex	6	0.00219789	CACNG8, CACNB4, CACNA1B, CACNA1A, SCN2A, SCN1A	0.503265	0.0698929	0.0683543
GOTERM_CC_DIRECT	GO:0043197~dendritic spine	14	0.00246391	GPM6A, GRIA2, FARP1, NTRK2, GRID2, NLGN1, PTPRO, CAMK2A, SLC8A1, GRM5, ADGRB1, GRIA3, SHANK2, CDK5R1	0.543647	0.0712293	0.0696613
GOTERM_CC_DIRECT	GO:0033270~paranode region of axon	4	0.00339063	SPTBN4, CNTNAP2, EPB41L3, SCN2A	0.660422	0.0898516	0.0878737
GOTERM_MF_DIRECT	GO:0015276~ligand-gated ion channel activity	6	0.000505057	GRIA2, GRID2, GRIK1, GRIK2, GRIN2B, GRIA3	0.197285	0.0913071	0.0904694
GOTERM_MF_DIRECT	GO:0004930~G-protein coupled receptor activity	7	0.00062826	GRM5, FZD3, CNR1, TM2D1, LANCL1, ADGRB1, ADGRL3	0.239196	0.0913071	0.0904694
GOTERM_MF_DIRECT	GO:0004970~ionotropic glutamate receptor activity	5	0.00102703	GRIA2, GRID2, GRIK1, GRIK2, GRIA3	0.360449	0.111947	0.11092
GOTERM_BP_DIRECT	GO:0035249~synaptic transmission, glutamatergic	8	0.000159314	GRIA2, GRID2, CACNB4, GRIK1, GRIK2, CLCN3, GRIN2B, GRIA3	0.203872	0.122884	0.12254
GOTERM_BP_DIRECT	GO:0035235~ionotropic glutamate receptor signaling pathway	7	0.000171865	GRIA2, GRID2, GRIK1, GRIK2, GRIN2B, GRIA3, CDK5R1	0.218047	0.122884	0.12254
GOTERM_MF_DIRECT	GO:0030165~PDZ domain binding	8	0.00143175	NLGN1, FZD3, GRID2, CADM1, ADGRB1, ATP2B4, GRIK2, CLCN3	0.463805	0.124849	0.123703
GOTERM_BP_DIRECT	GO:0007399~nervous system development	22	0.000283602	SEMA5A, TENM1, NTRK2, MEF2C, NLGN1, INTU, GDA, NTRK3, MAGI2, VPS13A, GRIK1, SMARCA2, ARID1B, DCLK1, PURA, CCDC88A, FGF14, ERBB4, ST8SIA4, EVL, CNTN4, SCN2A	0.333618	0.135183	0.134805
GOTERM_BP_DIRECT	GO:0007268~chemical synaptic transmission	16	0.000467373	GRIA2, GABRA1, NLGN1, GAD1, CACNA1B, CACNA1A, HTR2C, GRIK1, GRIK2, GRIN2B, GABRG2, GABRG1, GRM5, CACNB4, SLITRK5, DLGAP1	0.487763	0.139684	0.139293
GOTERM_BP_DIRECT	GO:0007215~glutamate receptor signaling pathway	6	0.00054363	GRID2, GNAQ, GRIK1, GRIK2, GRIN2B, GRIA3	0.540743	0.139684	0.139293
GOTERM_BP_DIRECT	GO:0001764~neuron migration	11	0.000632101	NTRK2, GPM6A, MEF2C, FZD3, RELN, CHL1, NTRK3, CEP85L, DCLK1, CDK5R1, ADGRL3	0.595386	0.139684	0.139293
GOTERM_BP_DIRECT	GO:0060078~regulation of postsynaptic membrane potential	7	0.000683768	GABRA1, GRIA2, GRM5, GRIK1, GABRG2, GRIA3, GABRG1	0.624241	0.139684	0.139293
GOTERM_MF_DIRECT	GO:0001540~beta-amyloid binding	9	0.00249269	GRIA2, NLGN1, TM2D1, COL25A1, CACNA1B, CACNA1A, GPRASP2, GRIN2B, GRIA3	0.662326	0.181136	0.179474
GOTERM_MF_DIRECT	GO:0008066~glutamate receptor activity	4	0.00320327	GRM5, GRID2, GRIK1, GRIK2	0.75233	0.199518	0.197687
GOTERM_BP_DIRECT	GO:0034220~ion transmembrane transport	9	0.00142693	GABRA1, GRIA2, GRID2, ATP2B4, GRIK1, GRIK2, GABRG2, GRIA3, GABRG1	0.870412	0.228611	0.227972
GOTERM_BP_DIRECT	GO:0007155~cell adhesion	16	0.00158272	MAGI1, SEMA5A, PTPRT, CNTNAP2, NLGN1, NRP2, PCDH7, PCDH19, PCDH17, PPFIBP1, RELN, CHL1, CNTNAP3B, ADGRB1, CNTN4, PLXNC1	0.896343	0.228611	0.227972
GOTERM_BP_DIRECT	GO:0098703~calcium ion import across plasma membrane	6	0.00159868	CACNA1B, ATP2B4, CACNA1A, SCN2A, SLC8A1, SCN1A	0.898687	0.228611	0.227972
GOTERM_MF_DIRECT	GO:0008331~high voltage-gated calcium channel activity	5	0.00486295	CACNB4, CACNA1B, CACNA1A, SCN2A, SCN1A	0.880033	0.265031	0.262599
GOTERM_CC_DIRECT	GO:0043235~receptor complex	7	0.014086	NTRK2, NLGN1, ERBB4, TRPC1, NTRK3, SLITRK5, LRP1B	0.989015	0.344565	0.33698
GOTERM_CC_DIRECT	GO:0030424~axon	20	0.016082	NTRK2, CNTNAP2, FZD3, NRP2, PRKAA2, KCNC2, NTRK3, MYCBP2, PTPRO, GABRG2, SLC8A1, IL1RAPL1, SACS, NF1, WDFY3, CNTN4, SCN2A, CDK5R1, SCN1A, ADGRL3	0.994233	0.349877	0.342175
GOTERM_CC_DIRECT	GO:0030425~dendrite	21	0.0165036	GRIA2, FARP1, NTRK2, CNTNAP2, FZD3, NLGN1, PRKAA2, NEGR1, CADM1, KCNC2, MAGI2, HTR2C, SLC8A1, TRIM9, RELN, CHL1, IL1RAPL1, ADGRB1, SACS, NF1, CDK5R1	0.994968	0.349877	0.342175
GOTERM_MF_DIRECT	GO:0000976~transcription regulatory region sequence-specific DNA binding	9	0.00832009	CREBZF, MEF2C, ZFHX3, ERBB4, TBL1XR1, ZNF281, ZBTB20, SMARCA2, PBX1	0.9736	0.375611	0.372165
GOTERM_MF_DIRECT	GO:0038023~signaling receptor activity	8	0.00861493	GRIA2, NLGN1, NRP2, GRID2, GRIK1, GRIK2, GRIN2B, GRIA3	0.976803	0.375611	0.372165
GOTERM_MF_DIRECT	GO:0008201~heparin binding	6	0.00997418	TENM1, NRP2, FGF14, COL25A1, ZNF207, SLIT2	0.987229	0.39534	0.391713
GOTERM_BP_DIRECT	GO:0034765~regulation of ion transmembrane transport	8	0.00389384	KCNJ6, CACNG8, KCNC2, KCNMA1, CACNA1B, CACNA1A, SCN2A, SCN1A	0.996239	0.506199	0.504783
GOTERM_MF_DIRECT	GO:0003676~nucleic acid binding	13	0.0151558	EIF4A2, DDX17, TTC14, ZFHX3, RBM25, LEMD3, RNPC3, PEG10, RBM12B, R3HDM1, SRSF7, RBM5, TNRC6B	0.998697	0.550661	0.545609
GOTERM_BP_DIRECT	GO:0048812~neuron projection morphogenesis	7	0.0054072	NCKAP1, GPM6A, CNTNAP2, NLGN1, TAOK1, EPB41L3, DCLK1	0.999573	0.614021	0.612304
GOTERM_BP_DIRECT	GO:0050804~modulation of synaptic transmission	9	0.00558201	GRIA2, NLGN1, GRID2, RELN, CACNA1B, CACNA1A, GRIK1, GRIK2, GRIA3	0.999668	0.614021	0.612304
GOTERM_MF_DIRECT	GO:0005261~cation channel activity	4	0.0213726	TRPC1, CACNA1A, SCN2A, SCN1A	0.999917	0.665605	0.659499
GOTERM_MF_DIRECT	GO:0005245~voltage-gated calcium channel activity	4	0.0213726	CACNG8, CACNB4, CACNA1B, CACNA1A	0.999917	0.665605	0.659499
GOTERM_CC_DIRECT	GO:0060077~inhibitory synapse	4	0.0358355	NLGN1, GAD1, CLCN3, GABRG2	0.999991	0.712231	0.696553
GOTERM_BP_DIRECT	GO:0099505~regulation of presynaptic membrane potential	5	0.00688612	KCNC2, GRIK2, GRIN2B, GRIA3, SCN1A	0.999949	0.703368	0.701401
GOTERM_BP_DIRECT	GO:0007420~brain development	13	0.00792785	CNTNAP2, ZFHX3, NEGR1, CADM1, PCDH19, GRIN2B, PBX1, RELN, NF1, CNTN4, SHANK2, CDK5R1, ADGRL3	0.999989	0.712693	0.7107
GOTERM_BP_DIRECT	GO:0010976~positive regulation of neuron projection development	9	0.00811344	NTRK2, NLGN1, RELN, NEGR1, LRRC7, CNR1, NTRK3, DPYSL3, MAGI2	0.999991	0.712693	0.7107
GOTERM_BP_DIRECT	GO:0007411~axon guidance	10	0.00852126	SEMA5A, NRP2, RELN, CHL1, MYCBP2, PTPRO, UNC5D, CNTN4, SLIT2, CDK5R1	0.999995	0.712693	0.7107
GOTERM_BP_DIRECT	GO:0030534~adult behavior	5	0.00897097	CNTNAP2, SLITRK5, PCDH17, GABRG2, SHANK2	0.999997	0.712693	0.7107
GOTERM_BP_DIRECT	GO:0051965~positive regulation of synapse assembly	6	0.010647	NTRK2, NLGN1, GRID2, IL1RAPL1, ADGRB1, SLITRK5	1	0.80133	0.799088
GOTERM_BP_DIRECT	GO:0051491~positive regulation of filopodium assembly	5	0.0114284	TENM1, GPM6A, NLGN1, DPYSL3, PIK3R1	1	0.81713	0.814845
GOTERM_BP_DIRECT	GO:0070588~calcium ion transmembrane transport	7	0.012025	GPM6A, CACNG8, CACNB4, TRPC1, ATP2B4, CACNA1A, SLC8A1	1	0.818846	0.816556
GOTERM_BP_DIRECT	GO:0007157~heterophilic cell-cell adhesion via plasma membrane cell adhesion molecules	5	0.0142804	TENM1, NLGN1, GRID2, CADM1, IL1RAPL1	1	0.928225	0.925629
GOTERM_MF_DIRECT	GO:0030594~neurotransmitter receptor activity	4	0.0340608	GABRA1, HTR2C, GABRG2, GABRG1	1	0.961199	0.95238
GOTERM_MF_DIRECT	GO:0005509~calcium ion binding	16	0.0352733	JAG2, MACF1, PLA2G12A, PCDH7, CACNA1B, CACNA1A, BRAF, PCDH19, LRP1B, SLC8A1, PCDH17, BAIAP3, VSNL1, SLIT2, CDK5R1, ADGRL3	1	0.961199	0.95238
GOTERM_CC_DIRECT	GO:0045202~synapse	19	0.0642283	GABRA1, GRID2, NLGN1, CADM1, KCNC2, MAGI2, CACNA1B, CACNA1A, HTR2C, GABRG2, SLC8A1, GABRG1, GRM5, CACNB4, GNAQ, DPYSL3, SLITRK5, DLGAP1, DLGAP2	1	1	0.981073
GOTERM_CC_DIRECT	GO:0032590~dendrite membrane	4	0.0719015	GABRA1, KCNC2, GABRG2, GABRG1	1	1	0.981073
GOTERM_CC_DIRECT	GO:0005911~cell-cell junction	7	0.0784597	MAGI1, CADM1, EPB41L3, MAGI2, ADGRB1, PIK3R1, ADGRL3	1	1	0.981073
GOTERM_CC_DIRECT	GO:0098794~postsynapse	9	0.0807546	PURA, GABRA1, GRIA2, MEF2C, NLGN1, EIF4E, SLC8A1, GABRG2, GABRG1	1	1	0.981073
GOTERM_CC_DIRECT	GO:0008076~voltage-gated potassium channel complex	5	0.0841488	CNTNAP2, KCNJ6, KCNC2, KCNMA1, SLC5A3	1	1	0.981073
GOTERM_CC_DIRECT	GO:0043679~axon terminus	5	0.0928872	NTRK2, KCNC2, GAD1, CLCN3, SLC8A1	1	1	0.981073
GOTERM_CC_DIRECT	GO:0014704~intercalated disc	4	0.0942036	SPTBN4, SCN2A, SLC8A1, SCN1A	1	1	0.981073
GOTERM_CC_DIRECT	GO:0030315~T-tubule	4	0.0942036	ATP2B4, SCN2A, SLC8A1, SCN1A	1	1	0.981073
GOTERM_CC_DIRECT	GO:0043005~neuron projection	15	0.0958218	TENM1, GPM6A, GABRA1, CADM1, PTPRO, CAMK2A, ATP2B4, BRAF, GRIN2B, GABRG2, GABRG1, SYNPR, RELN, SHANK2, CDK5R1	1	1	0.981073
GOTERM_MF_DIRECT	GO:0008503~benzodiazepine receptor activity	3	0.0415717	GABRA1, GABRG2, GABRG1	1	1	0.993103
GOTERM_MF_DIRECT	GO:0008092~cytoskeletal protein binding	5	0.0504294	FARP1, EPB41L4B, MACF1, EPB41L3, SLC8A1	1	1	0.993103
GOTERM_MF_DIRECT	GO:0005237~inhibitory extracellular ligand-gated ion channel activity	3	0.0560518	GABRA1, GABRG2, GABRG1	1	1	0.993103
GOTERM_MF_DIRECT	GO:0097110~scaffold protein binding	5	0.0715793	NLGN1, GRID2, ATP2B4, BRAF, GRIK2	1	1	0.993103
GOTERM_MF_DIRECT	GO:0099507~ligand-gated ion channel activity involved in regulation of presynaptic membrane potential	3	0.0719904	GRIK2, GRIN2B, GRIA3	1	1	0.993103
GOTERM_MF_DIRECT	GO:0005254~chloride channel activity	4	0.0789554	GABRA1, CLCN3, GABRG2, GABRG1	1	1	0.993103
GOTERM_MF_DIRECT	GO:0003677~DNA binding	24	0.0814809	CREBZF, SHPRH, MEF2C, MYEF2, KDM5D, THRB, CHD9, FUS, HNRNPU, NUP153, PIK3R1, LEMD3, SMARCA2, ARID1B, PIAS2, PBX1, SETBP1, PEG10, GPBP1, ZNF207, LCOR, RBM5, TRIM33, RUNX1T1	1	1	0.993103
GOTERM_MF_DIRECT	GO:0005524~ATP binding	34	0.084885	EIF4A2, SMG1, PANK3, PRKAA2, MAST4, CHD9, CAMK2A, CACNA1B, HNRNPU, CLCN3, ERBB4, PAPOLA, PAK3, RIMKLB, N4BP2, MAGI1, DDX17, MAP3K2, NTRK2, SHPRH, ABCA5, NTRK3, ATP2B4, HELZ, BRAF, UBE2G2, KSR2, SMARCA2, CLK4, DCLK1, MAPK10, TAOK1, ATP6V1B2, DGKH	1	1	0.993103
GOTERM_MF_DIRECT	GO:0022851~GABA-gated chloride ion channel activity	3	0.0891761	GABRA1, GABRG2, GABRG1	1	1	0.993103
GOTERM_BP_DIRECT	GO:0060291~long-term synaptic potentiation	6	0.0204024	NTRK2, RELN, NF1, BRAF, GRIN2B, SHANK2	1	1	0.997901
GOTERM_BP_DIRECT	GO:0051968~positive regulation of synaptic transmission, glutamatergic	4	0.0222967	CACNG8, NLGN1, RELN, GRIN2B	1	1	0.997901
GOTERM_BP_DIRECT	GO:0007413~axonal fasciculation	4	0.0284849	SEMA5A, CNR1, CNTN4, CDK5R1	1	1	0.997901
GOTERM_BP_DIRECT	GO:0097553~calcium ion transmembrane import into cytosol	3	0.0296601	ATP2B4, GRIN2B, SLC8A1	1	1	0.997901
GOTERM_BP_DIRECT	GO:0021952~central nervous system projection neuron axonogenesis	3	0.0296601	SPTBN4, MYCBP2, DCLK1	1	1	0.997901
GOTERM_BP_DIRECT	GO:0007416~synapse assembly	6	0.0346881	FARP1, GPM6A, NLGN1, ERBB4, SHANK2, ADGRL3	1	1	0.997901
GOTERM_BP_DIRECT	GO:0045664~regulation of neuron differentiation	4	0.0354857	NLGN1, ZFHX3, RELN, CDK5R1	1	1	0.997901
GOTERM_BP_DIRECT	GO:0050807~regulation of synapse organization	4	0.0354857	PTPRT, GPM6A, PTPRO, SHANK2	1	1	0.997901
GOTERM_BP_DIRECT	GO:0019227~neuronal action potential propagation	3	0.0428135	NTRK2, CACNB4, SCN1A	1	1	0.997901
GOTERM_BP_DIRECT	GO:0031175~neuron projection development	8	0.0518461	GPM6A, CNTNAP2, NLGN1, NEGR1, TBC1D24, CNTN4, CDK5R1, CAMSAP2	1	1	0.997901
GOTERM_BP_DIRECT	GO:0006357~regulation of transcription from RNA polymerase II promoter	25	0.0523772	CREBZF, ZNF493, ZBTB20, ZNF518A, NPAS3, PURA, ZNF704, EPC1, DDX17, ZFHX3, MEF2C, MYEF2, PEG3, BICRAL, FUS, ATP2B4, SMARCA2, ARID1B, PBX1, PIAS2, TARBP1, TBL1XR1, LCOR, MDM4, RCOR3	1	1	0.997901
GOTERM_BP_DIRECT	GO:0001933~negative regulation of protein phosphorylation	5	0.0529432	CADM1, NNT, NTRK3, DNAJC10, SLIT2	1	1	0.997901
GOTERM_BP_DIRECT	GO:0033138~positive regulation of peptidyl-serine phosphorylation	6	0.0539539	TENM1, NTRK2, NTRK3, ATP2B4, BRAF, FNIP2	1	1	0.997901
GOTERM_BP_DIRECT	GO:0019226~transmission of nerve impulse	3	0.0576912	SPTBN4, CNTNAP2, CACNG8	1	1	0.997901
GOTERM_BP_DIRECT	GO:0006895~Golgi to endosome transport	3	0.0576912	MON2, VPS13C, VPS13A	1	1	0.997901
GOTERM_BP_DIRECT	GO:0007631~feeding behavior	3	0.0576912	NTRK2, NEGR1, HTR2C	1	1	0.997901
GOTERM_BP_DIRECT	GO:0006816~calcium ion transport	5	0.0598424	CACNG8, TRPC1, CAMK2A, CACNA1B, CACNA1A	1	1	0.997901
GOTERM_BP_DIRECT	GO:0007214~gamma-aminobutyric acid signaling pathway	4	0.0611956	GABRA1, CACNB4, GABRG2, GABRG1	1	1	0.997901
GOTERM_BP_DIRECT	GO:0051966~regulation of synaptic transmission, glutamatergic	4	0.0611956	MEF2C, GRM5, CNR1, GRIK1	1	1	0.997901
GOTERM_BP_DIRECT	GO:0014068~positive regulation of phosphatidylinositol 3-kinase signaling	4	0.0611956	NTRK2, RELN, ERBB4, NTRK3	1	1	0.997901
GOTERM_BP_DIRECT	GO:0051932~synaptic transmission, GABAergic	4	0.0712489	GABRA1, CLCN3, GABRG2, GABRG1	1	1	0.997901
GOTERM_BP_DIRECT	GO:0007156~homophilic cell adhesion via plasma membrane adhesion molecules	6	0.0717717	PTPRT, CADM1, PCDH7, CNTN4, PCDH19, PCDH17	1	1	0.997901
GOTERM_BP_DIRECT	GO:1903428~positive regulation of reactive oxygen species biosynthetic process	3	0.0740518	ADGRB1, CLCN3, SLC5A3	1	1	0.997901
GOTERM_BP_DIRECT	GO:0007422~peripheral nervous system development	3	0.0740518	ADGRB1, NF1, SLC5A3	1	1	0.997901
GOTERM_BP_DIRECT	GO:0007154~cell communication	3	0.0740518	SPTBN4, NF1, SLC8A1	1	1	0.997901
GOTERM_BP_DIRECT	GO:0032228~regulation of synaptic transmission, GABAergic	3	0.0740518	CNR1, NF1, BAIAP3	1	1	0.997901
GOTERM_BP_DIRECT	GO:0021675~nerve development	3	0.0740518	NRP2, SCN2A, SCN1A	1	1	0.997901
GOTERM_BP_DIRECT	GO:0007186~G-protein coupled receptor signaling pathway	8	0.0742638	FZD3, ATRNL1, TM2D1, GNAQ, LANCL1, ADGRB1, ADGRL3, BAIAP3	1	1	0.997901
GOTERM_BP_DIRECT	GO:1905606~regulation of presynapse assembly	4	0.0819895	FARP1, NTRK3, IL1RAPL1, SLITRK5	1	1	0.997901
GOTERM_BP_DIRECT	GO:0006821~chloride transport	4	0.0819895	GABRA1, CLCN3, GABRG2, GABRG1	1	1	0.997901
GOTERM_BP_DIRECT	GO:0035176~social behavior	4	0.0819895	CNTNAP2, GAD1, VPS13A, SHANK2	1	1	0.997901
GOTERM_BP_DIRECT	GO:0030182~neuron differentiation	7	0.0892987	NTRK2, MEF2C, FZD3, MYEF2, IL1RAPL1, EIF4E, CDK5R1	1	1	0.997901
GOTERM_BP_DIRECT	GO:0007528~neuromuscular junction development	3	0.0916754	SPTBN4, PPFIBP1, CACNB4	1	1	0.997901
GOTERM_BP_DIRECT	GO:2001222~regulation of neuron migration	3	0.0916754	RELN, CAMK2A, UNC5D	1	1	0.997901
GOTERM_BP_DIRECT	GO:0043523~regulation of neuron apoptotic process	3	0.0916754	MEF2C, GRID2, LANCL1	1	1	0.997901
GOTERM_BP_DIRECT	GO:0048666~neuron development	4	0.0933799	TENM1, MEF2C, DPYSL3, PBX1	1	1	0.997901
GOTERM_BP_DIRECT	GO:0007189~adenylate cyclase-activating G-protein coupled receptor signaling pathway	4	0.0933799	CNR1, GNAQ, ADGRB1, ADGRL3	1	1	0.997901
GOTERM_BP_DIRECT	GO:0010975~regulation of neuron projection development	4	0.0933799	CCDC88A, GRID2, DPYSL3, IL1RAPL1	1	1	0.997901

### Sheet: MG
Category	Term	Count	PValue	Genes	Bonferroni	Benjamini	FDR
GOTERM_MF_DIRECT	GO:0016887~ATPase activity	16	5.57063e-06	EIF4A2, DDX18, DDX6, HSP90AA1, HSP90AB1, HSPA5, CHD7, ATP2B1, ATP2C1, HSP90B1, HSPH1, NAV3, DHX36, NLRP1, HSPA1B, HSPA1A	0.00171429	0.00172133	0.00172133
GOTERM_MF_DIRECT	GO:0042826~histone deacetylase binding	9	0.0012256	MEF2A, MEF2C, HSP90AA1, HSP90AB1, TAL1, DHX36, LCOR, HSPA1B, HSPA1A	0.314574	0.189355	0.189355
GOTERM_MF_DIRECT	GO:0038023~signaling receptor activity	8	0.00748949	SEMA4D, MRC1, ITGAX, TNFRSF25, TNFRSF13C, TLR6, TLR4, CSF2RA	0.901278	0.632195	0.632195
GOTERM_MF_DIRECT	GO:0005524~ATP binding	22	0.0127337	EIF4A2, DDX18, DDX6, HSP90AA1, HSP90AB1, HSPA5, CHD7, ATP2B1, ATP2C1, MERTK, HSP90B1, SETX, HSPH1, NAV3, MKNK1, DHX36, AAK1, ATM, NLRP1, HSPA1B, HSPA1A, MAP4K4	0.980691	0.632195	0.632195
GOTERM_MF_DIRECT	GO:0003700~transcription factor activity, sequence-specific DNA binding	11	0.0137874	MEF2A, MEF2C, JUN, MAF, TAL1, GPBP1, IKZF1, FOS, FOXN3, ZBTB7A, ETS2	0.986103	0.632195	0.632195
GOTERM_MF_DIRECT	GO:0000978~RNA polymerase II core promoter proximal region sequence-specific DNA binding	15	0.0143939	MEF2A, JUN, MEF2C, CHD7, ZBTB20, IKZF1, FOS, ETS2, MAF, TAL1, NSD1, DHX36, UTY, ZBTB7A, MXD4	0.988501	0.632195	0.632195
GOTERM_MF_DIRECT	GO:0051787~misfolded protein binding	4	0.0144248	HSPA5, DNAJC10, HSPA1B, HSPA1A	0.988612	0.632195	0.632195
GOTERM_MF_DIRECT	GO:0044183~protein binding involved in protein folding	5	0.0163675	HSP90AA1, HSP90AB1, HSPA5, HSPA1B, HSPA1A	0.993798	0.632195	0.632195
GOTERM_BP_DIRECT	GO:0007399~nervous system development	13	0.000640737	MEF2A, MEF2C, MBNL1, SEMA4D, FOS, MERTK, SETX, ADGRG1, NAV3, EVL, SRGAP2, SRGAP2B, PAFAH1B1	0.534501	0.763759	0.763759
GOTERM_BP_DIRECT	GO:0071277~cellular response to calcium ion	7	0.00278759	MEF2A, MEF2C, JUN, SYT1, HSPA5, PLCG2, FOS	0.964215	1	1
GOTERM_BP_DIRECT	GO:0034605~cellular response to heat	5	0.0116603	HSP90AA1, HSP90AB1, DHX36, HSPA1B, HSPA1A	0.999999	1	1
GOTERM_BP_DIRECT	GO:0030154~cell differentiation	11	0.0127202	SETX, MEF2A, HERC4, MEF2C, ADGRG1, SYT1, SEMA4D, DHX36, ETS2, ARHGAP24, PAFAH1B1	1	1	1
GOTERM_BP_DIRECT	GO:0035025~positive regulation of Rho protein signal transduction	4	0.0148388	AKAP13, ADGRG1, LPAR6, MCF2L	1	1	1
GOTERM_CC_DIRECT	GO:0032991~macromolecular complex	14	0.0228472	KMT2E, MEF2C, HSP90AA1, KHDRBS3, HSP90AB1, HSPA5, LENG8, IKZF1, HSP90B1, PCP4, HSPH1, CALM1, HSPA1B, HSPA1A	0.997544	1	1
GOTERM_BP_DIRECT	GO:0009409~response to cold	4	0.0241246	HSP90AA1, FOS, ADRB2, ATP2B1	1	1	1
GOTERM_BP_DIRECT	GO:0007507~heart development	7	0.0242911	MEF2A, AKAP13, MEF2C, ADAP2, PDGFB, ATM, UTY	1	1	1
GOTERM_BP_DIRECT	GO:0007268~chemical synaptic transmission	6	0.0253344	SNAP25, SYT1, PENK, SLC1A3, PAFAH1B1, GLS	1	1	1
GOTERM_CC_DIRECT	GO:0034663~endoplasmic reticulum chaperone complex	3	0.0267128	HSPA5, DNAJC10, HSP90B1	0.999124	1	1
GOTERM_BP_DIRECT	GO:0043547~positive regulation of GTPase activity	7	0.0294616	ADAP2, SEMA4D, DOCK8, SRGAP2, RAPGEF6, SRGAP2B, MAP4K4	1	1	1
GOTERM_MF_DIRECT	GO:0004386~helicase activity	6	0.0305258	EIF4A2, SETX, DDX18, DDX6, CHD7, DHX36	0.999929	1	1
GOTERM_BP_DIRECT	GO:0042026~protein refolding	4	0.0358727	HSP90AA1, HSPA5, HSPA1B, HSPA1A	1	1	1
GOTERM_BP_DIRECT	GO:0031396~regulation of protein ubiquitination	4	0.0358727	HSP90AA1, HSP90AB1, HSPA1B, HSPA1A	1	1	1
GOTERM_BP_DIRECT	GO:0010628~positive regulation of gene expression	12	0.0376851	MEF2A, MEF2C, MAF, DHX36, PDGFB, ITGAX, PLCG2, ATM, TLR6, TLR4, HSPA1B, HSPA1A	1	1	1
GOTERM_BP_DIRECT	GO:0051897~positive regulation of protein kinase B signaling	6	0.0474031	P2RY12, HSP90AA1, HSP90AB1, SEMA4D, PDGFB, PTPRJ	1	1	1
GOTERM_MF_DIRECT	GO:0004930~G-protein coupled receptor activity	4	0.048742	ADGRG1, GPR34, LPAR6, ADRB2	1	1	1
GOTERM_MF_DIRECT	GO:0045028~G-protein coupled purinergic nucleotide receptor activity	3	0.0494105	P2RY12, P2RY13, GPR34	1	1	1
GOTERM_CC_DIRECT	GO:0016235~aggresome	3	0.0500187	SFMBT2, HSPA1B, HSPA1A	0.999998	1	1
GOTERM_BP_DIRECT	GO:0043406~positive regulation of MAP kinase activity	4	0.0500271	AKAP13, MEF2C, PDGFB, TLR4	1	1	1
GOTERM_BP_DIRECT	GO:0051085~chaperone mediated protein folding requiring cofactor	4	0.0500271	HSPH1, HSPA5, HSPA1B, HSPA1A	1	1	1
GOTERM_BP_DIRECT	GO:2001223~negative regulation of neuron migration	3	0.0503596	ADGRG1, SRGAP2, SRGAP2B	1	1	1
GOTERM_BP_DIRECT	GO:0035589~G-protein coupled purinergic nucleotide receptor signaling pathway	3	0.0503596	P2RY12, P2RY13, GPR34	1	1	1
GOTERM_BP_DIRECT	GO:1903428~positive regulation of reactive oxygen species biosynthetic process	3	0.0503596	PLCG2, TLR6, TLR4	1	1	1
GOTERM_BP_DIRECT	GO:0070434~positive regulation of nucleotide-binding oligomerization domain containing 2 signaling pathway	3	0.0503596	TLR4, HSPA1B, HSPA1A	1	1	1
GOTERM_MF_DIRECT	GO:0051082~unfolded protein binding	6	0.0546306	HSP90AA1, HSP90AB1, HSPA5, HSPA1B, HSP90B1, HSPA1A	1	1	1
GOTERM_BP_DIRECT	GO:0006986~response to unfolded protein	4	0.06647	HSP90AA1, HSPH1, HSP90AB1, HSPA1A	1	1	1
GOTERM_BP_DIRECT	GO:0043087~regulation of GTPase activity	4	0.06647	ADAP2, RAPGEF6, FGD2, PAFAH1B1	1	1	1
GOTERM_BP_DIRECT	GO:0045429~positive regulation of nitric oxide biosynthetic process	4	0.06647	HSP90AA1, HSP90AB1, TLR6, TLR4	1	1	1
GOTERM_MF_DIRECT	GO:0030235~nitric-oxide synthase regulator activity	3	0.0771773	HSP90AA1, HSP90AB1, CALM1	1	1	1
GOTERM_MF_DIRECT	GO:0070412~R-SMAD binding	3	0.0771773	JUN, PMEPA1, FOS	1	1	1
GOTERM_CC_DIRECT	GO:0043235~receptor complex	6	0.0772133	ITPR2, ADRB2, TLR6, MERTK, TLR4, CSF2RA	1	1	1
GOTERM_BP_DIRECT	GO:0071353~cellular response to interleukin-4	3	0.0786066	HSP90AB1, HSPA5, MRC1	1	1	1
GOTERM_BP_DIRECT	GO:0051131~chaperone-mediated protein complex assembly	3	0.0786066	HSP90AA1, HSP90AB1, HSPA1A	1	1	1
GOTERM_BP_DIRECT	GO:0034620~cellular response to unfolded protein	3	0.0786066	HSPA5, HSPA1B, HSPA1A	1	1	1
GOTERM_CC_DIRECT	GO:0005886~plasma membrane	49	0.0818889	SNAP25, HSP90AB1, DOCK8, PTPRJ, TNFRSF13C, ETS2, MCF2L, MRC1, GPBP1, ITGAX, PMEPA1, DIP2A, SRGAP2B, HSP90AA1, GPR34, IPCEF1, SERPINB6, BIN2, TNFRSF25, TLR6, RAPGEF6, TLR4, KMT2E, SLC1A3, ITPR2, ADRB2, ATP2C1, CSF2RA, HSP90B1, ADGRG1, ADAP2, PENK, SYNDIG1, PLCG2, SRGAP2, P2RY12, P2RY13, JUN, SEMA4D, SYT1, HSPA5, ATP2B1, MERTK, LPAR6, AAK1, CALM1, MPHOSPH8, HSPA1B, HSPA1A	1	1	1
GOTERM_MF_DIRECT	GO:0031072~heat shock protein binding	4	0.0829765	HSP90AB1, HSPA5, HSPA1B, HSPA1A	1	1	1
GOTERM_MF_DIRECT	GO:0003724~RNA helicase activity	4	0.0829765	EIF4A2, DDX18, DDX6, DHX36	1	1	1
GOTERM_BP_DIRECT	GO:0043410~positive regulation of MAPK cascade	6	0.0903321	AKAP13, MEF2C, PDGFB, PLCG2, PTPRJ, ADRB2	1	1	1
GOTERM_BP_DIRECT	GO:0051056~regulation of small GTPase mediated signal transduction	6	0.0903321	AKAP13, DOCK8, MCF2L, SRGAP2, SRGAP2B, FGD2	1	1	1
GOTERM_MF_DIRECT	GO:1990837~sequence-specific double-stranded DNA binding	7	0.0929678	MEF2C, JUN, MAF, ZBTB20, FOS, ZBTB7A, ETS2	1	1	1
GOTERM_MF_DIRECT	GO:0019899~enzyme binding	11	0.0986396	KMT2E, HSP90AA1, JUN, HSP90AB1, HSPA5, TAL1, MDM4, NLRP1, HSPA1B, HSP90B1, HSPA1A	1	1	1

### Sheet: AST
Category	Term	Count	PValue	Genes	Bonferroni	Benjamini	FDR
GOTERM_CC_DIRECT	GO:0035976~transcription factor AP-1 complex	4	0.00250623	JUN, JUND, FOS, JUNB	0.51456	0.721795	0.721795
GOTERM_BP_DIRECT	GO:0042531~positive regulation of tyrosine phosphorylation of STAT protein	4	0.0175797	HES1, FGFR3, CRLF1, HES5	1	1	1
GOTERM_CC_DIRECT	GO:0005743~mitochondrial inner membrane	16	0.0194596	ACADVL, SLC27A1, MRPS25, NDUFB4, NDUFB2, ATP5F1E, COQ4, AIFM3, SLC25A18, SLC25A29, NDUFS6, CYCS, NDUFV1, ATP5MF, COX20, ATP5ME	0.996516	1	1
GOTERM_BP_DIRECT	GO:0045717~negative regulation of fatty acid biosynthetic process	3	0.0214309	ACADVL, APOC1, UBR4	1	1	1
GOTERM_BP_DIRECT	GO:2000974~negative regulation of pro-B cell differentiation	3	0.0214309	NOTCH1, HES1, HES5	1	1	1
GOTERM_BP_DIRECT	GO:0045608~negative regulation of auditory receptor cell differentiation	3	0.0214309	NOTCH1, HES1, HES5	1	1	1
GOTERM_BP_DIRECT	GO:0060122~inner ear receptor stereocilium organization	4	0.026348	CECR2, IFT27, HES1, HES5	1	1	1
GOTERM_BP_DIRECT	GO:2000737~negative regulation of stem cell differentiation	4	0.037033	NOTCH1, HES1, ZFP36L2, HES5	1	1	1
GOTERM_CC_DIRECT	GO:0005576~extracellular region	24	0.0395328	PYGB, NOTCH1, IZUMO4, COL16A1, IST1, S100A1, NCAN, FSTL3, TTN, PFKL, DPP7, WIF1, GPC1, COL5A3, APOC1, S100A13, PLXNB1, MAPT, MFGE8, FGFR3, HSPA1B, EMID1, CRLF1, HSPA1A	0.999991	1	1
GOTERM_BP_DIRECT	GO:0016192~vesicle-mediated transport	8	0.0478914	CECR2, AP3D1, TSC2, IFT27, MAPK8IP3, HSPA1B, ARFGAP1, HSPA1A	1	1	1
GOTERM_BP_DIRECT	GO:0001889~liver development	4	0.049588	JUN, NOTCH1, HES1, CDK5RAP3	1	1	1
GOTERM_BP_DIRECT	GO:0071356~cellular response to tumor necrosis factor	5	0.0541675	KAT2A, SMPD4, HES1, FOS, ZFP36L2	1	1	1
GOTERM_BP_DIRECT	GO:0007165~signal transduction	20	0.0565922	CAMK2B, ANKDD1A, NDRG4, KSR1, FNBP1, TNK2, NDRG2, RHOB, C1QTNF4, TOM1L2, ARHGAP32, MAVS, RHOT2, WIF1, AKT2, SH3BP2, CASKIN1, RAPGEF3, HSPA1A, SH2B1	1	1	1
GOTERM_BP_DIRECT	GO:0007264~small GTPase mediated signal transduction	6	0.0604282	ARHGAP32, RHOT2, TNK2, KNDC1, RGL2, RAPGEF3	1	1	1
GOTERM_MF_DIRECT	GO:0051879~Hsp90 protein binding	4	0.063548	KSR1, CDC37, TSC2, MAPT	1	1	1
GOTERM_MF_DIRECT	GO:0008134~transcription factor binding	4	0.063548	JUN, JUND, JUNB, NFATC4	1	1	1
GOTERM_BP_DIRECT	GO:0009409~response to cold	4	0.0639297	SLC27A1, ACADVL, CIRBP, FOS	1	1	1
GOTERM_BP_DIRECT	GO:0090102~cochlea development	3	0.08994	CECR2, IFT27, HES1	1	1	1
GOTERM_BP_DIRECT	GO:0035725~sodium ion transmembrane transport	3	0.08994	SLC6A1, ATP1B1, TPCN1	1	1	1
GOTERM_BP_DIRECT	GO:0006402~mRNA catabolic process	3	0.08994	ZFP36L2, HSPA1B, HSPA1A	1	1	1
GOTERM_BP_DIRECT	GO:0046427~positive regulation of JAK-STAT cascade	3	0.08994	NOTCH1, HES1, HES5	1	1	1
GOTERM_MF_DIRECT	GO:0005096~GTPase activator activity	8	0.0902874	ACAP3, ARHGAP32, JUN, GNAQ, SGSM2, TSC2, PLXNB1, ARFGAP1	1	1	1

### Sheet: OL
Category	Term	Count	PValue	Genes	Bonferroni	Benjamini	FDR
GOTERM_BP_DIRECT	GO:0016925~protein sumoylation	4	0.00889441	SENP6, ZNF451, SLF2, PIAS2	0.999622	1	1
GOTERM_BP_DIRECT	GO:0007157~heterophilic cell-cell adhesion via plasma membrane cell adhesion molecules	4	0.0164686	PTPRD, CADM1, NRXN1, IL1RAPL1	1	1	1
GOTERM_BP_DIRECT	GO:0006357~regulation of transcription from RNA polymerase II promoter	20	0.017135	ZNF397, DDX17, ZNF483, ZNF493, ZBTB37, ELP2, ZBTB20, ZNF518A, BAZ2B, ARID1B, PIAS2, ST18, MED13L, ZNF280D, PHF20L1, ZEB2, DMTF1, ZNF704, LCOR, PHIP	1	1	1
GOTERM_BP_DIRECT	GO:0051965~positive regulation of synapse assembly	4	0.0266921	PTPRD, NRXN1, IL1RAPL1, THBS2	1	1	1
GOTERM_BP_DIRECT	GO:0097105~presynaptic membrane assembly	3	0.0289042	PTPRD, NRXN1, IL1RAPL1	1	1	1
GOTERM_MF_DIRECT	GO:0046872~metal ion binding	29	0.0305301	ZNF397, ZNF451, ZNF493, NRXN1, LTN1, ZBTB20, ZNF518A, BAZ2B, CNDP1, ZNF280D, MAN2A1, ZNF704, POGZ, SHPRH, ZNF483, ZBTB37, C1GALT1, ARAP2, RC3H1, DICER1, PHF20L1, ZEB2, ZFYVE16, AGO3, GNAQ, TRMT13, CPEB2, TRIM33, YPEL2	0.999855	1	1
GOTERM_BP_DIRECT	GO:0043087~regulation of GTPase activity	5	0.0356043	RICTOR, IQGAP1, RAPGEF6, PTK2, RASGRP3	1	1	1
GOTERM_BP_DIRECT	GO:0071277~cellular response to calcium ion	5	0.0460057	NRXN1, CAPN3, BRAF, IQGAP1, PKD2	1	1	1
GOTERM_MF_DIRECT	GO:0005249~voltage-gated potassium channel activity	3	0.0528456	KCNH8, PKD2, HCN2	1	1	1
GOTERM_MF_DIRECT	GO:0005509~calcium ion binding	11	0.0533211	MACF1, DST, PCDH9, NRXN1, CAPN3, BRAF, IQGAP1, THBS2, PKD2, EPS15, RASGRP3	1	1	1
GOTERM_BP_DIRECT	GO:0001817~regulation of cytokine production	3	0.0539639	ZBTB37, ZBTB20, IQGAP1	1	1	1
GOTERM_BP_DIRECT	GO:0006869~lipid transport	4	0.0550192	OSBPL9, ABCA5, VPS13C, ABCA8	1	1	1
GOTERM_BP_DIRECT	GO:0071805~potassium ion transmembrane transport	4	0.0550192	KCNH8, PKD2, HCN2, KCNJ2	1	1	1
GOTERM_BP_DIRECT	GO:0001932~regulation of protein phosphorylation	4	0.0550192	CCDC88A, PHIP, FNIP2, PTK2	1	1	1
GOTERM_MF_DIRECT	GO:0005096~GTPase activator activity	7	0.0636984	PREX2, FAM13B, RALGAPA1, GNAQ, ARAP2, IQGAP1, RASGRP3	1	1	1
GOTERM_BP_DIRECT	GO:0043547~positive regulation of GTPase activity	7	0.0666307	PREX2, DOCK10, RALGAPA1, ARAP2, RAPGEF6, RASGRP3, MAP4K4	1	1	1
GOTERM_CC_DIRECT	GO:0016605~PML body	4	0.068741	ZNF451, ZMYM2, SLF2, PIAS2	1	1	1
GOTERM_BP_DIRECT	GO:0042391~regulation of membrane potential	3	0.0840102	DLG1, KCNH8, HCN2	1	1	1
GOTERM_BP_DIRECT	GO:0007173~epidermal growth factor receptor signaling pathway	3	0.0840102	BRAF, IQGAP1, PTK2	1	1	1
GOTERM_BP_DIRECT	GO:0006895~Golgi to endosome transport	3	0.0840102	MON2, VPS13C, EPS15	1	1	1
GOTERM_BP_DIRECT	GO:1905606~regulation of presynapse assembly	3	0.0840102	PTPRD, NRXN1, IL1RAPL1	1	1	1
GOTERM_MF_DIRECT	GO:0008270~zinc ion binding	13	0.0845459	LTN1, RC3H1, LNPEP, PHC3, PIAS2, ST18, ZMYM2, ZMAT1, AOPEP, ZNF638, UBR5, GATAD1, TRIM33	1	1	1
GOTERM_BP_DIRECT	GO:0006281~DNA repair	6	0.0889359	SHPRH, SLF2, UBR5, PSME4, PWWP3A, CDC14B	1	1	1
GOTERM_MF_DIRECT	GO:0035198~miRNA binding	4	0.0905189	SOX2, AGO3, KCNQ1OT1, RC3H1	1	1	1
GOTERM_MF_DIRECT	GO:0050839~cell adhesion molecule binding	4	0.0905189	PTPRD, CADM1, NRXN1, LRRC4C	1	1	1
