## Supplementary Table 11 for "Interneuron loss and microglia activation by transcriptome analyses in the basal ganglia of Tourette syndrome"

### Sheet: STable11
STable 11. GO terms enriched in down regulated DEGs with down sampled nuclei
Category: GO term categories
Term: GO terms
Count: number of DEGs in a specific GO term
Pvalue: p-value of enrichment of DEGs in a specific GO term
Genes: DEGs in a specific GO term
Bonferroni: p-value with Bonferroni correction
Benjamini: p-value with Benjamini correction
FDR: false discovery rate

### Sheet: MSN
Category	Term	Count	PValue	Genes	Bonferroni	Benjamini	FDR
GOTERM_CC_DIRECT	GO:0005743~mitochondrial inner membrane	49	1.19689e-19	NDUFA12, COX4I1, GHITM, MICOS10, COX7C, MRPL33, MPC2, UQCRFS1, COX8A, NDUFC1, COX6B1, SMDT1, COX7A2L, MRPL51, NDUFS6, NDUFB9, NDUFB8, UQCRB, NDUFB6, NDUFB5, MRPS33, NDUFB4, NDUFB3, TIMM13, NDUFB2, ATP5MC3, UQCR11, COX5A, UQCRH, LDHB, ATP5F1B, CYC1, ATP5MG, ATP5MF, ATP5ME, ATP5PF, ATP5PD, NDUFA5, ATP5PB, NDUFA4, NDUFA2, NDUFA1, COX6C, ATP5F1E, UQCRQ, NDUFAB1, ATP5PO, CYCS, COX20	4.79953e-17	4.79953e-17	4.70378e-17
GOTERM_BP_DIRECT	GO:0042776~mitochondrial ATP synthesis coupled proton transport	23	3.17637e-15	ATP5PF, NDUFB9, NDUFB8, ATP5PD, NDUFB6, NDUFA5, ATP5PB, NDUFB5, NDUFA12, NDUFB4, NDUFB3, NDUFA2, NDUFB2, NDUFA1, NDUFC1, ATP5F1E, ATP5F1B, NDUFS6, NDUFAB1, ATP5PO, ATP5MG, ATP5MF, ATP5ME	4.77152e-12	4.7042e-12	4.68514e-12
GOTERM_BP_DIRECT	GO:1902600~hydrogen ion transmembrane transport	23	3.91024e-12	COX8A, ATP5PF, ATP6V1G1, ATP5PD, ATP6V1G2, ATP5PB, COX4I1, ATP5MC3, GHITM, ATP1B1, COX5A, ATP5F1E, UQCRH, COX6B1, COX7A2L, ATP5F1B, ATP6V1B2, ATP5PO, UQCRFS1, CYC1, ATP5MG, ATP5MF, ATP5ME	5.79492e-09	2.89553e-09	2.8838e-09
GOTERM_BP_DIRECT	GO:0045333~cellular respiration	14	5.91289e-11	COX8A, UQCRB, NDUFA4, COX4I1, COX7A2, UQCR11, COX6C, COX5A, COX7C, UQCRH, COX6B1, UQCRQ, CYCS, CYC1	8.76289e-08	2.91899e-08	2.90717e-08
GOTERM_CC_DIRECT	GO:0005747~mitochondrial respiratory chain complex I	15	4.28403e-09	NDUFB9, NDUFB8, NDUFB6, NDUFA5, NDUFB5, NDUFA4, NDUFA12, NDUFB4, NDUFB3, NDUFA2, NDUFB2, NDUFA1, NDUFC1, NDUFS6, NDUFAB1	1.7179e-06	8.58948e-07	8.41812e-07
GOTERM_BP_DIRECT	GO:0006123~mitochondrial electron transport, cytochrome c to oxygen	10	4.77058e-09	COX8A, COX7A2L, NDUFA4, COX4I1, CYCS, COX7A2, COX6C, COX5A, COX7C, COX6B1	7.06998e-06	1.76631e-06	1.75915e-06
GOTERM_CC_DIRECT	GO:0005739~mitochondrion	61	8.63214e-09	YWHAE, NDUFA12, COX4I1, PARK7, ETFB, GHITM, MICOS10, COX7C, MRPL33, CHCHD2, RGS2, MPC2, UQCRFS1, COX8A, MAP2K1, GLRX5, DYNLL1, COX6B1, PYURF, SMDT1, COX7A2L, MRPL51, VDAC2, VDAC1, NDUFB9, NDUFB8, NDUFB6, NDUFB5, MRPS33, NDUFB4, TIMM13, UQCRH, LDHB, LDHA, ATP5F1B, UBB, COX14, CYC1, CRYM, ATP5MG, ATP5MF, ATP5ME, SNCA, ATP5PF, MOAP1, ATP5PD, HSPA5, ATP5PB, NDUFA4, NDUFA1, HSPE1, COX6C, SOD1, NDUFAF8…	3.46148e-06	1.03076e-06	1.01019e-06
GOTERM_MF_DIRECT	GO:0008137~NADH dehydrogenase (ubiquinone) activity	14	8.71729e-09	NDUFB9, NDUFB8, NDUFB6, NDUFA5, NDUFB5, NDUFA4, NDUFA12, NDUFB4, NDUFB3, NDUFA2, NDUFB2, NDUFA1, NDUFC1, NDUFS6	3.60895e-06	3.61768e-06	3.59152e-06
GOTERM_CC_DIRECT	GO:0005751~mitochondrial respiratory chain complex IV	10	1.02819e-08	COX8A, COX7A2L, NDUFA4, COX4I1, UQCRFS1, COX7A2, COX6C, COX5A, COX7C, COX6B1	4.12302e-06	1.03076e-06	1.01019e-06
GOTERM_BP_DIRECT	GO:0006120~mitochondrial electron transport, NADH to ubiquinone	14	1.10389e-08	NDUFB9, NDUFB8, NDUFB6, NDUFA5, NDUFB5, NDUFA4, NDUFB4, NDUFB3, NDUFA2, NDUFB2, NDUFA1, NDUFC1, NDUFS6, NDUFAB1	1.63595e-05	3.26972e-06	3.25648e-06
GOTERM_CC_DIRECT	GO:0070062~extracellular exosome	70	2.29681e-08	YWHAE, ARPC1A, ARPC5L, PEBP1, PARK7, GHITM, ACTB, ACTG1, PCMT1, HINT1, ACTR1B, CALB1, CFL1, SH3BGRL3, PDIA3, ATP6V1G1, PGAM1, ATP1B1, NME1, EEF1A1, RBP4, TUBB2A, ATP6V1B2, CHMP4B, VDAC1, HPRT1, CHMP5, PFN2, GPM6A, NEDD8, THY1, TXN, HSP90B1, MYL12B, SNX3, LDHB, LDHA, ATP5F1B, UBB, DDT, PRDX1, PCBP1, FLNA, CRYM, HNRNPA1, S100A10, CCT4, HSPA8, MDH1, HSPA5, GOT1, TMEM132A, DSTN, KRT10, HSPE1, SOD1, N…	9.21018e-06	1.63111e-06	1.59857e-06
GOTERM_CC_DIRECT	GO:0005753~mitochondrial proton-transporting ATP synthase complex	10	2.44056e-08	ATP5PF, ATP5F1B, ATP5PD, ATP5PB, ATP5PO, ATP5MC3, ATP5MG, ATP5F1E, ATP5MF, ATP5ME	9.7866e-06	1.63111e-06	1.59857e-06
GOTERM_BP_DIRECT	GO:0009060~aerobic respiration	16	3.77465e-08	NDUFB9, NDUFB8, NDUFB6, UQCRB, NDUFA5, NDUFB5, NDUFA12, NDUFB4, NDUFB3, NDUFA2, NDUFB2, NDUFA1, NDUFC1, UQCRH, NDUFS6, NDUFAB1	5.59387e-05	9.31709e-06	9.27935e-06
GOTERM_CC_DIRECT	GO:0031966~mitochondrial membrane	19	7.78522e-08	COX8A, NDUFB6, NDUFA4, COX4I1, NDUFA2, NDUFA1, ATP5MC3, COX7A2, COX6C, COX5A, COX7C, COX6B1, ATP5F1B, NDUFAB1, VDAC2, CALM3, VDAC1, COX14, CALM2	3.12182e-05	4.45982e-06	4.37084e-06
GOTERM_MF_DIRECT	GO:0046933~proton-transporting ATP synthase activity, rotational mechanism	9	2.68715e-07	ATP5PF, ATP5F1B, ATP5PD, ATP5PB, ATP5PO, ATP5MG, ATP5F1E, ATP5MF, ATP5ME	0.000111242	5.57585e-05	5.53554e-05
GOTERM_BP_DIRECT	GO:0032981~mitochondrial respiratory chain complex I assembly	14	3.44455e-07	NDUFB9, NDUFB8, NDUFB6, NDUFA5, NDUFB5, NDUFA12, NDUFB4, NDUFB3, NDUFA2, NDUFB2, NDUFA1, NDUFC1, NDUFAF8, NDUFAB1	0.000510352	7.28768e-05	7.25815e-05
GOTERM_BP_DIRECT	GO:0015986~ATP synthesis coupled proton transport	10	4.48197e-07	ATP5PF, ATP5F1B, ATP5PD, ATP5PB, ATP5PO, ATP5MC3, ATP5MG, ATP5F1E, ATP5MF, ATP5ME	0.000664008	8.29725e-05	8.26364e-05
GOTERM_BP_DIRECT	GO:0006122~mitochondrial electron transport, ubiquinol to cytochrome c	7	7.22871e-06	UQCRB, UQCRQ, UQCRFS1, CYCS, UQCR11, CYC1, UQCRH	0.0106558	0.00118953	0.00118471
GOTERM_CC_DIRECT	GO:0005615~extracellular space	28	1.11419e-05	ACHE, ACTB, ACTG1, UBB, DDT, PRDX1, CFL1, TAC1, S100A10, SNCA, PDIA3, HSPA8, MDH1, METRN, KRT10, SOD1, EEF1A1, OLFM1, RBP4, VGF, MMP17, CPE, FAU, SERPINI1, CALR, SCG2, TPT1, HSPA1A	0.00445794	0.000558486	0.000547344
GOTERM_BP_DIRECT	GO:0006091~generation of precursor metabolites and energy	8	1.76313e-05	COX8A, ATP5F1B, VGF, COX4I1, COX17, UQCR11, COX6C, COX7C	0.0257914	0.0026112	0.00260062
GOTERM_MF_DIRECT	GO:0031386~protein tag	6	3.16692e-05	UBL5, UBB, SUMO1, SUMO3, SUMO2, NEDD8	0.0130257	0.00438091	0.00434924
GOTERM_CC_DIRECT	GO:0005750~mitochondrial respiratory chain complex III	6	6.64568e-05	UQCRB, UQCRQ, UQCRFS1, UQCR11, CYC1, UQCRH	0.0262981	0.00266492	0.00261175
GOTERM_CC_DIRECT	GO:0000276~mitochondrial proton-transporting ATP synthase complex, coupling factor F(o)	6	6.64568e-05	ATP5PF, ATP5PD, ATP5PB, ATP5MC3, ATP5MG, ATP5ME	0.0262981	0.00266492	0.00261175
GOTERM_BP_DIRECT	GO:0021762~substantia nigra development	10	8.92507e-05	YWHAE, ATP5PF, LDHA, HSPA5, ATP5PB, CALM3, DYNLL1, CALM2, ACTB, COX6B1	0.1239	0.0120164	0.0119677
GOTERM_MF_DIRECT	GO:0009055~electron carrier activity	9	0.000135502	COX7A2L, NDUFS6, VDAC2, CYCS, COX7A2, UQCR11, CYC1, ETFB, COX5A	0.054557	0.0140583	0.0139567
GOTERM_CC_DIRECT	GO:0070469~respiratory chain	7	0.000261918	NDUFB9, NDUFA12, NDUFB3, NDUFA1, UQCRFS1, CYCS, CYC1	0.0997142	0.00954811	0.00935762
GOTERM_MF_DIRECT	GO:0004129~cytochrome-c oxidase activity	5	0.000660112	COX8A, COX7A2L, COX4I1, COX5A, COX6B1	0.239194	0.0547893	0.0543932
GOTERM_MF_DIRECT	GO:0015078~hydrogen ion transmembrane transporter activity	7	0.000964312	ATP5PF, ATP5PD, ATP5PB, ATP6V1B2, ATP5MC3, ATP5MG, ATP5ME	0.329289	0.0666982	0.0662161
GOTERM_CC_DIRECT	GO:0042470~melanosome	10	0.00232833	YWHAE, PDIA3, HSPA8, ATP6V1G2, HSPA5, PRDX1, ATP6V1B2, RAN, HSP90B1, CCT4	0.607315	0.0778049	0.0762527
GOTERM_BP_DIRECT	GO:0070527~platelet aggregation	5	0.00290674	PDIA3, GNAS, FLNA, ACTB, ACTG1	0.986621	0.35874	0.357287
GOTERM_BP_DIRECT	GO:0001895~retina homeostasis	4	0.00365097	PRDX1, ACTB, ACTG1, SOD1	0.995576	0.410551	0.408887
GOTERM_BP_DIRECT	GO:0046034~ATP metabolic process	5	0.00415818	HSPA8, ATP5F1B, ATP6V1B2, ATP1B1, HSPA1A	0.99792	0.410551	0.408887
GOTERM_BP_DIRECT	GO:0045116~protein neddylation	5	0.00415818	NEDD8, RNF7, COPS8, UBE2M, RBX1	0.99792	0.410551	0.408887
GOTERM_MF_DIRECT	GO:0051082~unfolded protein binding	10	0.00658239	HSPA8, HSPA5, NACA, SCG5, CALR, HSPE1, PFDN5, HSP90B1, HSPA1A, CCT4	0.935049	0.390242	0.387421
GOTERM_CC_DIRECT	GO:0005576~extracellular region	27	0.00817881	ACHE, THY1, TXN, SRP14, HSP90B1, ACTR1B, TMSB4X, PENK, FLNA, TAC1, S100A10, SNCA, HSPA8, PGAM1, PDYN, SOD1, EEF1A1, OLFM1, RBP4, MMP17, GNAS, SCG5, CALM3, CALR, CALM2, SCG2, HSPA1A	0.962865	0.252285	0.247252
GOTERM_BP_DIRECT	GO:0043388~positive regulation of DNA binding	4	0.00934829	CALM3, TXN, CALM2, NME1	0.999999	0.865301	0.861795
GOTERM_CC_DIRECT	GO:0005925~focal adhesion	17	0.00997713	YWHAE, PDIA3, HSPA8, MAP2K1, HSPA5, AVIL, ARPC5L, THY1, ACTB, ACTG1, HSP90B1, AKAP12, ARPC3, CFL1, FLNA, CALR, HSPA1A	0.982064	0.285774	0.280072
GOTERM_MF_DIRECT	GO:0005507~copper ion binding	5	0.0118371	COX17, RNF7, PARK7, SOD1, SNCA	0.992772	0.614052	0.609613
GOTERM_CC_DIRECT	GO:0005746~mitochondrial respiratory chain	4	0.0125598	COX7A2L, UQCRB, COX7A2, UQCRH	0.993707	0.335766	0.329068
GOTERM_BP_DIRECT	GO:0034975~protein folding in endoplasmic reticulum	4	0.0134121	PDIA3, HSPA5, CALR, HSP90B1	1	1	0.996622
GOTERM_MF_DIRECT	GO:0005509~calcium ion binding	20	0.0140491	JAG2, NECAB2, HSPA5, TTYH1, MYL12B, BAIAP3, HSP90B1, RPH3A, PCP4, RCN1, CALB1, VSNL1, NDUFAB1, CALM3, CALR, PLCH2, CALM2, TPT1, S100A10, SNCA	0.997142	0.647818	0.643135
GOTERM_BP_DIRECT	GO:0048870~cell motility	5	0.0157965	MAP2K1, CFL1, DSTN, ACTB, ACTG1	1	1	0.996622
GOTERM_MF_DIRECT	GO:0010856~adenylate cyclase activator activity	3	0.0188497	GNAS, CALM3, CALM2	0.999621	0.711149	0.706009
GOTERM_MF_DIRECT	GO:0019788~NEDD8 transferase activity	3	0.0188497	RNF7, UBE2M, RBX1	0.999621	0.711149	0.706009
GOTERM_BP_DIRECT	GO:0007218~neuropeptide signaling pathway	5	0.0193811	PENK, SCG5, CPE, PDYN, TAC1	1	1	0.996622
GOTERM_BP_DIRECT	GO:1901020~negative regulation of calcium ion transmembrane transporter activity	3	0.0195714	YWHAE, CALM3, CALM2	1	1	0.996622
GOTERM_BP_DIRECT	GO:1905913~negative regulation of calcium ion export from cell	3	0.0195714	YWHAE, CALM3, CALM2	1	1	0.996622
GOTERM_MF_DIRECT	GO:0044183~protein binding involved in protein folding	6	0.0212377	HSPA8, HSPA5, CALR, HSPE1, HSPA1A, CCT4	0.999862	0.73447	0.72916
GOTERM_CC_DIRECT	GO:0072562~blood microparticle	4	0.0226273	HSPA8, ACTB, ACTG1, HSPA1A	0.999897	0.567097	0.555783
GOTERM_BP_DIRECT	GO:0001975~response to amphetamine	5	0.0279535	RGS2, CALM3, HPRT1, CALM2, SOD1	1	1	0.996622
GOTERM_MF_DIRECT	GO:0044389~ubiquitin-like protein ligase binding	4	0.0292369	SUMO1, SUMO3, SUMO2, CDK5RAP3	0.999995	0.783672	0.778007
GOTERM_MF_DIRECT	GO:1903136~cuprous ion binding	3	0.0302139	COX17, PARK7, SNCA	0.999997	0.783672	0.778007
GOTERM_MF_DIRECT	GO:0050998~nitric-oxide synthase binding	3	0.0302139	CALM3, CALM2, ACTB	0.999997	0.783672	0.778007
GOTERM_MF_DIRECT	GO:0008121~ubiquinol-cytochrome-c reductase activity	3	0.0302139	UQCRFS1, CYC1, UQCRH	0.999997	0.783672	0.778007
GOTERM_BP_DIRECT	GO:1900242~regulation of synaptic vesicle endocytosis	4	0.0307635	CALM3, CALM2, ACTB, ACTG1	1	1	0.996622
GOTERM_BP_DIRECT	GO:0006090~pyruvate metabolic process	3	0.0313462	LDHB, LDHA, VDAC1	1	1	0.996622
GOTERM_BP_DIRECT	GO:0051014~actin filament severing	3	0.0313462	AVIL, CFL1, DSTN	1	1	0.996622
GOTERM_BP_DIRECT	GO:0006412~translation	7	0.0326614	EEF1A1, MRPL51, NACA, MRPS33, FAU, RSL24D1, MRPL33	1	1	0.996622
GOTERM_CC_DIRECT	GO:0005788~endoplasmic reticulum lumen	9	0.0332395	PDIA3, RCN1, VGF, HSPA5, PENK, TMEM132A, CALR, SCG2, HSP90B1	0.999999	0.784061	0.768419
GOTERM_CC_DIRECT	GO:1903561~extracellular vesicle	5	0.035652	PCMT1, GPM6A, TUBB2A, PEG10, ATP1B1	1	0.794248	0.778403
GOTERM_BP_DIRECT	GO:0006094~gluconeogenesis	4	0.0382739	RBP4, GOT1, MDH1, PGAM1	1	1	0.996622
GOTERM_BP_DIRECT	GO:0042177~negative regulation of protein catabolic process	5	0.0384621	SNX3, TMEM132A, FLNA, PARK7, CDK5RAP3	1	1	0.996622
GOTERM_CC_DIRECT	GO:0031466~Cul5-RING ubiquitin ligase complex	3	0.0432355	RNF7, ELOC, RBX1	1	0.894349	0.876507
GOTERM_CC_DIRECT	GO:0005758~mitochondrial intermembrane space	6	0.044606	CHCHD2, COX17, TIMM13, CYCS, PARK7, SOD1	1	0.894349	0.876507
GOTERM_BP_DIRECT	GO:0032757~positive regulation of interleukin-8 production	3	0.0451938	PARK7, HSPA1A, LAMTOR5	1	1	0.996622
GOTERM_BP_DIRECT	GO:0071902~positive regulation of protein serine/threonine kinase activity	4	0.0466258	MAP2K1, CALM3, CALM2, SNCA	1	1	0.996622
GOTERM_MF_DIRECT	GO:0001664~G-protein coupled receptor binding	4	0.0531596	HSPA8, GNAS, FLNA, HSPA1A	1	1	0.995169
GOTERM_BP_DIRECT	GO:0030833~regulation of actin filament polymerization	4	0.0557943	ARPC3, ARPC1A, ARPC5L, PFN2	1	1	0.996622
GOTERM_BP_DIRECT	GO:0051085~chaperone mediated protein folding requiring cofactor	4	0.0557943	HSPA8, HSPA5, HSPE1, HSPA1A	1	1	0.996622
GOTERM_MF_DIRECT	GO:0016787~hydrolase activity	9	0.0569885	EIF4A2, ACHE, HINT1, PGAM1, ATP6V1B2, VDAC2, ATP5F1E, ACTB, ACTG1	1	1	0.995169
GOTERM_MF_DIRECT	GO:0003735~structural constituent of ribosome	5	0.0616706	MRPL51, MRPS33, FAU, RSL24D1, MRPL33	1	1	0.995169
GOTERM_MF_DIRECT	GO:0031625~ubiquitin protein ligase binding	14	0.0664824	YWHAE, MOAP1, HSPA8, GABARAPL2, HSPA5, NEDD8, ACTG1, RBX1, SUMO1, UBB, SUMO2, UBE2N, CALR, HSPA1A	1	1	0.995169
GOTERM_MF_DIRECT	GO:0003723~RNA binding	45	0.0695203	YWHAE, EIF4A2, PEBP1, CHD3, PARK7, TXN, SRP14, HSP90B1, SUMO1, TMSB4X, PCBP1, PEG10, PRDX1, SUMO2, ARL6IP4, FLNA, SAP18, SNRPB2, HNRNPA1, EIF4B, CCT4, PDIA3, BTF3, HSPA8, NSUN5, CIRBP, TBCA, ZCRB1, HSPE1, LSM4, SRP9, THOC7, NME1, EEF1A1, NSA2, EIF3K, UBE2N, STRAP, NAA38, HNRNPH2, FAU, CALR, TPT1, RAN, HSPA1A	1	1	0.995169
GOTERM_BP_DIRECT	GO:0034599~cellular response to oxidative stress	6	0.0725283	CHCHD2, PENK, PARK7, ETV5, HSPA1A, SNCA	1	1	0.996622
GOTERM_MF_DIRECT	GO:0046961~proton-transporting ATPase activity, rotational mechanism	4	0.0729624	ATP6V1G1, ATP6V1G2, ATP5F1B, ATP6V1B2	1	1	0.995169
GOTERM_MF_DIRECT	GO:0045296~cadherin binding	14	0.0758956	YWHAE, HSPA8, HSPA5, PARK7, PCMT1, LDHA, PCBP1, PRDX1, CHMP4B, FLNA, RAN, PFKP, HSPA1A, CHMP5	1	1	0.995169
GOTERM_BP_DIRECT	GO:0033617~mitochondrial respiratory chain complex IV assembly	3	0.0779872	COX17, COX14, COX20	1	1	0.996622
GOTERM_BP_DIRECT	GO:0042775~mitochondrial ATP synthesis coupled electron transport	3	0.0779872	NDUFB6, NDUFA12, SNCA	1	1	0.996622
GOTERM_BP_DIRECT	GO:0006754~ATP biosynthetic process	3	0.0779872	ATP5F1B, ATP5PO, ATP5MF	1	1	0.996622
GOTERM_MF_DIRECT	GO:0015459~potassium channel regulator activity	4	0.0839239	YWHAE, SUMO1, FLNA, ARPP19	1	1	0.995169
GOTERM_CC_DIRECT	GO:0005829~cytosol	119	0.0866777	EIF4A2, SCOC, NDUFA12, PEBP1, PARK7, SRP14, ACTB, ACTG1, RPH3A, EEF1B2, PCMT1, RGS2, PEG10, CFL1, AP1S2, AP1S1, CDK5RAP3, SKP1, GABARAPL2, ATP6V1G1, MAP2K1, ATP6V1G2, TSTD1, ZCRB1, THOC7, RBX1, EEF1A1, GOLGA8B, PCP4, SELENOW, ULK3, CHMP4B, VDAC2, HPRT1, IDI1, ANAPC15, TXN, THY1, OAZ1, HSP90B1, MYL12B, SNX3, LDHB, LDHA, UBB, PRDX1, PCBP1, NDN, BTF3, MOAP1, HSPA8, DMPK, HSPA5, GOT1, LSM4, MLLT11, A…	1	1	0.9825
GOTERM_MF_DIRECT	GO:0051087~chaperone binding	6	0.0881299	HSPA8, HSPA5, TBCA, CALR, HSPE1, SOD1	1	1	0.995169
GOTERM_CC_DIRECT	GO:0000221~vacuolar proton-transporting V-type ATPase, V1 domain	3	0.0925141	ATP6V1G1, ATP6V1G2, ATP6V1B2	1	1	0.9825
GOTERM_CC_DIRECT	GO:0005885~Arp2/3 protein complex	3	0.0925141	ARPC3, ARPC1A, ARPC5L	1	1	0.9825
GOTERM_MF_DIRECT	GO:0023026~MHC class II protein complex binding	3	0.0932366	YWHAE, HSPA8, ATP1B1	1	1	0.995169
GOTERM_MF_DIRECT	GO:0016616~oxidoreductase activity, acting on the CH-OH group of donors, NAD or NADP as acceptor	3	0.0932366	LDHB, LDHA, MDH1	1	1	0.995169
GOTERM_BP_DIRECT	GO:0045921~positive regulation of exocytosis	3	0.0964373	VSNL1, S100A10, SNCA	1	1	0.996622
GOTERM_BP_DIRECT	GO:0034620~cellular response to unfolded protein	3	0.0964373	HSPA8, HSPA5, HSPA1A	1	1	0.996622

### Sheet: IN
Category	Term	Count	PValue	Genes	Bonferroni	Benjamini	FDR
GOTERM_CC_DIRECT	GO:1903561~extracellular vesicle	2	0.0504647	PEG10, ATP1B1	0.950381	1	1
GOTERM_CC_DIRECT	GO:0005886~plasma membrane	6	0.0734585	NRP2, CADM1, CNR1, GAD1, ATP1B1, GABRG1	0.988028	1	1

### Sheet: MG
Category	Term	Count	PValue	Genes	Bonferroni	Benjamini	FDR
GOTERM_MF_DIRECT	GO:0016887~ATPase activity	11	2.92901e-05	DDX6, HSP90AA1, HSPH1, HSP90AB1, NAV3, CHD7, ATP2B1, ATP2C1, HSPA1B, HSP90B1, HSPA1A	0.00581185	0.00585801	0.00582872
GOTERM_CC_DIRECT	GO:0005886~plasma membrane	34	0.000427667	HSP90AB1, DOCK8, SLC1A3, HSPB1, ITPR2, PTPRJ, TNFRSF13C, ATP2C1, CSF2RA, HSP90B1, ADGRG1, ADAP2, MCF2L, MRC1, PLCG2, ITGAX, PMEPA1, SRGAP2, SRGAP2B, P2RY12, P2RY13, JUN, HSP90AA1, ATP2B1, MERTK, BIN1, LPAR6, AAK1, TNFRSF25, TLR6, RAPGEF6, TLR4, HSPA1B, HSPA1A	0.0812086	0.0846781	0.0846781
GOTERM_BP_DIRECT	GO:0006986~response to unfolded protein	5	0.000977365	HSP90AA1, HSPH1, HSP90AB1, HSPB1, HSPA1A	0.522994	0.414799	0.414799
GOTERM_MF_DIRECT	GO:0038023~signaling receptor activity	7	0.00101041	MRC1, ITGAX, TNFRSF25, TNFRSF13C, TLR6, TLR4, CSF2RA	0.182229	0.0948662	0.0943919
GOTERM_BP_DIRECT	GO:0007399~nervous system development	9	0.00109735	MEF2A, ADGRG1, NAV3, EVL, FOS, SRGAP2, MERTK, SRGAP2B, PAFAH1B1	0.564452	0.414799	0.414799
GOTERM_MF_DIRECT	GO:0044183~protein binding involved in protein folding	5	0.00142299	HSP90AA1, HSP90AB1, HSPB1, HSPA1B, HSPA1A	0.246764	0.0948662	0.0943919
GOTERM_MF_DIRECT	GO:0051082~unfolded protein binding	6	0.00357373	HSP90AA1, HSP90AB1, HSPB1, HSPA1B, HSP90B1, HSPA1A	0.509557	0.178687	0.177793
GOTERM_BP_DIRECT	GO:0042026~protein refolding	4	0.00569647	HSP90AA1, HSPB1, HSPA1B, HSPA1A	0.986761	0.885309	0.885309
GOTERM_BP_DIRECT	GO:0031396~regulation of protein ubiquitination	4	0.00569647	HSP90AA1, HSP90AB1, HSPA1B, HSPA1A	0.986761	0.885309	0.885309
GOTERM_BP_DIRECT	GO:0043547~positive regulation of GTPase activity	6	0.00670379	ADAP2, BIN1, DOCK8, SRGAP2, RAPGEF6, SRGAP2B	0.993853	0.885309	0.885309
GOTERM_BP_DIRECT	GO:0009410~response to xenobiotic stimulus	6	0.00942307	HSP90AA1, JUN, HSP90AB1, DNMT3A, SLC1A3, FOS	0.999228	0.885309	0.885309
GOTERM_MF_DIRECT	GO:0005524~ATP binding	14	0.0107812	DDX6, HSP90AA1, HSP90AB1, CHD7, ATP2B1, ATP2C1, MERTK, HSP90B1, HSPH1, NAV3, MKNK1, AAK1, HSPA1B, HSPA1A	0.884341	0.431249	0.429092
GOTERM_BP_DIRECT	GO:0034605~cellular response to heat	4	0.0113526	HSP90AA1, HSP90AB1, HSPA1B, HSPA1A	0.999824	0.885309	0.885309
GOTERM_BP_DIRECT	GO:0045429~positive regulation of nitric oxide biosynthetic process	4	0.0113526	HSP90AA1, HSP90AB1, TLR6, TLR4	0.999824	0.885309	0.885309
GOTERM_BP_DIRECT	GO:0043087~regulation of GTPase activity	4	0.0113526	ADAP2, RAPGEF6, FGD2, PAFAH1B1	0.999824	0.885309	0.885309
GOTERM_CC_DIRECT	GO:0016235~aggresome	3	0.0132736	SFMBT2, HSPA1B, HSPA1A	0.929049	1	1
GOTERM_BP_DIRECT	GO:2001223~negative regulation of neuron migration	3	0.0140525	ADGRG1, SRGAP2, SRGAP2B	0.999978	0.885309	0.885309
GOTERM_BP_DIRECT	GO:1903428~positive regulation of reactive oxygen species biosynthetic process	3	0.0140525	PLCG2, TLR6, TLR4	0.999978	0.885309	0.885309
GOTERM_BP_DIRECT	GO:0070434~positive regulation of nucleotide-binding oligomerization domain containing 2 signaling pathway	3	0.0140525	TLR4, HSPA1B, HSPA1A	0.999978	0.885309	0.885309
GOTERM_MF_DIRECT	GO:0070412~R-SMAD binding	3	0.0222289	JUN, PMEPA1, FOS	0.988592	0.740965	0.73726
GOTERM_BP_DIRECT	GO:0051131~chaperone-mediated protein complex assembly	3	0.0226644	HSP90AA1, HSP90AB1, HSPA1A	1	1	1
GOTERM_CC_DIRECT	GO:0005887~integral component of plasma membrane	11	0.0238151	ADGRG1, LPAR6, MRC1, SLC1A3, PTPRJ, TNFRSF25, ATP2B1, TLR6, MERTK, TLR4, CSF2RA	0.99154	1	1
GOTERM_CC_DIRECT	GO:0043235~receptor complex	5	0.0264175	ITPR2, TLR6, MERTK, TLR4, CSF2RA	0.995013	1	1
GOTERM_MF_DIRECT	GO:0042826~histone deacetylase binding	5	0.0281254	MEF2A, HSP90AA1, HSP90AB1, HSPA1B, HSPA1A	0.996577	0.803583	0.799565
GOTERM_BP_DIRECT	GO:0050821~protein stabilization	6	0.0310405	HSP90AA1, HSP90AB1, AAK1, MDM4, HSPA1B, HSPA1A	1	1	1
GOTERM_CC_DIRECT	GO:0016234~inclusion body	3	0.0311383	HSP90AB1, HSPA1B, HSPA1A	0.998095	1	1
GOTERM_CC_DIRECT	GO:0071682~endocytic vesicle lumen	3	0.0311383	HSP90AA1, HSPH1, HSP90B1	0.998095	1	1
GOTERM_BP_DIRECT	GO:0035025~positive regulation of Rho protein signal transduction	3	0.0329025	ADGRG1, LPAR6, MCF2L	1	1	1
GOTERM_BP_DIRECT	GO:0042220~response to cocaine	3	0.0329025	HSP90AA1, HSP90AB1, DNMT3A	1	1	1
GOTERM_BP_DIRECT	GO:1900227~positive regulation of NLRP3 inflammasome complex assembly	3	0.0329025	PLCG2, TLR6, TLR4	1	1	1
GOTERM_BP_DIRECT	GO:0051056~regulation of small GTPase mediated signal transduction	5	0.033331	DOCK8, MCF2L, SRGAP2, SRGAP2B, FGD2	1	1	1
GOTERM_BP_DIRECT	GO:0010628~positive regulation of gene expression	8	0.0345629	MEF2A, MAF, ITGAX, PLCG2, TLR6, TLR4, HSPA1B, HSPA1A	1	1	1
GOTERM_BP_DIRECT	GO:0071277~cellular response to calcium ion	4	0.0426955	MEF2A, JUN, PLCG2, FOS	1	1	1
GOTERM_MF_DIRECT	GO:0042802~identical protein binding	15	0.0441842	JUN, HSP90AA1, KHDRBS3, HSP90AB1, DNMT3A, HSPB1, GCC2, FOS, MAF, BIN1, TLR6, SRGAP2, TLR4, SRGAP2B, PAFAH1B1	0.999876	1	1
GOTERM_BP_DIRECT	GO:0009409~response to cold	3	0.0445866	HSP90AA1, FOS, ATP2B1	1	1	1
GOTERM_BP_DIRECT	GO:0030168~platelet activation	3	0.0445866	P2RY12, PLCG2, MERTK	1	1	1
GOTERM_BP_DIRECT	GO:0051092~positive regulation of NF-kappaB transcription factor activity	5	0.0482101	PLCG2, TLR6, TLR4, HSPA1B, HSPA1A	1	1	1
GOTERM_BP_DIRECT	GO:0046847~filopodium assembly	3	0.05755	SRGAP2, SRGAP2B, FGD2	1	1	1
GOTERM_BP_DIRECT	GO:0002224~toll-like receptor signaling pathway	3	0.05755	PLCG2, TLR6, TLR4	1	1	1
GOTERM_BP_DIRECT	GO:0008285~negative regulation of cell proliferation	6	0.0605323	ADGRG1, JUN, MDM4, PTPRJ, HSPA1B, HSPA1A	1	1	1
GOTERM_BP_DIRECT	GO:0030336~negative regulation of cell migration	4	0.066393	NAV3, PTPRJ, SRGAP2, SRGAP2B	1	1	1
GOTERM_BP_DIRECT	GO:0006457~protein folding	4	0.066393	HSP90AA1, HSPH1, HSP90AB1, HSP90B1	1	1	1
GOTERM_CC_DIRECT	GO:0048471~perinuclear region of cytoplasm	9	0.069899	HSP90AA1, HSP90AB1, PLCG2, SLC1A3, TLR4, HSPA1B, HSP90B1, HSPA1A, PAFAH1B1	0.999999	1	1
GOTERM_MF_DIRECT	GO:0030674~protein binding, bridging	3	0.0703551	ADAP2, FSCN1, FRMD4A	1	1	1
GOTERM_BP_DIRECT	GO:0051085~chaperone mediated protein folding requiring cofactor	3	0.0716385	HSPH1, HSPA1B, HSPA1A	1	1	1
GOTERM_BP_DIRECT	GO:0034446~substrate adhesion-dependent cell spreading	3	0.0716385	SRGAP2, MERTK, SRGAP2B	1	1	1
GOTERM_MF_DIRECT	GO:0005085~guanyl-nucleotide exchange factor activity	5	0.0776296	P2RY12, DOCK8, MCF2L, RAPGEF6, FGD2	1	1	1
GOTERM_CC_DIRECT	GO:0009986~cell surface	8	0.0805624	P2RY12, HSP90AA1, HSP90AB1, MRC1, ITGAX, SLC1A3, PTPRJ, TLR4	1	1	1
GOTERM_BP_DIRECT	GO:0051897~positive regulation of protein kinase B signaling	4	0.0848985	P2RY12, HSP90AA1, HSP90AB1, PTPRJ	1	1	1
GOTERM_MF_DIRECT	GO:0061629~RNA polymerase II sequence-specific DNA binding transcription factor binding	5	0.0923029	MEF2A, JUN, DNMT3A, HSPB1, FOS	1	1	1
GOTERM_CC_DIRECT	GO:0097524~sperm plasma membrane	2	0.0955666	HSP90AA1, HSP90B1	1	1	1
GOTERM_CC_DIRECT	GO:0031253~cell projection membrane	2	0.0955666	P2RY12, FSCN1	1	1	1
GOTERM_MF_DIRECT	GO:0017098~sulfonylurea receptor binding	2	0.0973794	HSP90AA1, HSP90AB1	1	1	1
GOTERM_MF_DIRECT	GO:0030911~TPR domain binding	2	0.0973794	HSP90AA1, HSP90AB1	1	1	1
GOTERM_MF_DIRECT	GO:0002135~CTP binding	2	0.0973794	HSP90AA1, HSP90AB1	1	1	1
GOTERM_MF_DIRECT	GO:0002134~UTP binding	2	0.0973794	HSP90AA1, HSP90AB1	1	1	1
GOTERM_MF_DIRECT	GO:0032564~dATP binding	2	0.0973794	HSP90AA1, HSP90AB1	1	1	1
GOTERM_CC_DIRECT	GO:0031252~cell leading edge	3	0.0975846	DOCK8, AAK1, PAFAH1B1	1	1	1
GOTERM_BP_DIRECT	GO:0007254~JNK cascade	2	0.0983527	TLR4, PAFAH1B1	1	1	1
GOTERM_BP_DIRECT	GO:0021545~cranial nerve development	2	0.0983527	CHD7, SLC1A3	1	1	1
GOTERM_BP_DIRECT	GO:0070370~cellular heat acclimation	2	0.0983527	HSPA1B, HSPA1A	1	1	1
GOTERM_BP_DIRECT	GO:0045793~positive regulation of cell size	2	0.0983527	HSP90AA1, HSP90AB1	1	1	1
GOTERM_BP_DIRECT	GO:0090063~positive regulation of microtubule nucleation	2	0.0983527	HSPA1B, HSPA1A	1	1	1
GOTERM_BP_DIRECT	GO:0003363~lamellipodium assembly involved in ameboidal cell migration	2	0.0983527	SRGAP2, SRGAP2B	1	1	1
GOTERM_BP_DIRECT	GO:0060996~dendritic spine development	2	0.0983527	SRGAP2, SRGAP2B	1	1	1
GOTERM_BP_DIRECT	GO:0009651~response to salt stress	2	0.0983527	HSP90AA1, HSP90AB1	1	1	1
GOTERM_CC_DIRECT	GO:0001726~ruffle	4	0.0984662	FSCN1, TLR4, SAMSN1, FGD2	1	1	1
GOTERM_CC_DIRECT	GO:0005737~cytoplasm	30	0.0985571	DDX6, HSP90AB1, DOCK8, HSPB1, SAMSN1, FGD2, RNF115, HSPH1, ADAP2, MCF2L, MKNK1, PLCG2, SRGAP2, SRGAP2B, HSP90AA1, VPS13C, DNMT3A, FRMD4A, MERTK, PUM1, MAF, BIN1, AAK1, FSCN1, EVL, XAF1, TLR4, HSPA1B, HSPA1A, PAFAH1B1	1	1	1
GOTERM_MF_DIRECT	GO:0019899~enzyme binding	7	0.099311	HSP90AA1, JUN, HSP90AB1, MDM4, HSPA1B, HSP90B1, HSPA1A	1	1	1

### Sheet: AST
Category	Term	Count	PValue	Genes	Bonferroni	Benjamini	FDR
GOTERM_CC_DIRECT	GO:0005737~cytoplasm	63	8.8363e-05	INTS11, PYGB, AVIL, AKAP8L, ATN1, AIFM3, XPO1, PEA15, BAALC, CDK5RAP3, SNTA1, SH3GLB2, KSR1, FNBP1, SGIP1, S100A1, CIRBP, TSC2, NAV1, MAPK8IP3, ASRGL1, GAK, ACAP3, KAT2A, NPEPL1, KIFC2, ATG4B, EVL, MAPT, CAMK2B, MACF1, NDRG4, GPS1, CEP85L, CACNA1A, FOXO3, NDRG2, ABLIM1, PABPN1, CASKIN1, SNCG, SYMPK, HES1, PLCG1, RIMKLB, TSPOAP1, WASF3, MFAP3L, CHKA, HSPA5, TNK2, STAT2, TPD52L2, PTK2, PFKL, EIF2S3…	0.0246115	0.0249184	0.0244765
GOTERM_BP_DIRECT	GO:1990090~cellular response to nerve growth factor stimulus	5	0.000165654	KAT2A, HSPA5, HES1, MAPT, FOXO3	0.185567	0.20508	0.20508
GOTERM_CC_DIRECT	GO:0005829~cytosol	60	0.000305502	INTS11, INPPL1, AIFM3, XPO1, MPRIP, PEA15, BAALC, CDK5RAP3, SH3GLB2, KSR1, FNBP1, SGIP1, EXOC7, S100A1, TSC2, PHKA1, FOS, ASRGL1, ARFGAP1, RHOB, GAK, GOLGA8B, PPP1R3C, ATG4B, EVL, PMP2, MAPT, CAMK2B, NDRG4, NOTCH1, GPS1, UBR4, FOXO3, NDRG2, TTN, GPC1, MICALL2, SYMPK, TNRC18, PLCG1, RIMKLB, TSPOAP1, SH2B1, CHKA, HSPA5, TNK2, STAT2, PRRC2C, PTK2, NFATC4, ARHGAP32, PFKL, EIF2S3, DLC1, CDC16, CYCS, C…	0.082557	0.0430758	0.0423121
GOTERM_CC_DIRECT	GO:0035976~transcription factor AP-1 complex	3	0.000483071	JUN, FOS, JUNB	0.127383	0.0454086	0.0446035
GOTERM_CC_DIRECT	GO:0005743~mitochondrial inner membrane	12	0.000748317	AIFM3, SLC25A18, SLC27A1, ACADVL, SLC25A29, MRPS25, NDUFB4, NDUFB2, CYCS, ATP5F1E, COX20, ATP5ME	0.19031	0.0527563	0.0518209
GOTERM_CC_DIRECT	GO:0005925~focal adhesion	11	0.00100645	GAK, MPRIP, HSPA5, AVIL, DLC1, EVL, CALR, FGFR3, PTK2, RHOB, HSPA1A	0.247206	0.0567641	0.0557576
GOTERM_MF_DIRECT	GO:0003779~actin binding	10	0.0010559	CAMK2B, MACF1, ABLIM1, AVIL, INPPL1, EVL, MAPT, PTK2, WASF3, SNTA1	0.313465	0.247256	0.247256
GOTERM_MF_DIRECT	GO:0051087~chaperone binding	6	0.00138519	GAK, KSR1, HSPA5, HES1, MAPT, CALR	0.389495	0.247256	0.247256
GOTERM_BP_DIRECT	GO:0007264~small GTPase mediated signal transduction	6	0.00209444	ARHGAP32, RHOT2, TNK2, KNDC1, RGL2, RAPGEF3	0.925557	0.995558	0.995558
GOTERM_CC_DIRECT	GO:0030027~lamellipodium	7	0.00251896	ABLIM1, AVIL, INPPL1, EVL, PLCG1, WASF3, RAPGEF3	0.508966	0.118391	0.116292
GOTERM_MF_DIRECT	GO:0008432~JUN kinase binding	3	0.00288825	HES1, MAPK8IP3, PTK2	0.642887	0.343701	0.343701
GOTERM_BP_DIRECT	GO:0007165~signal transduction	20	0.00309222	CAMK2B, ANKDD1A, NDRG4, KSR1, FNBP1, TNK2, STAT2, NDRG2, RHOB, C1QTNF4, TOM1L2, ARHGAP32, RHOT2, WIF1, DLC1, SH3BP2, CASKIN1, RAPGEF3, HSPA1A, SH2B1	0.978446	0.995558	0.995558
GOTERM_CC_DIRECT	GO:0005739~mitochondrion	21	0.00321905	ACADVL, NDRG4, HSPA5, MRPS25, S100A1, NDUFB4, FOXO3, AIFM3, RHOT2, SLC25A29, P2RY1, ATG4B, CYCS, TNRC18, MAPT, ACSS1, TSPOAP1, HIBCH, COX20, HSPA1A, ATP5ME	0.597168	0.129682	0.127382
GOTERM_BP_DIRECT	GO:0009409~response to cold	4	0.00379598	SLC27A1, ACADVL, CIRBP, FOS	0.991015	0.995558	0.995558
GOTERM_BP_DIRECT	GO:0008360~regulation of cell shape	6	0.00504319	DLC1, P2RY1, ITGA7, PTK2, WASF3, RHOB	0.998097	0.995558	0.995558
GOTERM_BP_DIRECT	GO:0021762~substantia nigra development	4	0.00518097	HSPA5, S100A1, CALM3, NDRG2	0.998397	0.995558	0.995558
GOTERM_CC_DIRECT	GO:0032587~ruffle membrane	5	0.0056287	MACF1, PSD2, KSR1, DLC1, PLCG1	0.796437	0.198412	0.194894
GOTERM_BP_DIRECT	GO:0007015~actin filament organization	6	0.00562917	RHOT2, MPRIP, AVIL, INPPL1, EVL, RHOB	0.999083	0.995558	0.995558
GOTERM_MF_DIRECT	GO:0005096~GTPase activator activity	8	0.00592387	ACAP3, ARHGAP32, JUN, GNAQ, DLC1, SGSM2, TSC2, ARFGAP1	0.879387	0.528706	0.528706
GOTERM_BP_DIRECT	GO:0042127~regulation of cell proliferation	6	0.00932109	JUN, KSR1, STAT2, TPD52L2, JUNB, PTK2	0.999991	1	1
GOTERM_BP_DIRECT	GO:0045717~negative regulation of fatty acid biosynthetic process	3	0.0101459	ACADVL, APOC1, UBR4	0.999997	1	1
GOTERM_CC_DIRECT	GO:0032991~macromolecular complex	12	0.0102394	QTRT1, XPO1, KSR1, HSPA5, S100A1, LENG8, HES1, CALM3, FOXO3, CDK5RAP3, SNTA1, HSPA1A	0.945108	0.320835	0.315146
GOTERM_MF_DIRECT	GO:0004713~protein tyrosine kinase activity	5	0.0103989	CHKA, TNK2, FGFR3, PTK2, TTN	0.975799	0.683556	0.683556
GOTERM_MF_DIRECT	GO:0005515~protein binding	108	0.0114883	SLC27A1, COL16A1, AVIL, ATN1, INPPL1, EHMT1, MPRIP, JUNB, CDK5RAP3, SH3GLB2, FNBP1, S100A1, CIRBP, TSC2, MAPK8IP3, TOM1L2, PPP1R3C, KCTD15, MACF1, NDRG4, NOTCH1, SDC3, UBR4, CACNA1A, FOXO3, NDRG2, RHOT2, CASKIN1, SYMPK, PLCG1, ATP5ME, MFAP3L, OST4, JUN, HSPA5, TNK2, PRRC2C, GRIN2C, PTK2, NFATC4, ARHGAP32, EIF2S3, GNAQ, CDC16, TADA3, CYCS, CALM3, CALR, FGFR3, RGL2, COX20, INTS11, PYGB, ACADVL, AKA…	0.98365	0.683556	0.683556
GOTERM_BP_DIRECT	GO:0042776~mitochondrial ATP synthesis coupled proton transport	4	0.011961	NDUFB4, NDUFB2, ATP5F1E, ATP5ME	1	1	1
GOTERM_BP_DIRECT	GO:0097150~neuronal stem cell population maintenance	3	0.0131457	NOTCH1, HES1, FOXO3	1	1	1
GOTERM_CC_DIRECT	GO:0042995~cell projection	6	0.0135737	MACF1, AVIL, CACNA1A, PLCG1, PTK2, RHOB	0.978805	0.376135	0.369466
GOTERM_MF_DIRECT	GO:0044389~ubiquitin-like protein ligase binding	3	0.0136072	JUN, STAT2, CDK5RAP3	0.992383	0.685479	0.685479
GOTERM_CC_DIRECT	GO:0045211~postsynaptic membrane	6	0.0146719	GRM3, GABBR1, P2RY1, SLC6A1, GRIN2C, SNTA1	0.984519	0.376135	0.369466
GOTERM_BP_DIRECT	GO:0034063~stress granule assembly	3	0.0153333	CIRBP, PRRC2C, MAPT	1	1	1
GOTERM_MF_DIRECT	GO:0017124~SH3 domain binding	5	0.0153609	SGIP1, SH3BP2, INPPL1, EVL, MAPT	0.995958	0.685479	0.685479
GOTERM_BP_DIRECT	GO:0016477~cell migration	7	0.0164493	GPC1, SDC3, ATN1, HES1, PLCG1, PTK2, RHOB	1	1	1
GOTERM_BP_DIRECT	GO:0035307~positive regulation of protein dephosphorylation	3	0.0176654	DLC1, SYMPK, CALM3	1	1	1
GOTERM_CC_DIRECT	GO:0005783~endoplasmic reticulum	16	0.01828	GRAMD1B, SLC27A1, KSR1, HSPA5, PNPLA7, FOS, AIFM3, SMPD4, TMEM259, DLC1, APOC1, ATG4B, CALR, FGFR3, EMID1, HSPA1A	0.994498	0.418368	0.41095
GOTERM_CC_DIRECT	GO:0030426~growth cone	5	0.0192864	ACAP3, CALM3, MAPT, NDRG2, MAPK8IP3	0.99588	0.418368	0.41095
GOTERM_BP_DIRECT	GO:0001843~neural tube closure	4	0.0214815	CECR2, KAT2A, DLC1, TSC2	1	1	1
GOTERM_BP_DIRECT	GO:0021575~hindbrain morphogenesis	2	0.0217406	DLC1, HES1	1	1	1
GOTERM_BP_DIRECT	GO:2000974~negative regulation of pro-B cell differentiation	2	0.0217406	NOTCH1, HES1	1	1	1
GOTERM_BP_DIRECT	GO:0005977~glycogen metabolic process	3	0.0227452	PYGB, PPP1R3C, PHKA1	1	1	1
GOTERM_BP_DIRECT	GO:0001889~liver development	4	0.0228926	JUN, NOTCH1, HES1, CDK5RAP3	1	1	1
GOTERM_BP_DIRECT	GO:0051085~chaperone mediated protein folding requiring cofactor	3	0.025484	GAK, HSPA5, HSPA1A	1	1	1
GOTERM_BP_DIRECT	GO:0030032~lamellipodium assembly	3	0.0283495	ABLIM1, WASF3, SH2B1	1	1	1
GOTERM_BP_DIRECT	GO:0045608~negative regulation of auditory receptor cell differentiation	2	0.0288826	NOTCH1, HES1	1	1	1
GOTERM_CC_DIRECT	GO:0043197~dendritic spine	5	0.0291134	GRM3, ARHGAP32, GABBR1, MAPT, PTK2	0.999759	0.574411	0.564227
GOTERM_MF_DIRECT	GO:0051015~actin filament binding	6	0.0302215	MACF1, ABLIM1, MPRIP, AVIL, MICALL2, TTN	0.999982	1	1
GOTERM_BP_DIRECT	GO:0071277~cellular response to calcium ion	4	0.0306875	JUN, HSPA5, FOS, JUNB	1	1	1
GOTERM_CC_DIRECT	GO:0098978~glutamatergic synapse	8	0.0310202	GRM3, GABBR1, PSD2, P2RY1, PLCG1, GRIN2C, TSPOAP1, WASF3	0.999862	0.574411	0.564227
GOTERM_BP_DIRECT	GO:0007265~Ras protein signal transduction	4	0.0315344	JUN, KSR1, RGL2, RAPGEF3	1	1	1
GOTERM_MF_DIRECT	GO:0005178~integrin binding	5	0.0316371	COL16A1, ITGA7, CALR, MFGE8, PTK2	0.999989	1	1
GOTERM_MF_DIRECT	GO:0042802~identical protein binding	21	0.0323218	CAMK2B, SH3GLB2, ACADVL, JUN, SLC27A1, NOTCH1, CHKA, FNBP1, S100A1, TNK2, STAT2, SDC3, FOS, SLC6A1, TTN, TPCN1, PFKL, CASKIN1, MAPT, FGFR3, KCTD15	0.999992	1	1
GOTERM_BP_DIRECT	GO:0010634~positive regulation of epithelial cell migration	3	0.0328763	JUN, PLCG1, PTK2	1	1	1
GOTERM_CC_DIRECT	GO:0016020~membrane	36	0.032886	GRAMD1B, PYGB, MACF1, SLC27A1, SDC3, UBR4, CACNA1A, SLC6A1, SLC7A10, RHOT2, XPO1, CASKIN1, CDK5RAP3, SNTA1, SH3GLB2, TMEM184B, KSR1, HSPA5, EXOC7, TNK2, TSC2, PRRC2C, SNX21, FOS, GAK, TOM1L2, GOLGA8B, PFKL, GNAQ, DLC1, CHST1, EVL, MAPT, CALR, MFGE8, RAPGEF3	0.99992	0.574411	0.564227
GOTERM_CC_DIRECT	GO:0005588~collagen type V trimer	2	0.0346276	COL16A1, COL5A3	0.999952	0.574411	0.564227
GOTERM_BP_DIRECT	GO:0001554~luteolysis	2	0.0359729	NOTCH1, HSPA5	1	1	1
GOTERM_BP_DIRECT	GO:0007399~nervous system development	8	0.0365869	CAMK2B, AVIL, HES1, NAV1, EVL, FOS, NDRG2, HES4	1	1	1
GOTERM_MF_DIRECT	GO:0042169~SH2 domain binding	3	0.0372516	DLC1, INPPL1, PTK2	0.999999	1	1
GOTERM_BP_DIRECT	GO:0001525~angiogenesis	6	0.0393166	JUN, NOTCH1, MFGE8, PTK2, RAPGEF3, RHOB	1	1	1
GOTERM_CC_DIRECT	GO:0048471~perinuclear region of cytoplasm	11	0.0401837	GAK, TNK2, ATN1, TSC2, SNCG, CALR, NDRG2, MAPK8IP3, TPD52L2, PTK2, HSPA1A	0.999991	0.57908	0.568812
GOTERM_MF_DIRECT	GO:0019901~protein kinase binding	9	0.0409876	TOM1L2, CALM3, PLCG1, MAPT, FOXO3, PTK2, CDK5RAP3, RHOB, TTN	1	1	1
GOTERM_MF_DIRECT	GO:0051879~Hsp90 protein binding	3	0.0423634	KSR1, TSC2, MAPT	1	1	1
GOTERM_CC_DIRECT	GO:0009986~cell surface	10	0.0424461	NOTCH1, HSPA5, WIF1, GPC1, P2RY1, SDC3, ITGA7, CALR, SLC6A1, FGFR3	0.999995	0.57908	0.568812
GOTERM_BP_DIRECT	GO:0010632~regulation of epithelial cell migration	2	0.0430118	MACF1, PTK2	1	1	1
GOTERM_CC_DIRECT	GO:0099055~integral component of postsynaptic membrane	3	0.0431033	GRM3, GABBR1, SLC6A1	0.999996	0.57908	0.568812
GOTERM_CC_DIRECT	GO:0005856~cytoskeleton	9	0.0431229	MACF1, FNBP1, INPPL1, SYMPK, EVL, PTK2, WASF3, SNTA1, RHOB	0.999996	0.57908	0.568812
GOTERM_BP_DIRECT	GO:0045995~regulation of embryonic development	3	0.0461924	KAT2A, TADA3, EHMT1	1	1	1
GOTERM_CC_DIRECT	GO:0043005~neuron projection	7	0.0487578	CAMK2B, AVIL, MICALL2, BAALC, FOS, MAPT, SLC6A1	0.999999	0.624986	0.613905
GOTERM_MF_DIRECT	GO:0035091~phosphatidylinositol binding	4	0.0488469	TOM1L2, ARHGAP32, SNX21, MAPT	1	1	1
GOTERM_BP_DIRECT	GO:0035995~detection of muscle stretch	2	0.0499996	PTK2, TTN	1	1	1
GOTERM_BP_DIRECT	GO:0048312~intracellular distribution of mitochondria	2	0.0499996	KAT2A, MAPT	1	1	1
GOTERM_CC_DIRECT	GO:0043025~neuronal cell body	7	0.0530013	GABBR1, PSD2, CACNA1A, SNCG, KNDC1, MAPT, SLC6A1	1	0.642577	0.631184
GOTERM_MF_DIRECT	GO:0044183~protein binding involved in protein folding	3	0.0533099	HSPA5, CALR, HSPA1A	1	1	1
GOTERM_BP_DIRECT	GO:0003151~outflow tract morphogenesis	3	0.0534718	JUN, NOTCH1, HES1	1	1	1
GOTERM_BP_DIRECT	GO:0030178~negative regulation of Wnt signaling pathway	3	0.0553514	WIF1, TSC2, NFATC4	1	1	1
GOTERM_CC_DIRECT	GO:0005789~endoplasmic reticulum membrane	14	0.0554604	GRAMD1B, OST4, NDRG4, GABBR1, NOTCH1, KSR1, HSPA5, PNPLA7, GRIN2C, ARHGAP32, SMPD4, TMEM259, CALR, MYORG	1	0.642577	0.631184
GOTERM_MF_DIRECT	GO:0005509~calcium ion binding	11	0.0557388	MACF1, RHOT2, NOTCH1, HSPA5, S100A1, NCAN, CACNA1A, CALM3, PLCG1, CALR, TTN	1	1	1
GOTERM_BP_DIRECT	GO:0090140~regulation of mitochondrial fission	2	0.0569368	STAT2, MAPT	1	1	1
GOTERM_CC_DIRECT	GO:0090575~RNA polymerase II transcription factor complex	4	0.056966	JUN, STAT2, FOS, JUNB	1	0.642577	0.631184
GOTERM_BP_DIRECT	GO:0034614~cellular response to reactive oxygen species	3	0.0572541	JUN, FOS, MAPT	1	1	1
GOTERM_BP_DIRECT	GO:1902895~positive regulation of pri-miRNA transcription from RNA polymerase II promoter	3	0.0572541	JUN, FOS, FOXO3	1	1	1
GOTERM_BP_DIRECT	GO:0051592~response to calcium ion	3	0.0611267	CALM3, SLC6A1, TTN	1	1	1
GOTERM_BP_DIRECT	GO:0010976~positive regulation of neuron projection development	4	0.061264	CAMK2B, NDRG4, HSPA5, AVIL	1	1	1
GOTERM_BP_DIRECT	GO:0016310~phosphorylation	6	0.0624241	GAK, PFKL, KSR1, CHKA, TNK2, TTN	1	1	1
GOTERM_CC_DIRECT	GO:0099056~integral component of presynaptic membrane	3	0.0627287	GRM3, GABBR1, SLC6A1	1	0.680365	0.668301
GOTERM_BP_DIRECT	GO:0001932~regulation of protein phosphorylation	3	0.0630959	STAT2, TADA3, PTK2	1	1	1
GOTERM_BP_DIRECT	GO:0060253~negative regulation of glial cell proliferation	2	0.0638236	NOTCH1, HES1	1	1	1
GOTERM_CC_DIRECT	GO:0005788~endoplasmic reticulum lumen	6	0.068632	COL16A1, HSPA5, COL5A3, CALR, MFGE8, FSTL3	1	0.716823	0.704114
GOTERM_BP_DIRECT	GO:0048167~regulation of synaptic plasticity	3	0.0691297	KAT2A, MAPT, GRIN2C	1	1	1
GOTERM_BP_DIRECT	GO:0097084~vascular smooth muscle cell development	2	0.0706605	HES1, NFATC4	1	1	1
GOTERM_MF_DIRECT	GO:0005516~calmodulin binding	5	0.0717634	CAMK2B, UBR4, PHKA1, SNTA1, TTN	1	1	1
GOTERM_BP_DIRECT	GO:0050808~synapse organization	3	0.0732535	SNCG, MAPT, SLC6A1	1	1	1
GOTERM_CC_DIRECT	GO:0005905~clathrin-coated pit	3	0.0744766	FNBP1, SGIP1, TNK2	1	0.750086	0.736787
GOTERM_BP_DIRECT	GO:0034975~protein folding in endoplasmic reticulum	2	0.0774479	HSPA5, CALR	1	1	1
GOTERM_BP_DIRECT	GO:0006646~phosphatidylethanolamine biosynthetic process	2	0.0774479	SLC27A1, CHKA	1	1	1
GOTERM_BP_DIRECT	GO:0031063~regulation of histone deacetylation	2	0.0774479	KAT2A, TADA3	1	1	1
GOTERM_MF_DIRECT	GO:0042826~histone deacetylase binding	4	0.0782433	KAT2A, AKAP8L, HES1, HSPA1A	1	1	1
GOTERM_MF_DIRECT	GO:0005078~MAP-kinase scaffold activity	2	0.0788209	KSR1, MAPK8IP3	1	1	1
GOTERM_BP_DIRECT	GO:0007507~heart development	5	0.0788278	KAT2A, NOTCH1, WIF1, TSC2, NFATC4	1	1	1
GOTERM_BP_DIRECT	GO:0007169~transmembrane receptor protein tyrosine kinase signaling pathway	4	0.0789777	TNK2, FGFR3, PTK2, SH2B1	1	1	1
GOTERM_CC_DIRECT	GO:0005634~nucleus	52	0.082408	INTS11, AKAP8L, ATN1, INPPL1, EHMT1, XPO1, SNRNP70, JUNB, CDK5RAP3, S100A1, CIRBP, TSC2, FOS, ASRGL1, RHOB, QTRT1, KAT2A, NPEPL1, KIFC2, PMP2, MAPT, KCTD15, ZNF793, NOTCH1, SFSWAP, GPS1, CACNA1A, LENG8, FOXO3, NDRG2, FSTL3, CECR2, PABPN1, SYMPK, HES1, POLR2J, HES4, SH2B1, MFAP3L, JUN, HSPA5, TNK2, STAT2, PTK2, NFATC4, DLC1, TADA3, CYCS, CALM3, CALR, FGFR3, HSPA1A	1	0.76352	0.749982
GOTERM_CC_DIRECT	GO:0072686~mitotic spindle	4	0.0825838	KAT2A, KIFC2, CDC16, TADA3	1	0.76352	0.749982
GOTERM_BP_DIRECT	GO:0071356~cellular response to tumor necrosis factor	4	0.0830351	KAT2A, SMPD4, HES1, FOS	1	1	1
GOTERM_BP_DIRECT	GO:0030154~cell differentiation	10	0.083044	CAMK2B, NDRG4, NOTCH1, TNK2, PRRC2C, NDRG2, PTK2, FSTL3, RHOB, HES4	1	1	1
GOTERM_BP_DIRECT	GO:0045665~negative regulation of neuron differentiation	3	0.0838944	HES1, CALR, FOXO3	1	1	1
GOTERM_BP_DIRECT	GO:0055008~cardiac muscle tissue morphogenesis	2	0.084186	NOTCH1, TTN	1	1	1
GOTERM_BP_DIRECT	GO:0048711~positive regulation of astrocyte differentiation	2	0.084186	NOTCH1, HES1	1	1	1
GOTERM_MF_DIRECT	GO:0008134~transcription factor binding	3	0.0843083	JUN, JUNB, NFATC4	1	1	1
GOTERM_MF_DIRECT	GO:0005049~nuclear export signal receptor activity	2	0.0856729	XPO1, CALR	1	1	1
GOTERM_MF_DIRECT	GO:0042805~actinin binding	2	0.0856729	MICALL2, TTN	1	1	1
GOTERM_CC_DIRECT	GO:0045202~synapse	8	0.0880158	CAMK2B, GPC1, NCAN, GNAQ, CACNA1A, SNCG, ARFGAP1, SNTA1	1	0.76352	0.749982
GOTERM_BP_DIRECT	GO:0070374~positive regulation of ERK1 and ERK2 cascade	5	0.0881851	NDRG4, JUN, NOTCH1, P2RY1, FGFR3	1	1	1
GOTERM_MF_DIRECT	GO:0045296~cadherin binding	6	0.0907749	SH3GLB2, MACF1, EIF2S3, MPRIP, HSPA5, HSPA1A	1	1	1
GOTERM_BP_DIRECT	GO:0090043~regulation of tubulin deacetylation	2	0.0908752	KAT2A, TADA3	1	1	1
GOTERM_MF_DIRECT	GO:0005095~GTPase inhibitor activity	2	0.0924743	GPS1, TNK2	1	1	1
GOTERM_CC_DIRECT	GO:0001725~stress fiber	3	0.0932692	ABLIM1, MICALL2, PTK2	1	0.76352	0.749982
GOTERM_MF_DIRECT	GO:0097110~scaffold protein binding	3	0.0933155	GRM3, P2RY1, ATG4B	1	1	1
GOTERM_CC_DIRECT	GO:0016607~nuclear speck	7	0.0940972	PABPN1, SNRNP70, AKAP8L, INPPL1, MAPT, HSPA1A, NFATC4	1	0.76352	0.749982
GOTERM_BP_DIRECT	GO:0016192~vesicle-mediated transport	5	0.0969336	CECR2, TSC2, MAPK8IP3, ARFGAP1, HSPA1A	1	1	1
GOTERM_BP_DIRECT	GO:0048715~negative regulation of oligodendrocyte differentiation	2	0.097516	NOTCH1, HES1	1	1	1
GOTERM_BP_DIRECT	GO:0071285~cellular response to lithium ion	2	0.097516	CALR, NFATC4	1	1	1
GOTERM_CC_DIRECT	GO:0045121~membrane raft	5	0.0987347	GABBR1, GPC1, DLC1, BAALC, MAPT	1	0.76352	0.749982

### Sheet: OL
Category	Term	Count	PValue	Genes	Bonferroni	Benjamini	FDR
GOTERM_MF_DIRECT	GO:0046872~metal ion binding	24	0.00283999	ZNF397, ZNF483, ANKIB1, ZNF493, ZNF281, CACNA2D1, C1GALT1, ARAP2, RC3H1, ZNF518A, BAZ2B, ZNF280D, ZEB2, ZFYVE16, AGO3, MAN2A1, ZNF704, GNAQ, CHORDC1, TRMT13, POLK, ZBTB7A, TRIM33, YPEL2	0.46814	0.633318	0.633318
GOTERM_MF_DIRECT	GO:0000978~RNA polymerase II core promoter proximal region sequence-specific DNA binding	10	0.0227357	ZNF280D, SOX2, ZNF397, ZNF483, ZEB2, ZNF493, DMTF1, ZNF704, ZNF281, ZBTB7A	0.993937	1	1
GOTERM_MF_DIRECT	GO:0035198~miRNA binding	4	0.0307947	SOX2, AGO3, KCNQ1OT1, RC3H1	0.999035	1	1
GOTERM_BP_DIRECT	GO:0034765~regulation of ion transmembrane transport	3	0.0515974	CACNA2D1, HCN2, KCNJ2	1	1	1
GOTERM_BP_DIRECT	GO:0006357~regulation of transcription from RNA polymerase II promoter	13	0.0541208	ZNF397, ZNF483, ZNF493, ZNF518A, BAZ2B, ARID1B, MED13L, ZNF280D, ZEB2, DMTF1, ZNF704, LCOR, ZBTB7A	1	1	1
GOTERM_BP_DIRECT	GO:0051092~positive regulation of NF-kappaB transcription factor activity	4	0.0555522	GREM1, CAPN3, ZBTB7A, HSPA1A	1	1	1
GOTERM_MF_DIRECT	GO:0000981~RNA polymerase II transcription factor activity, sequence-specific DNA binding	9	0.0576261	ZNF280D, SOX2, ZNF397, ZNF483, ZEB2, DMTF1, ZNF281, ZNF518A, ZBTB7A	0.999998	1	1
GOTERM_BP_DIRECT	GO:0000122~negative regulation of transcription from RNA polymerase II promoter	11	0.0599815	SOX2, ATF7IP, DLG1, ZEB2, ZNF281, LCOR, FNIP2, N4BP2L2, ZBTB7A, TRIM33, HSPA1A	1	1	1
GOTERM_MF_DIRECT	GO:0005547~phosphatidylinositol-3,4,5-trisphosphate binding	3	0.0722448	ZFYVE16, ARAP2, IQGAP1	1	1	1
GOTERM_MF_DIRECT	GO:0060090~binding, bridging	5	0.0858074	DLG1, CAPN3, RICTOR, IQGAP1, SEPTIN7	1	1	1
