## Supplementary Table 12 for "Interneuron loss and microglia activation by transcriptome analyses in the basal ganglia of Tourette syndrome"

### Sheet: Stable12
STable 12. GO terms enriched in up regulated DEGs with down sampled nuclei
Category: GO term categories
Term: GO terms
Count: number of DEGs in a specific GO term
Pvalue: p-value of enrichment of DEGs in a specific GO term
Genes: DEGs in a specific GO term
Bonferroni: p-value with Bonferroni correction
Benjamini: p-value with Benjamini correction
FDR: false discovery rate

### Sheet: MSN
Category	Term	Count	PValue	Genes	Bonferroni	Benjamini	FDR
GOTERM_MF_DIRECT	GO:0000981~RNA polymerase II transcription factor activity, sequence-specific DNA binding	26	2.97121e-10	ZNF430, ZNF254, ZNF891, ZNF451, ZNF195, ZNF292, ZBTB43, ELK1, ZNF708, ZFP14, ZNF83, ZNF506, ZNF587, ZNF189, ZFHX3, ZNF141, KLF5, ZNF519, ZNF37A, ZNF737, ZNF439, ZNF714, ZNF559, NANOG, ZNF138, ZNF431	7.04177e-08	7.07148e-08	7.07148e-08
GOTERM_MF_DIRECT	GO:0000978~RNA polymerase II core promoter proximal region sequence-specific DNA binding	26	6.56789e-10	ZNF430, ZNF254, ZNF195, ZBTB25, ZBTB43, ELK1, CIART, ZNF708, ZFP14, ZNF83, ZNF506, ZNF721, ZNF226, ZNF587, ZNF189, ZFHX3, ZNF141, ZNF91, KLF5, ZNF519, ZNF37A, ZNF737, ZNF714, NANOG, ZNF138, ZNF431	1.55659e-07	7.81579e-08	7.81579e-08
GOTERM_BP_DIRECT	GO:0006357~regulation of transcription from RNA polymerase II promoter	30	4.01725e-07	ZNF430, ZNF254, ZNF891, ZNF195, ZBTB25, ZNF292, ZBTB43, ELK1, RPAP2, ZNF708, ZFP14, ZNF83, ZNF506, EPC1, ZNF721, ZNF226, ZNF587, ZNF189, ZFHX3, MED9, ZNF91, KLF5, ZNF519, ZNF37A, ZNF737, ZNF439, ZNF714, ZNF559, NANOG, ZNF138	0.000300043	0.000299687	0.000299687
GOTERM_BP_DIRECT	GO:0006355~regulation of transcription, DNA-templated	24	1.18414e-06	ZNF430, ZNF254, ZNF891, ZFHX3, ZNF141, ZNF195, DENND4A, ZNF708, ZFP14, ZNF91, ZNF37A, ZNF519, ZNF83, ZNF506, ZNF737, ZNF439, ZNF714, ZNF559, NANOG, ZNF138, ZNF721, ZNF226, ZNF431, ZNF189	0.000884164	0.000441685	0.000441685
GOTERM_MF_DIRECT	GO:0046872~metal ion binding	38	0.000835396	ZNF430, ZNF254, ZNF891, ZNF451, ZNF195, ZBTB25, PPP1R10, RPE, ZNF292, ZBTB43, ADCY1, RPAP2, RO60, ZNF708, ZFP14, ZNF83, ZNF506, REV3L, ZNF721, ZNF226, ZNF587, ZNF189, ZNF141, MME, PDE4D, SLC30A4, CIT, RNF144A, KLF5, ZNF519, ZNF37A, ZNF737, ZNF439, ZNF714, ZNF559, ZNF138, B4GALT4, ZNF431	0.179689	0.0662747	0.0662747
GOTERM_BP_DIRECT	GO:0000122~negative regulation of transcription from RNA polymerase II promoter	17	0.00368588	ZNF254, ZNF891, ZFHX3, ZNF141, ZBTB25, WFS1, USP9Y, MED9, HMBOX1, ZNF91, KLF5, CDK6, ZNF439, ZNF559, EPC1, NANOG, ZNF431	0.936609	0.916554	0.916554
GOTERM_MF_DIRECT	GO:0001227~transcriptional repressor activity, RNA polymerase II transcription regulatory region sequence-specific binding	7	0.013474	ZNF891, ZNF91, ZFHX3, ZBTB25, ZNF439, ZNF559, NANOG	0.959847	0.801704	0.801704
GOTERM_BP_DIRECT	GO:0033077~T cell differentiation in thymus	3	0.0375965	CDK6, TESPA1, B2M	1	1	1
GOTERM_CC_DIRECT	GO:0016604~nuclear body	9	0.0394164	RO60, HMBOX1, AHCTF1, ZFHX3, ICE2, EPB41, PPP1R10, XRRA1, EPC1	0.999904	1	1
GOTERM_BP_DIRECT	GO:0051301~cell division	8	0.0720515	EML4, GPSM2, AHCTF1, CDK6, EPB41, MIS18BP1, SEPTIN2, USP9Y	1	1	1
GOTERM_MF_DIRECT	GO:0022857~transmembrane transporter activity	4	0.0747617	MFSD8, SLC25A27, SLC7A8, MFSD4B	1	1	1
GOTERM_MF_DIRECT	GO:0001228~transcriptional activator activity, RNA polymerase II transcription regulatory region sequence-specific binding	6	0.0775389	ZNF91, KLF5, ZNF292, ZNF721, ZNF226, ELK1	1	1	1
GOTERM_BP_DIRECT	GO:0031032~actomyosin structure organization	3	0.0792205	TJP1, EPB41, CIT	1	1	1
GOTERM_BP_DIRECT	GO:0030324~lung development	3	0.0792205	CCDC39, MME, ELK1	1	1	1
GOTERM_MF_DIRECT	GO:0016428~tRNA (cytosine-5-)-methyltransferase activity	2	0.0899435	NSUN3, TRDMT1	1	1	1
GOTERM_BP_DIRECT	GO:0035563~positive regulation of chromatin binding	2	0.0916256	HMBOX1, MED9	1	1	1
GOTERM_BP_DIRECT	GO:0050862~positive regulation of T cell receptor signaling pathway	2	0.0916256	TESPA1, CD226	1	1	1
GOTERM_BP_DIRECT	GO:0090399~replicative senescence	2	0.0916256	MME, ATR	1	1	1
GOTERM_BP_DIRECT	GO:0051289~protein homotetramerization	3	0.0985462	CRTC3, B2M, RYR3	1	1	1

### Sheet: IN
Category	Term	Count	PValue	Genes	Bonferroni	Benjamini	FDR
GOTERM_CC_DIRECT	GO:0045202~synapse	3	0.0489268	CALB2, FABP5, PLP1	0.835676	1	1
GOTERM_BP_DIRECT	GO:0042593~glucose homeostasis	2	0.0549924	IGFBP5, FABP5	0.999322	1	1
GOTERM_BP_DIRECT	GO:0006629~lipid metabolic process	2	0.0755725	FABP5, PLCG2	0.99996	1	1
GOTERM_CC_DIRECT	GO:0005576~extracellular region	3	0.0796474	IGFBP5, FABP5, FTH1	0.949609	1	1

### Sheet: MG
Category	Term	Count	PValue	Genes	Bonferroni	Benjamini	FDR
GOTERM_MF_DIRECT	GO:0042605~peptide antigen binding	14	1.58545e-12	HLA-DRB5, HLA-B, HLA-C, HLA-A, HLA-F, HLA-E, HLA-DMA, HLA-DMB, HLA-DPB1, HLA-DRA, B2M, HLA-DRB1, HLA-DPA1, HLA-DQB1	4.67725e-10	4.69295e-10	4.69295e-10
GOTERM_CC_DIRECT	GO:0042613~MHC class II protein complex	13	2.28178e-12	CD74, HLA-DRB5, HLA-B, HLA-C, HLA-A, HLA-DMA, HLA-DMB, HLA-DPB1, HLA-DRA, B2M, HLA-DRB1, HLA-DPA1, HLA-DQB1	5.88686e-10	2.9435e-10	2.70391e-10
GOTERM_CC_DIRECT	GO:0012507~ER to Golgi transport vesicle membrane	13	2.28178e-12	CD74, HLA-DRB5, HLA-B, HLA-C, HLA-A, HLA-F, HLA-E, HLA-DPB1, HLA-DRA, B2M, HLA-DRB1, HLA-DPA1, HLA-DQB1	5.88686e-10	2.9435e-10	2.70391e-10
GOTERM_BP_DIRECT	GO:0019882~antigen processing and presentation	13	2.53589e-10	CD74, HLA-DRB5, HLA-B, HLA-C, HLA-A, HLA-E, HLA-DMA, HLA-DMB, HLA-DPB1, HLA-DRA, HLA-DRB1, HLA-DPA1, HLA-DQB1	2.99996e-07	2.99742e-07	2.96953e-07
GOTERM_CC_DIRECT	GO:0005615~extracellular space	33	3.91079e-10	CD63, FCGBP, ASAH1, AKR1B1, CLU, GLDN, ACTB, ACTG1, C3, CST3, BLOC1S1, PSAP, CFL1, APOE, CD14, CTSD, B2M, S100A11, HLA-B, HLA-C, HLA-A, HLA-F, HLA-E, EEF1A1, NPC2, APOC2, FAU, UBA52, HAMP, PPIA, TPT1, HLA-DRB1, C1QC	1.00898e-07	3.36328e-08	3.08952e-08
GOTERM_CC_DIRECT	GO:0098553~lumenal side of endoplasmic reticulum membrane	12	2.27881e-09	CD74, HLA-DRB5, HLA-B, HLA-DPB1, HLA-DRA, HLA-C, HLA-A, HLA-F, HLA-DRB1, HLA-DPA1, HLA-E, HLA-DQB1	5.87932e-07	1.17586e-07	1.08015e-07
GOTERM_CC_DIRECT	GO:0071556~integral component of lumenal side of endoplasmic reticulum membrane	12	2.27881e-09	CD74, HLA-DRB5, HLA-B, HLA-DPB1, HLA-DRA, HLA-C, HLA-A, HLA-F, HLA-DRB1, HLA-DPA1, HLA-E, HLA-DQB1	5.87932e-07	1.17586e-07	1.08015e-07
GOTERM_BP_DIRECT	GO:0002504~antigen processing and presentation of peptide or polysaccharide antigen via MHC class II	10	3.01797e-09	HLA-DMA, HLA-DRB5, HLA-DMB, HLA-B, HLA-DPB1, HLA-DRA, HLA-A, HLA-DRB1, HLA-DPA1, HLA-DQB1	3.57026e-06	1.78362e-06	1.76702e-06
GOTERM_BP_DIRECT	GO:0019886~antigen processing and presentation of exogenous peptide antigen via MHC class II	12	6.78383e-09	CD74, HLA-DMA, HLA-DRB5, HLA-DMB, FCER1G, HLA-DPB1, HLA-DRA, CTSD, B2M, HLA-DRB1, HLA-DPA1, HLA-DQB1	8.02523e-06	2.15441e-06	2.13436e-06
GOTERM_BP_DIRECT	GO:0006955~immune response	21	7.29074e-09	CD74, HLA-DRB5, SLC11A1, HLA-B, HLA-C, HLA-A, HLA-F, HLA-E, C3, HLA-DMA, HLA-DMB, FTH1, HLA-DPB1, HLA-DRA, B2M, HAMP, HLA-DRB1, HLA-DPA1, C1QC, HLA-DQB1, TLR2	8.62491e-06	2.15441e-06	2.13436e-06
GOTERM_CC_DIRECT	GO:0070062~extracellular exosome	50	2.30215e-08	YWHAE, FCGBP, CD81, ARPC1B, AKR1B1, DBI, YBX1, CLU, ACTB, ACTG1, FTH1, CFL1, RACK1, COTL1, TSPO, B2M, CTSD, HLA-B, NME2, HLA-C, HLA-A, HLA-E, EEF1G, EEF1A1, MYL6, NPC2, PADI2, PABPC1, PFN1, UBA52, GAPDH, PPIA, FTL, CD63, ASAH1, CST3, C3, SCIN, PSAP, CD14, APOE, HNRNPA1, S100A11, CD74, HLA-DRB5, EEF2, NACA, HLA-DRA, TPT1, HLA-DRB1	5.93953e-06	9.89925e-07	9.09349e-07
GOTERM_BP_DIRECT	GO:0002503~peptide antigen assembly with MHC class II protein complex	9	3.1889e-08	HLA-DMA, HLA-DRB5, HLA-DMB, HLA-DPB1, HLA-DRA, B2M, HLA-DRB1, HLA-DPA1, HLA-DQB1	3.77239e-05	7.53855e-06	7.4684e-06
GOTERM_MF_DIRECT	GO:0023026~MHC class II protein complex binding	12	4.64082e-08	YWHAE, CD74, HLA-DMA, HLA-DRB5, HLA-DMB, CD81, HLA-DPB1, HLA-DRA, B2M, HLA-DRB1, HLA-DPA1, HLA-DQB1	1.36903e-05	6.86841e-06	6.86841e-06
GOTERM_BP_DIRECT	GO:0050778~positive regulation of immune response	9	1.47373e-07	HLA-DMA, HLA-DRB5, HLA-DMB, HLA-DPB1, HLA-DRA, B2M, HLA-DRB1, HLA-DPA1, HLA-DQB1	0.000174327	2.90325e-05	2.87623e-05
GOTERM_BP_DIRECT	GO:0050870~positive regulation of T cell activation	9	1.38502e-06	HLA-DMA, HLA-DRB5, HLA-DMB, HLA-DPB1, HLA-DRA, B2M, HLA-DRB1, HLA-DPA1, HLA-DQB1	0.00163713	0.00023387	0.000231693
GOTERM_CC_DIRECT	GO:0005765~lysosomal membrane	20	3.05057e-06	CD63, CD74, HLA-DRB5, SLC11A1, HLA-B, HLA-A, HLA-F, CLCN7, HLA-DMA, HLA-DMB, BLOC1S1, PSAP, HLA-DPB1, HLA-DRA, CTSD, UBA52, B2M, HLA-DRB1, HLA-DPA1, HLA-DQB1	0.00078674	0.000112435	0.000103284
GOTERM_BP_DIRECT	GO:0045321~leukocyte activation	7	3.32924e-06	HLA-B, HLA-DPB1, HLA-C, HLA-A, HLA-F, HLA-E, HLA-DQB1	0.00393075	0.000491895	0.000487317
GOTERM_MF_DIRECT	GO:0032395~MHC class II receptor activity	7	3.50577e-06	HLA-DMA, HLA-DPB1, HLA-DRA, HLA-C, HLA-DRB1, HLA-DPA1, HLA-DQB1	0.00103367	0.000345902	0.000345902
GOTERM_BP_DIRECT	GO:0002250~adaptive immune response	13	8.88798e-06	HLA-DRB5, HLA-B, HLA-C, HLA-A, HLA-E, HLA-DMA, HLA-DMB, HLA-DPB1, HLA-DRA, JAK3, HLA-DRB1, HLA-DPA1, HLA-DQB1	0.0104594	0.00116729	0.00115642
GOTERM_BP_DIRECT	GO:0001916~positive regulation of T cell mediated cytotoxicity	8	1.0763e-05	HLA-B, HLA-DRA, HLA-C, HLA-A, HLA-F, B2M, HLA-DRB1, HLA-E	0.012652	0.00127219	0.00126035
GOTERM_CC_DIRECT	GO:0031902~late endosome membrane	11	1.11926e-05	CD63, HLA-DMA, HLA-DRB5, HLA-DMB, SLC11A1, HLA-DPB1, HLA-DRA, B2M, HLA-DRB1, HLA-DPA1, HLA-DQB1	0.00288353	0.00036096	0.00033158
GOTERM_BP_DIRECT	GO:0002480~antigen processing and presentation of exogenous peptide antigen via MHC class I, TAP-independent	7	1.23274e-05	HLA-B, HLA-DPB1, HLA-C, HLA-A, HLA-F, HLA-E, HLA-DQB1	0.0144776	0.00132464	0.00131231
GOTERM_CC_DIRECT	GO:0005576~extracellular region	28	1.32262e-05	C1QB, CD63, C1QA, ASAH1, YBX1, CLU, C3, CST3, TMSB4X, FTH1, PSAP, COTL1, APOE, CD14, CTSD, B2M, S100A11, NME2, EEF2, EEF1A1, NPC2, APOC2, APOC1, PADI2, HAMP, PPIA, C1QC, FTL	0.00340657	0.000379151	0.00034829
GOTERM_CC_DIRECT	GO:0030670~phagocytic vesicle membrane	11	1.77273e-05	SLC11A1, HLA-B, HLA-DPB1, HLA-C, CYBA, HLA-A, HLA-F, B2M, TLR2, HLA-E, HLA-DQB1	0.00456325	0.000457365	0.000420138
GOTERM_CC_DIRECT	GO:0042612~MHC class I protein complex	6	3.24247e-05	HLA-B, HLA-C, HLA-A, HLA-F, B2M, HLA-E	0.00833081	0.000760507	0.000698605
GOTERM_CC_DIRECT	GO:0030658~transport vesicle membrane	7	7.86735e-05	CD74, HLA-DRB5, HLA-DPB1, HLA-DRA, HLA-DRB1, HLA-DPA1, HLA-DQB1	0.0200939	0.00169148	0.0015538
GOTERM_CC_DIRECT	GO:0010008~endosome membrane	14	9.10318e-05	CD63, HLA-DRB5, HLA-B, HLA-A, HLA-DMA, HLA-DMB, HLA-DPB1, HLA-DRA, CD14, CTSD, UBA52, HLA-DRB1, HLA-DPA1, HLA-DQB1	0.0232136	0.00180663	0.00165958
GOTERM_CC_DIRECT	GO:0009986~cell surface	19	0.000102588	CD63, CD74, FCER1G, HLA-B, HLA-C, HLA-A, HLA-F, CLU, GLDN, HLA-E, C3, HLA-DMA, TYROBP, HLA-DPB1, HLA-DRA, HLA-DRB1, HLA-DPA1, HLA-DQB1, TLR2	0.0261217	0.00189054	0.00173666
GOTERM_CC_DIRECT	GO:0055038~recycling endosome membrane	8	0.000250805	HLA-B, HLA-DPB1, HLA-C, HLA-A, HLA-F, B2M, HLA-E, HLA-DQB1	0.0626661	0.00431384	0.00396271
GOTERM_BP_DIRECT	GO:0002476~antigen processing and presentation of endogenous peptide antigen via MHC class Ib	5	0.000308701	HLA-B, HLA-C, HLA-A, HLA-F, HLA-E	0.305977	0.0280681	0.0278069
GOTERM_BP_DIRECT	GO:0002486~antigen processing and presentation of endogenous peptide antigen via MHC class I via ER pathway, TAP-independent	5	0.000308701	HLA-B, HLA-C, HLA-A, HLA-F, HLA-E	0.305977	0.0280681	0.0278069
GOTERM_CC_DIRECT	GO:0072562~blood microparticle	8	0.00039448	C1QB, C3, APOE, PFN1, CLU, ACTB, ACTG1, C1QC	0.0967862	0.00636099	0.00584324
GOTERM_CC_DIRECT	GO:0030666~endocytic vesicle membrane	8	0.000597272	CD74, HLA-DRB5, HLA-DPB1, HLA-DRA, UBA52, HLA-DRB1, HLA-DPA1, HLA-DQB1	0.14285	0.00906449	0.00832668
GOTERM_BP_DIRECT	GO:0006958~complement activation, classical pathway	5	0.000860819	C1QB, C3, C1QA, CLU, C1QC	0.638968	0.0726777	0.0720014
GOTERM_CC_DIRECT	GO:0030669~clathrin-coated endocytic vesicle membrane	8	0.000875066	CD74, HLA-DRB5, HLA-DPB1, HLA-DRA, APOE, HLA-DRB1, HLA-DPA1, HLA-DQB1	0.202175	0.0125426	0.0115217
GOTERM_CC_DIRECT	GO:0000139~Golgi membrane	15	0.00117564	CD74, HLA-DRB5, HLA-B, HLA-C, HLA-A, HLA-F, GABARAP, HLA-E, LPCAT2, HLA-DPB1, HLA-DRA, B2M, HLA-DRB1, HLA-DPA1, HLA-DQB1	0.261766	0.015964	0.0146646
GOTERM_BP_DIRECT	GO:0060333~interferon-gamma-mediated signaling pathway	7	0.00128646	HLA-B, HLA-DPB1, HLA-C, HLA-A, HLA-F, HLA-E, HLA-DQB1	0.781913	0.101373	0.10043
GOTERM_CC_DIRECT	GO:0032588~trans-Golgi network membrane	7	0.0018934	CD74, HLA-DRB5, HLA-DPB1, HLA-DRA, HLA-DRB1, HLA-DPA1, HLA-DQB1	0.386736	0.0244249	0.0224368
GOTERM_BP_DIRECT	GO:0050830~defense response to Gram-positive bacterium	6	0.00274216	HLA-A, FAU, B2M, HAMP, TLR2, HLA-E	0.961165	0.193473	0.191673
GOTERM_CC_DIRECT	GO:0005581~collagen trimer	4	0.00276959	C1QB, C1QA, GLDN, C1QC	0.511075	0.0340264	0.0312568
GOTERM_BP_DIRECT	GO:0006956~complement activation	4	0.00278261	C1QB, C3, C1QA, CLU	0.962985	0.193473	0.191673
GOTERM_MF_DIRECT	GO:0042608~T cell receptor binding	4	0.0028525	HLA-DRA, HLA-A, HLA-DRB1, HLA-E	0.56945	0.211085	0.211085
GOTERM_CC_DIRECT	GO:0031901~early endosome membrane	9	0.00314376	HLA-B, HLA-DPB1, HLA-DRA, HLA-C, HLA-A, HLA-F, B2M, HLA-E, HLA-DQB1	0.556194	0.0368678	0.0338669
GOTERM_BP_DIRECT	GO:0006412~translation	5	0.00347276	EEF1A1, NACA, RACK1, FAU, UBA52	0.983681	0.228045	0.225922
GOTERM_BP_DIRECT	GO:0006879~cellular iron ion homeostasis	6	0.00413465	SLC11A1, FTH1, HIF1A, B2M, HAMP, FTL	0.992564	0.257219	0.254825
GOTERM_MF_DIRECT	GO:0005102~receptor binding	11	0.00496106	C3, TYROBP, HLA-B, RACK1, HLA-C, HLA-A, APOE, HLA-F, CLU, HAMP, HLA-E	0.769419	0.293695	0.293695
GOTERM_CC_DIRECT	GO:1904724~tertiary granule lumen	5	0.0057816	CST3, ASAH1, FTH1, CTSD, B2M	0.775972	0.0648545	0.0595757
GOTERM_CC_DIRECT	GO:0009897~external side of plasma membrane	10	0.00646025	CD74, FCER1G, HLA-B, HLA-C, HLA-A, CD14, HLA-F, B2M, HLA-DRB1, HLA-E	0.812157	0.0694477	0.063795
GOTERM_BP_DIRECT	GO:0006414~translational elongation	4	0.00649348	EEF1G, EEF1A1, EEF1B2, EEF2	0.99955	0.383765	0.380193
GOTERM_BP_DIRECT	GO:0045087~innate immune response	14	0.01046	C1QB, C1QA, FCER1G, HLA-B, HLA-C, CYBA, HLA-A, CLU, HLA-E, CD14, JAK3, B2M, C1QC, TLR2	0.999996	0.588748	0.583269
GOTERM_CC_DIRECT	GO:1904813~ficolin-1-rich granule lumen	9	0.0108076	EEF1A1, CST3, ASAH1, FTH1, COTL1, NME2, EEF2, CTSD, PPIA	0.939405	0.111534	0.102456
GOTERM_BP_DIRECT	GO:0061844~antimicrobial humoral immune response mediated by antimicrobial peptide	4	0.0121261	FAU, GAPDH, B2M, HAMP	0.999999	0.623178	0.617379
GOTERM_BP_DIRECT	GO:0019731~antibacterial humoral response	4	0.0121261	HLA-A, FAU, B2M, HLA-E	0.999999	0.623178	0.617379
GOTERM_MF_DIRECT	GO:0001540~beta-amyloid binding	7	0.0146848	CST3, C1QA, CD74, APOE, PFDN5, CLU, TLR2	0.987274	0.724451	0.724451
GOTERM_CC_DIRECT	GO:0031982~vesicle	8	0.0181008	CST3, MYL6, CD81, CFL1, GAPDH, PPIA, UBA52, ACTB	0.99102	0.176874	0.162478
GOTERM_MF_DIRECT	GO:0005200~structural constituent of cytoskeleton	6	0.0196337	TUBA1B, ARPC1B, HLA-DRB1, ACTB, ACTG1, GFAP	0.997119	0.750368	0.750368
GOTERM_BP_DIRECT	GO:0006826~iron ion transport	4	0.0198202	SLC11A1, FTH1, B2M, FTL	1	0.901058	0.892673
GOTERM_BP_DIRECT	GO:0042632~cholesterol homeostasis	4	0.0198202	NPC2, APOC2, TSPO, APOE	1	0.901058	0.892673
GOTERM_BP_DIRECT	GO:0033344~cholesterol efflux	4	0.0198202	NPC2, APOC2, APOC1, APOE	1	0.901058	0.892673
GOTERM_MF_DIRECT	GO:0003746~translation elongation factor activity	4	0.0202802	EEF1G, EEF1A1, EEF1B2, EEF2	0.997628	0.750368	0.750368
GOTERM_CC_DIRECT	GO:0045202~synapse	11	0.0202909	C1QB, C1QA, PLP1, EEF2, SLC16A3, CLU, UBA52, GABARAP, ACTB, ACTG1, C1QC	0.994953	0.176874	0.162478
GOTERM_CC_DIRECT	GO:0034774~secretory granule lumen	7	0.0211405	EEF1A1, C3, COTL1, NME2, EEF2, PPIA, S100A11	0.995965	0.176874	0.162478
GOTERM_CC_DIRECT	GO:0042627~chylomicron	3	0.023309	APOC2, APOC1, APOE	0.997723	0.176874	0.162478
GOTERM_CC_DIRECT	GO:0005602~complement component C1 complex	3	0.023309	C1QB, C1QA, C1QC	0.997723	0.176874	0.162478
GOTERM_CC_DIRECT	GO:0098574~cytoplasmic side of lysosomal membrane	3	0.023309	EEF1A1, BLOC1S1, GFAP	0.997723	0.176874	0.162478
GOTERM_CC_DIRECT	GO:0015935~small ribosomal subunit	3	0.023309	NPM1, RACK1, FAU	0.997723	0.176874	0.162478
GOTERM_CC_DIRECT	GO:0034361~very-low-density lipoprotein particle	3	0.023309	APOC2, APOC1, APOE	0.997723	0.176874	0.162478
GOTERM_CC_DIRECT	GO:0022627~cytosolic small ribosomal subunit	3	0.023309	RACK1, FAU, UBA52	0.997723	0.176874	0.162478
GOTERM_BP_DIRECT	GO:0002474~antigen processing and presentation of peptide antigen via MHC class I	3	0.0233868	HLA-F, B2M, HLA-E	1	0.943187	0.93441
GOTERM_BP_DIRECT	GO:0034382~chylomicron remnant clearance	3	0.0233868	APOC2, APOC1, APOE	1	0.943187	0.93441
GOTERM_BP_DIRECT	GO:0033700~phospholipid efflux	3	0.0233868	APOC2, APOC1, APOE	1	0.943187	0.93441
GOTERM_MF_DIRECT	GO:0046977~TAP binding	3	0.0237697	HLA-B, HLA-C, HLA-A	0.999172	0.781758	0.781758
GOTERM_BP_DIRECT	GO:0032729~positive regulation of interferon-gamma production	5	0.0247367	SLC11A1, HLA-DPB1, HLA-A, CD14, HLA-DPA1	1	0.943187	0.93441
GOTERM_BP_DIRECT	GO:0042102~positive regulation of T cell proliferation	5	0.0247367	HLA-DMB, HLA-DPB1, JAK3, AIF1, HLA-DPA1	1	0.943187	0.93441
GOTERM_BP_DIRECT	GO:0006869~lipid transport	4	0.0296287	APOC2, APOC1, TSPO, APOE	1	1	0.991533
GOTERM_CC_DIRECT	GO:0016020~membrane	41	0.0335107	YWHAE, CD81, COX4I1, CLU, GABARAP, ACTB, ACTG1, HLA-DMA, CFL1, APOE, CD14, VSIG4, HNRNPA1, JAK3, SLC16A3, B2M, CD74, NPM1, HLA-B, HLA-C, NAP1L1, CYBA, HLA-A, EEF2, HLA-F, HLA-E, EEF1G, CLCN7, EEF1A1, MYL6, TYROBP, EIF3K, HLA-DPB1, PABPC1, PFN1, GAPDH, PPIA, HLA-DRB1, FTL, SLC25A6, HLA-DQB1	0.999848	0.244965	0.225026
GOTERM_CC_DIRECT	GO:0016021~integral component of membrane	38	0.0341811	CD63, ASAH1, BRI3, CD81, COX4I1, ATP5MC2, COX6A1, GLDN, HLA-DMA, HLA-DMB, FTH1, C3AR1, TSPO, VSIG4, SLC16A3, HLA-DPA1, CD74, HLA-DRB5, FCER1G, SLC11A1, TMEM176B, HLA-B, HLA-C, CYBA, HLA-A, HLA-F, HLA-E, CLCN7, MS4A6A, TYROBP, LPCAT2, PLP1, HLA-DPB1, HLA-DRA, HLA-DRB1, SLC25A6, HLA-DQB1, TLR2	0.999873	0.244965	0.225026
GOTERM_CC_DIRECT	GO:0005783~endoplasmic reticulum	16	0.0431775	HLA-B, HLA-C, DBI, HLA-A, YBX1, HLA-F, CLU, EEF1B2, EEF1G, CST3, NPC2, LPCAT2, APOC1, TSPO, APOE, UBA52	0.999989	0.290074	0.266464
GOTERM_CC_DIRECT	GO:0034364~high-density lipoprotein particle	3	0.0438484	APOC2, APOC1, APOE	0.999991	0.290074	0.266464
GOTERM_CC_DIRECT	GO:0022626~cytosolic ribosome	3	0.0438484	EEF1A1, FAU, UBA52	0.999991	0.290074	0.266464
GOTERM_BP_DIRECT	GO:0042270~protection from natural killer cell mediated cytotoxicity	3	0.0439909	HLA-B, HLA-A, HLA-E	1	1	0.991533
GOTERM_BP_DIRECT	GO:0043691~reverse cholesterol transport	3	0.0439909	APOC2, APOE, CLU	1	1	0.991533
GOTERM_BP_DIRECT	GO:0042989~sequestering of actin monomers	3	0.0439909	SCIN, TMSB4X, TMSB10	1	1	0.991533
GOTERM_BP_DIRECT	GO:0016045~detection of bacterium	3	0.0439909	HLA-B, HLA-A, HLA-DRB1	1	1	0.991533
GOTERM_BP_DIRECT	GO:0098883~synapse disassembly	3	0.0439909	C1QB, C1QA, C1QC	1	1	0.991533
GOTERM_BP_DIRECT	GO:0002181~cytoplasmic translation	3	0.0439909	RACK1, FAU, UBA52	1	1	0.991533
GOTERM_MF_DIRECT	GO:0003785~actin monomer binding	3	0.0446868	TMSB4X, PFN1, TMSB10	0.999999	1	1
GOTERM_MF_DIRECT	GO:0030881~beta-2-microglobulin binding	3	0.0446868	HLA-A, HLA-F, HLA-E	0.999999	1	1
GOTERM_CC_DIRECT	GO:0005764~lysosome	9	0.0512445	CD74, ASAH1, NPC2, SLC11A1, PSAP, HLA-DRA, CTSD, GABARAP, GFAP	0.999999	0.330527	0.303623
GOTERM_BP_DIRECT	GO:1901216~positive regulation of neuron death	4	0.0554744	C1QA, TYROBP, APOE, CLU	1	1	0.991533
GOTERM_MF_DIRECT	GO:0005515~protein binding	99	0.056833	FCGBP, CD81, COX6A1, CLU, ACTB, ACTG1, EEF1B2, CHCHD2, RASSF4, FTH1, CFL1, COTL1, VSIG4, B2M, SLC16A3, TMSB10, HLA-B, HLA-C, CYBA, HLA-A, HLA-F, HLA-E, EEF1A1, MYL6, TYROBP, TXNIP, PFN1, PPIA, UBA52, FTL, BRI3, ATP5MC2, HIF1A, GABARAP, C3, BLOC1S1, PSAP, APOE, CD14, SRGAP3, S100A11, BTF3, EEF2, GFAP, EIF1, HLA-DRA, HLA-DRB1, YWHAE, COX4I1, ARPC1B, AKR1B1, YBX1, UBL5, TUBA1B, TMSB4X, SUMO2, RACK1,…	1	1	1
GOTERM_CC_DIRECT	GO:0030667~secretory granule membrane	5	0.0616574	TYROBP, HLA-B, HLA-C, CD14, TLR2	1	0.38799	0.35641
GOTERM_BP_DIRECT	GO:0071346~cellular response to interferon-gamma	5	0.0619633	GAPDH, AIF1, ACTG1, HLA-DPA1, TLR2	1	1	0.991533
GOTERM_BP_DIRECT	GO:0050832~defense response to fungus	3	0.0689892	COTL1, GAPDH, HAMP	1	1	0.991533
GOTERM_BP_DIRECT	GO:0001895~retina homeostasis	3	0.0689892	B2M, ACTB, ACTG1	1	1	0.991533
GOTERM_BP_DIRECT	GO:1905907~negative regulation of amyloid fibril formation	3	0.0689892	APOE, PFDN5, CLU	1	1	0.991533
GOTERM_BP_DIRECT	GO:0048260~positive regulation of receptor-mediated endocytosis	3	0.0689892	C3, B2M, CLU	1	1	0.991533
GOTERM_MF_DIRECT	GO:0031386~protein tag	3	0.0700431	UBL5, SUMO2, UBA52	1	1	1
GOTERM_MF_DIRECT	GO:0015485~cholesterol binding	3	0.0700431	NPC2, CD81, TSPO	1	1	1
GOTERM_CC_DIRECT	GO:0043202~lysosomal lumen	5	0.0872475	CD74, ASAH1, NPC2, PSAP, CTSD	1	0.535949	0.492325
GOTERM_BP_DIRECT	GO:0006954~inflammatory response	10	0.0887195	C3, SLC11A1, PLP1, C3AR1, TXNIP, CYBA, CD14, AIF1, HAMP, TLR2	1	1	0.991533
GOTERM_BP_DIRECT	GO:0032722~positive regulation of chemokine production	4	0.088981	CD74, HIF1A, AIF1, TLR2	1	1	0.991533
GOTERM_BP_DIRECT	GO:0001774~microglial cell activation	4	0.088981	C1QA, CLU, AIF1, TLR2	1	1	0.991533
GOTERM_MF_DIRECT	GO:0031625~ubiquitin protein ligase binding	9	0.0893072	YWHAE, TUBA1B, SUMO2, TXNIP, HIF1A, CLU, UBA52, GABARAP, ACTG1	1	1	1
GOTERM_CC_DIRECT	GO:1990904~ribonucleoprotein complex	7	0.0917789	NPM1, YBX1, PABPC1, EEF2, HNRNPA1, GAPDH, ACTB	1	0.550673	0.505851
GOTERM_BP_DIRECT	GO:0032570~response to progesterone	3	0.0974207	TSPO, TXNIP, TLR2	1	1	0.991533
GOTERM_BP_DIRECT	GO:0060586~multicellular organismal iron ion homeostasis	3	0.0974207	SLC11A1, B2M, HAMP	1	1	0.991533
GOTERM_BP_DIRECT	GO:0006631~fatty acid metabolic process	3	0.0974207	C3, ASAH1, DBI	1	1	0.991533
GOTERM_BP_DIRECT	GO:0010575~positive regulation of vascular endothelial growth factor production	3	0.0974207	C3, C3AR1, HIF1A	1	1	0.991533

### Sheet: AST
Category	Term	Count	PValue	Genes	Bonferroni	Benjamini	FDR
GOTERM_CC_DIRECT	GO:0070062~extracellular exosome	77	6.1695e-12	LGALS3BP, SERPINA3, CD81, ITGB4, ADIRF, COMT, CLU, AQP1, EFEMP1, UBL3, TUBA1A, LGALS1, ALDH2, YWHAQ, DPYSL2, FTH1, LAMP2, PHGDH, PTGDS, B2M, WLS, CBR1, ENTPD2, SSR4, TUBB, ATP6AP2, HLA-C, HLA-A, MIF, MYL6, NPC2, SELENOP, SERPING1, CHI3L1, CRYAB, ATP6V0C, SQSTM1, PLPP1, FTL, PLEC, PCYOX1, CUTA, CRB2, CD63, ASAH1, AHNAK, CNP, GSTP1, AK1, PTTG1IP, GNAI2, CST3, C3, PRDX2, PRDX1, UBC, SPP1, STOM, IGFB…	1.95573e-09	1.95573e-09	1.91871e-09
GOTERM_CC_DIRECT	GO:0005615~extracellular space	38	6.79039e-08	LGALS3BP, CD63, SERPINA3, ASAH1, SPARC, CNP, GSTP1, CLU, C3, CST3, EFEMP1, LGALS1, PRDX1, LAMP2, UBC, SPP1, STOM, IGFBP7, APOE, PTGDS, PLTP, B2M, RARRES2, FN1, HLA-C, HLA-A, MIF, AGT, DKK3, SOD1, PIK3IP1, NPC2, SERPING1, CPE, SPARCL1, CHI3L1, ATXN10, ITM2B	2.15253e-05	1.07628e-05	1.05591e-05
GOTERM_CC_DIRECT	GO:0005576~extracellular region	39	4.10158e-07	LGALS3BP, CD63, SERPINA3, ASAH1, SPARC, GSTP1, AQP4, SRP14, CLU, C3, CST3, EFEMP1, LGALS1, FTH1, SPP1, IGFBP7, APOE, PTGDS, PLTP, B2M, CD164, RARRES2, TUBB, FN1, MIF, TUBB4B, IL17RB, AGT, DKK3, SOD1, PRXL2A, NPC2, SELENOP, SERPING1, SPARCL1, CHI3L1, MAGED2, ITM2B, FTL	0.000130012	4.334e-05	4.25197e-05
GOTERM_CC_DIRECT	GO:0016021~integral component of membrane	74	1.38925e-05	KDELR1, CD81, AQP4, COMT, AQP1, GJA1, LAPTM4A, RNF19A, FTH1, DNER, LAMP2, SLC16A9, WLS, ATP6V0E1, ENTPD2, SSR4, ATP6AP2, HLA-C, NDUFC2, SLC30A1, SLC39A12, HLA-A, IL17RB, BSCL2, CLDN10, PLPP5, LMBRD1, DAD1, SELENOP, TMBIM6, SLC25A5, ATP6V0C, PLPP1, CUTA, CDS1, GRAMD1C, CRB2, CD63, ASAH1, RNASEK, MAOB, NDUFB5, MGST3, MGST1, ADCY2, PTTG1IP, SLC5A3, ATP5MC1, TMEM123, RDH11, TSPAN3, EMC7, RABAC1, CD99…	0.00439427	0.00110098	0.00108014
GOTERM_CC_DIRECT	GO:0005886~plasma membrane	82	1.99466e-05	SPARC, CD81, ITGB4, AQP4, COMT, AQP1, GJA1, UBL3, TUBA1A, DPYSL2, DNER, LAMP2, SLC16A9, B2M, WLS, ENTPD2, TSC22D1, ATP6AP2, OMG, HLA-C, NDUFC2, SLC30A1, SLC39A12, HLA-A, MIF, IL17RB, CLDN10, PLPP5, LMBRD1, SELENOS, FEZ1, TMBIM6, SLC25A5, ATP6V0C, PLPP1, PLEC, PCYOX1, GRAMD1C, CRB2, CD63, RNASEK, AHNAK, CNP, MAGED1, MGST1, ADCY2, SLC5A3, GABARAP, GNAI2, CST3, C3, BAG3, UBC, STOM, MBP, APOE, RABAC1…	0.00630319	0.00126462	0.00124068
GOTERM_CC_DIRECT	GO:0072562~blood microparticle	10	5.2447e-05	LGALS3BP, C3, SERPINA3, FN1, SERPING1, STOM, HSPA2, APOE, CLU, AGT	0.0164887	0.00277095	0.0027185
GOTERM_CC_DIRECT	GO:0031093~platelet alpha granule lumen	6	0.000650073	SERPINA3, SPARC, FN1, SERPING1, MAGED2, CLU	0.186281	0.029439	0.0288818
GOTERM_CC_DIRECT	GO:0005789~endoplasmic reticulum membrane	30	0.000803043	CDS1, GRAMD1C, KDELR1, MGST3, MGST1, GJA1, RDH11, UBC, SARAF, EMC7, PTGDS, SEC11C, WLS, CYP2J2, ENTPD2, SSR4, PNPLA8, EPHX1, ATP6AP2, HLA-A, TMCO1, BSCL2, LMBRD1, DHRS7, SPCS1, SELENOS, DAD1, TMBIM6, DEGS1, COPE	0.224825	0.0318206	0.0312183
GOTERM_MF_DIRECT	GO:0001540~beta-amyloid binding	8	0.00106094	CST3, PRNP, FBXO2, APOE, CRYAB, CLU, ITM2B, ITM2C	0.349432	0.360865	0.360865
GOTERM_MF_DIRECT	GO:0005515~protein binding	159	0.00177766	SPARC, KDELR1, CD81, MRFAP1, AQP4, COMT, SRP14, CLU, AQP1, LAPTM4A, GJA1, CHCHD2, LGALS1, EFEMP1, DPYSL2, RNF19A, FTH1, LAMP2, SLC16A9, PTGDS, B2M, WLS, ATP6V0E1, ENTPD2, FBXO2, HLA-C, SLC30A1, HLA-A, MIF, PIAS1, DKK3, BSCL2, MYL6, PLPP5, SELENOM, SELENOS, FEZ1, TXNIP, SERPING1, SPARCL1, SQSTM1, PLPP1, FTL, CDS1, CUTA, MAOB, CNP, MAGED1, MGST3, MGST1, PTTG1IP, SLC5A3, GABARAP, ATP5MC1, C3, PRDX2,…	0.513536	0.360865	0.360865
GOTERM_BP_DIRECT	GO:0098869~cellular oxidant detoxification	6	0.00314735	SELENOS, PRXL2A, MGST3, GSTP1, MGST1, APOE	0.990644	1	1
GOTERM_CC_DIRECT	GO:0005764~lysosome	12	0.00460172	TMEM59, CD164, ASAH1, NPC2, LAMP2, ATP6AP2, CRYAB, SQSTM1, GABARAP, ITM2C, SOD1, PCYOX1	0.768254	0.153603	0.150696
GOTERM_CC_DIRECT	GO:0035577~azurophil granule membrane	6	0.00484553	CD63, LAMP2, MGST1, STOM, NDUFC2, ATP6V0C	0.785569	0.153603	0.150696
GOTERM_CC_DIRECT	GO:0005887~integral component of plasma membrane	23	0.00599652	SLC14A1, CD63, CD164, CD81, HLA-C, AQP4, ADCY2, HLA-A, SLC39A12, SLC5A3, IL17RB, AQP1, TM9SF2, GJA1, STOM, TMBIM6, DEGS1, SLC16A9, TSPAN3, SLC25A5, RAMP1, PLPP1, CD99	0.851418	0.172809	0.169538
GOTERM_BP_DIRECT	GO:0045321~leukocyte activation	4	0.00704372	PRDX2, PRDX1, HLA-C, HLA-A	0.999972	1	1
GOTERM_CC_DIRECT	GO:0044754~autolysosome	4	0.00715286	FTH1, LAMP2, SQSTM1, FTL	0.897265	0.188955	0.185378
GOTERM_BP_DIRECT	GO:0006954~inflammatory response	9	0.00750621	C3, SERPINA3, RARRES2, STAT3, SPP1, PLP1, TXNIP, CHI3L1, MIF	0.999986	1	1
GOTERM_CC_DIRECT	GO:0016020~membrane	62	0.00935226	BCAR3, LGALS3BP, SPARC, CD81, AQP4, STON2, COMT, OSBPL11, CLU, YWHAQ, DPYSL2, RNF19A, LAMP2, B2M, ENTPD2, FBXO2, ATP6AP2, HLA-C, HLA-A, IL17RB, MYL6, LMBRD1, DAD1, TMBIM6, SLC25A5, ATP6V0C, PLPP1, FTL, PLEC, CUTA, CDS1, RNASEK, AHNAK, CNP, MGST3, MGST1, ADCY2, PTTG1IP, SLC5A3, GABARAP, GNAI2, TMEM123, BAG3, STOM, APOE, TSPAN3, EMC7, RABAC1, BBS2, TMEM50A, IQSEC1, PNPLA8, HSPA2, ATP5F1C, TM9SF2, D…	0.949137	0.228051	0.223735
GOTERM_MF_DIRECT	GO:0005198~structural molecule activity	8	0.00980226	CLDN10, TUBA1A, TUBB, PLP1, APOE, CRYAB, COPE, PLEC	0.981491	1	1
GOTERM_BP_DIRECT	GO:0006955~immune response	7	0.0102571	C3, CD164, FTH1, HLA-C, MBP, HLA-A, B2M	1	1	1
GOTERM_BP_DIRECT	GO:0032930~positive regulation of superoxide anion generation	4	0.0131207	GSTP1, AGT, GNAI2, SOD1	1	1	1
GOTERM_CC_DIRECT	GO:0005788~endoplasmic reticulum lumen	11	0.0135999	C3, CST3, SELENOM, LGALS1, SPP1, FN1, SPARCL1, SERPING1, IGFBP7, APOE, B2M	0.986973	0.307941	0.302112
GOTERM_BP_DIRECT	GO:0010467~gene expression	7	0.0162901	BBS2, TUBA1A, NPC2, APOE, PTGDS, SOD1, PLEC	1	1	1
GOTERM_MF_DIRECT	GO:0005102~receptor binding	11	0.016953	C3, GJA1, PIK3IP1, RARRES2, SIX3, STAT3, FN1, HLA-C, HLA-A, APOE, CLU	0.999017	1	1
GOTERM_CC_DIRECT	GO:0010008~endosome membrane	11	0.0179085	TM9SF2, CD63, CD164, ATP6V0E1, RNASEK, UBC, ATP6AP2, AQP4, HLA-A, ATP6V0C, ITM2B	0.996748	0.358267	0.351486
GOTERM_CC_DIRECT	GO:0005794~Golgi apparatus	26	0.0187277	OSBPL11, CLU, GABARAP, CST3, GJA1, LAPTM4A, SEC14L1, SPP1, APOE, RABAC1, PTGDS, B2M, WLS, PRNP, TRAPPC5, HLA-C, SLC30A1, HLA-A, TM9SF2, SELENOM, FEZ1, CPE, CRYAB, ITM2B, COPE, ITM2C	0.997504	0.358267	0.351486
GOTERM_CC_DIRECT	GO:0005783~endoplasmic reticulum	26	0.0200333	CDS1, KDELR1, MGST3, MGST1, CLU, CST3, GJA1, SARAF, STOM, APOE, WLS, PRNP, SSR4, TMEM50A, FBXO2, TRAPPC5, HLA-C, SLC30A1, HLA-A, TMCO1, SELENOS, NPC2, CHI3L1, TMBIM6, DEGS1, SQSTM1	0.998363	0.358267	0.351486
GOTERM_CC_DIRECT	GO:0005765~lysosomal membrane	15	0.0203432	CD63, CD164, ATP6V0E1, RNASEK, AHNAK, ATP6AP2, HLA-A, TMEM59, LMBRD1, LAPTM4A, LAMP2, UBC, ATP6V0C, B2M, ITM2C	0.998519	0.358267	0.351486
GOTERM_BP_DIRECT	GO:0007566~embryo implantation	4	0.0213932	TPPP3, SPP1, IGFBP7, SOD1	1	1	1
GOTERM_MF_DIRECT	GO:0005372~water transmembrane transporter activity	3	0.0245052	SLC14A1, AQP4, AQP1	0.999957	1	1
GOTERM_BP_DIRECT	GO:0017038~protein import	3	0.0246413	LAMP2, APOE, CLU	1	1	1
GOTERM_BP_DIRECT	GO:0006833~water transport	3	0.0246413	SLC14A1, AQP4, AQP1	1	1	1
GOTERM_CC_DIRECT	GO:0042613~MHC class II protein complex	3	0.0248957	HLA-C, HLA-A, B2M	0.999662	0.41431	0.406468
GOTERM_CC_DIRECT	GO:0035578~azurophil granule lumen	6	0.0274464	C3, SERPINA3, NPC2, TUBB, TUBB4B, FTL	0.999853	0.41431	0.406468
GOTERM_CC_DIRECT	GO:0030670~phagocytic vesicle membrane	6	0.0274464	ATP6V0E1, LAMP2, HLA-C, HLA-A, B2M, ATP6V0C	0.999853	0.41431	0.406468
GOTERM_CC_DIRECT	GO:0031902~late endosome membrane	7	0.0300535	CD63, TMEM59, LAPTM4A, LAMP2, OSBPL11, B2M, BAIAP3	0.999937	0.433044	0.424848
GOTERM_MF_DIRECT	GO:0016209~antioxidant activity	4	0.0316637	PRDX2, SELENOS, PRXL2A, APOE	0.999998	1	1
GOTERM_BP_DIRECT	GO:0022900~electron transport chain	4	0.0319028	MAOB, ALDH2, DEGS1, PHGDH	1	1	1
GOTERM_BP_DIRECT	GO:0009408~response to heat	4	0.0319028	IGFBP7, HSPA2, CRYAB, SOD1	1	1	1
GOTERM_CC_DIRECT	GO:1904724~tertiary granule lumen	4	0.0323568	CST3, ASAH1, FTH1, B2M	0.99997	0.445961	0.43752
GOTERM_BP_DIRECT	GO:0006606~protein import into nucleus	6	0.0331843	NFKBIA, STAT3, TXNIP, PTTG1IP, SQSTM1, AGT	1	1	1
GOTERM_CC_DIRECT	GO:0030176~integral component of endoplasmic reticulum membrane	6	0.0338794	BSCL2, SPCS1, SELENOS, SARAF, EMC7, TMCO1	0.999982	0.447491	0.439021
GOTERM_MF_DIRECT	GO:0005201~extracellular matrix structural constituent	5	0.0444427	SPARC, EFEMP1, FN1, CHI3L1, IGFBP7	1	1	1
GOTERM_BP_DIRECT	GO:0001895~retina homeostasis	4	0.0446181	CRB2, PRDX1, B2M, SOD1	1	1	1
GOTERM_BP_DIRECT	GO:0006805~xenobiotic metabolic process	4	0.0446181	CYP2J2, CBR1, GSTP1, EPHX1	1	1	1
GOTERM_BP_DIRECT	GO:0007035~vacuolar acidification	4	0.0446181	ATP6V0E1, RNASEK, ATP6AP2, ATP6V0C	1	1	1
GOTERM_BP_DIRECT	GO:0010951~negative regulation of endopeptidase activity	4	0.0446181	CRB2, SERPINA3, SERPING1, AGT	1	1	1
GOTERM_MF_DIRECT	GO:0004364~glutathione transferase activity	3	0.0460095	MGST3, GSTP1, MGST1	1	1	1
GOTERM_BP_DIRECT	GO:0034612~response to tumor necrosis factor	3	0.0462565	TUBA1A, CHI3L1, MBP	1	1	1
GOTERM_BP_DIRECT	GO:0006958~complement activation, classical pathway	3	0.0462565	C3, SERPING1, CLU	1	1	1
GOTERM_BP_DIRECT	GO:0001916~positive regulation of T cell mediated cytotoxicity	3	0.0462565	HLA-C, HLA-A, B2M	1	1	1
GOTERM_BP_DIRECT	GO:0001516~prostaglandin biosynthetic process	3	0.0462565	PNPLA8, MIF, PTGDS	1	1	1
GOTERM_BP_DIRECT	GO:1905907~negative regulation of amyloid fibril formation	3	0.0462565	APOE, CRYAB, CLU	1	1	1
GOTERM_BP_DIRECT	GO:0006952~defense response	3	0.0462565	CST3, STAT3, IL17RB	1	1	1
GOTERM_CC_DIRECT	GO:0034361~very-low-density lipoprotein particle	3	0.0467171	SELENOS, APOE, PCYOX1	1	0.548493	0.538111
GOTERM_CC_DIRECT	GO:0042612~MHC class I protein complex	3	0.0467171	HLA-C, HLA-A, B2M	1	0.548493	0.538111
GOTERM_CC_DIRECT	GO:0031089~platelet dense granule lumen	3	0.0467171	LGALS3BP, RARRES2, SELENOP	1	0.548493	0.538111
GOTERM_MF_DIRECT	GO:0002020~protease binding	6	0.0567185	CST3, PRNP, UBC, FN1, MBP, MIF	1	1	1
GOTERM_MF_DIRECT	GO:0016616~oxidoreductase activity, acting on the CH-OH group of donors, NAD or NADP as acceptor	4	0.0590294	CBR1, DHRS7, RDH11, PHGDH	1	1	1
GOTERM_BP_DIRECT	GO:0048146~positive regulation of fibroblast proliferation	4	0.0594519	FN1, MIF, AGT, AQP1	1	1	1
GOTERM_BP_DIRECT	GO:0042127~regulation of cell proliferation	7	0.0635295	NFKBIA, SIX3, STAT3, TXNIP, CLU, AGT, PIAS1	1	1	1
GOTERM_BP_DIRECT	GO:0045087~innate immune response	8	0.0662161	SEC14L1, RARRES2, HLA-C, SERPING1, HLA-A, MIF, B2M, CLU	1	1	1
GOTERM_MF_DIRECT	GO:0016491~oxidoreductase activity	6	0.0664291	CBR1, DHRS7, SELENOM, MAOB, RDH11, PHGDH	1	1	1
GOTERM_BP_DIRECT	GO:0010977~negative regulation of neuron projection development	5	0.0675137	PMP22, VIM, APOE, B2M, ITM2C	1	1	1
GOTERM_CC_DIRECT	GO:0031982~vesicle	9	0.0685602	CST3, MYL6, AHNAK, CD81, GSTP1, UBC, STOM, MIF, CAPS	1	0.776199	0.761508
GOTERM_MF_DIRECT	GO:0042605~peptide antigen binding	3	0.0720247	HLA-C, HLA-A, B2M	1	1	1
GOTERM_MF_DIRECT	GO:0004602~glutathione peroxidase activity	3	0.0720247	MGST3, GSTP1, MGST1	1	1	1
GOTERM_BP_DIRECT	GO:0043651~linoleic acid metabolic process	3	0.0723983	CYP2J2, PNPLA8, GSTP1	1	1	1
GOTERM_BP_DIRECT	GO:0002088~lens development in camera-type eye	3	0.0723983	GJA1, SIX3, CRYAB	1	1	1
GOTERM_BP_DIRECT	GO:0032870~cellular response to hormone stimulus	3	0.0723983	STAT3, IGFBP7, RAMP1	1	1	1
GOTERM_BP_DIRECT	GO:0019430~removal of superoxide radicals	3	0.0723983	PRDX2, PRDX1, SOD1	1	1	1
GOTERM_BP_DIRECT	GO:0019369~arachidonic acid metabolic process	3	0.0723983	PNPLA8, MGST3, EPHX1	1	1	1
GOTERM_BP_DIRECT	GO:0050829~defense response to Gram-negative bacterium	3	0.0723983	RARRES2, B2M, AQP1	1	1	1
GOTERM_BP_DIRECT	GO:0042267~natural killer cell mediated cytotoxicity	3	0.0723983	PRDX1, TUBB, TUBB4B	1	1	1
GOTERM_BP_DIRECT	GO:0050728~negative regulation of inflammatory response	4	0.0762753	SELENOS, STAT3, APOE, SOD1	1	1	1
GOTERM_BP_DIRECT	GO:0050731~positive regulation of peptidyl-tyrosine phosphorylation	4	0.0762753	PRNP, CD81, MIF, AGT	1	1	1
GOTERM_BP_DIRECT	GO:0006914~autophagy	5	0.0806943	TMEM59, ITGB4, TMBIM6, SQSTM1, GABARAP	1	1	1
GOTERM_BP_DIRECT	GO:0007601~visual perception	5	0.0950472	BBS2, CRB2, EFEMP1, RDH11, SIX3	1	1	1
GOTERM_CC_DIRECT	GO:0005604~basement membrane	4	0.0961293	SPARC, ENTPD2, ITGB4, FN1	1	1	0.984177

### Sheet: OL
Category	Term	Count	PValue	Genes	Bonferroni	Benjamini	FDR
GOTERM_CC_DIRECT	GO:0005743~mitochondrial inner membrane	22	7.30968e-09	COX8A, ATP5PF, NDUFB8, NDUFB7, CNP, NDUFA4, COX4I1, NDUFA10, NDUFB1, NDUFC2, UQCR10, COX6C, COX5B, ATP5F1D, CLU, COX6B1, LDHB, NDUFS5, EFHD1, NDUFS2, SLC25A4, ATP5MG	2.36102e-06	2.36103e-06	2.31717e-06
GOTERM_CC_DIRECT	GO:0005739~mitochondrion	37	4.52595e-08	YWHAE, MTCH1, NDUFB8, NDUFB7, GSTP1, COX4I1, NDUFA10, NDUFB1, PARK7, COX5B, CLU, ATP5IF1, LDHB, CHCHD2, UBB, PPP2R1A, EFHD1, CKB, ATP5MG, FADS1, COX8A, ATP5PF, TSC22D1, GPX4, NDUFA4, NDUFC2, COX6C, DYNLL1, ATP5F1D, ATG13, SOD1, COX6B1, NDUFS5, NDUFS2, CRYAB, SLC25A4, SQSTM1	1.46187e-05	7.30942e-06	7.17364e-06
GOTERM_CC_DIRECT	GO:0070062~extracellular exosome	57	3.9014e-07	YWHAE, CD81, PEBP1, DBI, PARK7, ENO1, ENO2, CLU, ACTB, TUBA1A, PPP2R1A, FTH1, CFL1, STMN1, ATP6V1E1, B2M, CBR1, GPX4, SSR4, RHOG, TALDO1, MYL6, NCL, ALDOC, CRYAB, GAPDH, SQSTM1, PPIA, FTL, CUTA, CD63, CNP, GSTP1, HTRA1, NDRG2, NDRG1, PSMA7, CST3, PRDX2, LDHB, UBB, PRDX1, UBC, PSAP, SPP1, APOD, CKB, APOE, MARCKSL1, DSTN, HSPA2, TUBB4A, AIF1L, SOD1, GRHPR, PFKL, CPE	0.000126007	4.20051e-05	4.12248e-05
GOTERM_CC_DIRECT	GO:0005615~extracellular space	29	7.25351e-06	CD63, CNP, GSTP1, HTRA1, ENO1, ENO2, CLU, ACTB, HAPLN2, CST3, PCSK1N, UBB, NPY, PRDX1, UBC, PSAP, CFL1, SPP1, APOD, CKB, APOE, B2M, S100B, MT3, SOD1, SMOC1, CPE, SPARCL1, PPIA	0.00234015	0.000585721	0.000574841
GOTERM_BP_DIRECT	GO:0042776~mitochondrial ATP synthesis coupled proton transport	10	0.000122523	ATP5PF, NDUFB8, NDUFB7, NDUFS5, NDUFA10, NDUFS2, NDUFB1, NDUFC2, ATP5F1D, ATP5MG	0.140116	0.112485	0.112394
GOTERM_BP_DIRECT	GO:0006120~mitochondrial electron transport, NADH to ubiquinone	8	0.000182755	NDUFB8, NDUFB7, NDUFA4, NDUFS5, NDUFA10, NDUFS2, NDUFB1, NDUFC2	0.201623	0.112485	0.112394
GOTERM_MF_DIRECT	GO:0008137~NADH dehydrogenase (ubiquinone) activity	8	0.00032238	NDUFB8, NDUFB7, NDUFA4, NDUFS5, NDUFA10, NDUFS2, NDUFB1, NDUFC2	0.10614	0.112511	0.112188
GOTERM_BP_DIRECT	GO:1902600~hydrogen ion transmembrane transport	10	0.000442489	COX8A, ATP5PF, COX4I1, UQCR10, ATP6V1E1, COX5B, ATP5F1D, SLC25A4, ATP5MG, COX6B1	0.420313	0.181568	0.181421
GOTERM_CC_DIRECT	GO:0005747~mitochondrial respiratory chain complex I	8	0.000572553	NDUFB8, NDUFB7, NDUFA4, NDUFS5, NDUFA10, NDUFS2, NDUFB1, NDUFC2	0.168885	0.0369869	0.0362999
GOTERM_BP_DIRECT	GO:0009060~aerobic respiration	8	0.00140225	NDUFB8, NDUFB7, NDUFS5, NDUFA10, NDUFS2, NDUFB1, NDUFC2, ATP5F1D	0.8225	0.289512	0.289277
GOTERM_BP_DIRECT	GO:0006123~mitochondrial electron transport, cytochrome c to oxygen	6	0.00141893	COX8A, NDUFA4, COX4I1, COX5B, COX6C, COX6B1	0.826116	0.289512	0.289277
GOTERM_CC_DIRECT	GO:0005751~mitochondrial respiratory chain complex IV	6	0.00143437	COX8A, NDUFA4, COX4I1, COX5B, COX6C, COX6B1	0.371007	0.077217	0.0757826
GOTERM_BP_DIRECT	GO:0045333~cellular respiration	7	0.00155591	COX8A, NDUFA4, COX4I1, UQCR10, COX5B, COX6C, COX6B1	0.853154	0.289512	0.289277
GOTERM_BP_DIRECT	GO:0021762~substantia nigra development	9	0.00164629	YWHAE, ATP5PF, UCHL1, CNP, CKB, NDRG2, DYNLL1, ACTB, COX6B1	0.868652	0.289512	0.289277
GOTERM_MF_DIRECT	GO:0005507~copper ion binding	5	0.0018502	CUTA, PARK7, MT3, ATOX1, SOD1	0.475057	0.309424	0.308538
GOTERM_BP_DIRECT	GO:0032981~mitochondrial respiratory chain complex I assembly	7	0.00247423	NDUFB8, NDUFB7, NDUFS5, NDUFA10, NDUFS2, NDUFB1, NDUFC2	0.952737	0.380722	0.380413
GOTERM_MF_DIRECT	GO:0005515~protein binding	135	0.00265981	MTCH1, RTKN, CD81, PLEKHB1, MRFAP1, PEBP1, PARK7, ENO1, SRP14, ENO2, CLU, ACTB, ATP5IF1, MT2A, CHCHD2, PPP2R1A, RASSF4, FTH1, CFL1, STMN1, ATP6V1E1, B2M, TMSB10, GABARAPL2, TALDO1, ATG13, MAPK8IP1, RBX1, PCP4, MYL6, TMEM258, NCL, SBDS, MAL, SPARCL1, PPIA, SQSTM1, FTL, CUTA, BEX3, BEX1, CNP, HTRA1, NDRG2, NDRG1, PRDX2, LDHB, UBB, PRDX1, PSAP, UBC, KCNMB4, APOD, APOE, ATP5MG, JUND, KNOP1, DSTN, TBC…	0.6042	0.309424	0.308538
GOTERM_BP_DIRECT	GO:0006979~response to oxidative stress	7	0.00374788	PRDX2, GPX4, PRDX1, NDUFS2, PARK7, APOE, ATOX1	0.990207	0.512626	0.51221
GOTERM_CC_DIRECT	GO:0031966~mitochondrial membrane	9	0.00421468	COX8A, NDUFA4, COX4I1, COX5B, COX6C, SLC25A4, CLU, MAPK8IP1, COX6B1	0.74442	0.179825	0.176484
GOTERM_CC_DIRECT	GO:0015630~microtubule cytoskeleton	11	0.00445386	TUBA1B, TUBA1A, DCTN1, PPP2R1A, MAP7D1, MID1IP1, TBCB, CRYAB, GAPDH, NDRG1, TUBB4A	0.763501	0.179825	0.176484
GOTERM_MF_DIRECT	GO:0051287~NAD binding	4	0.00496956	GRHPR, LDHB, NDUFS2, GAPDH	0.823374	0.41121	0.410031
GOTERM_BP_DIRECT	GO:0000302~response to reactive oxygen species	4	0.00503503	GSTP1, APOD, APOE, RBX1	0.998008	0.559192	0.558738
GOTERM_BP_DIRECT	GO:0019430~removal of superoxide radicals	4	0.00503503	PRDX2, PRDX1, MT3, SOD1	0.998008	0.559192	0.558738
GOTERM_BP_DIRECT	GO:0007568~aging	7	0.0054511	CDKN1C, JUND, CNP, GPX4, NPY, APOD, SOD1	0.99881	0.559192	0.558738
GOTERM_CC_DIRECT	GO:0031982~vesicle	11	0.00552505	CST3, SNAP25, MYL6, UBB, CD81, GSTP1, CFL1, UBC, GAPDH, PPIA, ACTB	0.832963	0.195639	0.192004
GOTERM_MF_DIRECT	GO:0042802~identical protein binding	32	0.00589126	YWHAE, DAZAP2, BEX3, HTRA1, DBI, PARK7, ENO2, PSMA7, ACTB, ATP5IF1, CST3, LDHB, TUBA1A, PRDX1, FTH1, PSAP, APOE, B2M, SUN2, TSC22D1, GPX4, HSBP1, MID1IP1, OLIG2, S100B, SOD1, PFKL, NCL, CRYAB, GAPDH, SQSTM1, FTL	0.872063	0.41121	0.410031
GOTERM_CC_DIRECT	GO:0005576~extracellular region	24	0.00605692	CD63, GSTP1, HTRA1, EMC10, SRP14, S100B, CLU, HAPLN2, MLF2, SOD1, CST3, PFKL, TMSB4X, NPY, FTH1, PSAP, SPP1, SPARCL1, ALDOC, APOD, APOE, PPIA, B2M, FTL	0.85947	0.195639	0.192004
GOTERM_CC_DIRECT	GO:0005737~cytoplasm	79	0.0111587	CDKN1C, YWHAE, DAZAP2, SNAP25, NDUFA10, PLEKHB1, PARK7, ENO1, SRP14, CLU, ACTB, UBL5, TUBA1B, MT2A, UCHL1, TUBA1A, PPP2R1A, FTH1, TMSB4X, CFL1, STMN1, TMSB10, GABARAPL2, TSC22D4, TSC22D1, TALDO1, NDUFC2, OLIG2, DYNLL1, ATG13, MAPK8IP1, MLF2, RBX1, PCP4, TMEM258, MAP7D1, NCL, SBDS, CRYAB, GAPDH, SQSTM1, PPIA, FTL, BEX3, HEPN1, BEX1, CNP, WBP2, DCTN1, GSTP1, NDRG2, NDRG1, PSMA7, CST3, PRDX2, LDHB, …	0.973338	0.327661	0.321575
GOTERM_MF_DIRECT	GO:0004129~cytochrome-c oxidase activity	4	0.0114111	COX8A, COX4I1, COX5B, COX6B1	0.981572	0.663746	0.661844
GOTERM_BP_DIRECT	GO:0006091~generation of precursor metabolites and energy	5	0.0120567	ATP5IF1, COX8A, COX4I1, COX6C, SLC25A4	1	1	1
GOTERM_BP_DIRECT	GO:0006096~glycolytic process	5	0.018372	PFKL, ALDOC, ENO1, ENO2, GAPDH	1	1	1
GOTERM_MF_DIRECT	GO:0048156~tau protein binding	6	0.0189927	DCTN1, HSPA2, APOE, S100B, CLU, ACTB	0.998735	0.946921	0.944208
GOTERM_BP_DIRECT	GO:0007017~microtubule-based process	4	0.0212318	TUBA1B, TUBA1A, DYNLL1, TUBB4A	1	1	1
GOTERM_BP_DIRECT	GO:0001895~retina homeostasis	4	0.0212318	PRDX1, B2M, ACTB, SOD1	1	1	1
GOTERM_CC_DIRECT	GO:0043025~neuronal cell body	15	0.0334925	SNAP25, TMPRSS5, DCTN1, S100B, TUBB4A, MAPK8IP1, SOD1, UCHL1, UBB, PPP2R1A, PPP1R1B, APOD, CKB, NCDN, APOE	0.999983	0.901507	0.88476
GOTERM_BP_DIRECT	GO:0098869~cellular oxidant detoxification	4	0.0341475	GPX4, GSTP1, PARK7, APOE	1	1	1
GOTERM_MF_DIRECT	GO:0043167~ion binding	3	0.0342194	SPP1, S100B, PTMA	0.999995	1	1
GOTERM_MF_DIRECT	GO:0051920~peroxiredoxin activity	3	0.0342194	PRDX2, PRDX1, PARK7	0.999995	1	1
GOTERM_MF_DIRECT	GO:0004601~peroxidase activity	3	0.0342194	PRDX2, GPX4, PRDX1	0.999995	1	1
GOTERM_BP_DIRECT	GO:0010273~detoxification of copper ion	3	0.0345175	MT2A, PARK7, MT3	1	1	1
GOTERM_BP_DIRECT	GO:0043651~linoleic acid metabolic process	3	0.0345175	ELOVL1, GSTP1, FADS1	1	1	1
GOTERM_BP_DIRECT	GO:0048663~neuron fate commitment	3	0.0345175	NKX6-2, OLIG1, OLIG2	1	1	1
GOTERM_BP_DIRECT	GO:0006879~cellular iron ion homeostasis	5	0.0362392	SLC22A17, FTH1, B2M, FTL, SOD1	1	1	1
GOTERM_MF_DIRECT	GO:0044877~macromolecular complex binding	10	0.0363062	CDKN1C, TUBA1A, NDUFA4, CLTA, PARK7, APOE, ENO2, CRYAB, CLU, SQSTM1	0.999997	1	1
GOTERM_CC_DIRECT	GO:0005758~mitochondrial intermembrane space	5	0.0364994	CHCHD2, NDUFB7, NDUFS5, PARK7, SOD1	0.999994	0.906869	0.890023
GOTERM_MF_DIRECT	GO:0019899~enzyme binding	11	0.0432429	ATP5IF1, YWHAE, CUTA, JUND, TMSB4X, PEBP1, PARK7, HSPA2, APOE, ENO2, SQSTM1	1	1	1
GOTERM_MF_DIRECT	GO:0031625~ubiquitin protein ligase binding	12	0.0439669	YWHAE, GABARAPL2, DAZAP2, UCHL1, TUBA1B, UBB, UBC, NDUFS2, CKB, CLU, SQSTM1, RBX1	1	1	1
GOTERM_BP_DIRECT	GO:1901215~negative regulation of neuron death	4	0.0502387	NPY, PARK7, APOE, ENO2	1	1	1
GOTERM_CC_DIRECT	GO:1904724~tertiary granule lumen	4	0.050514	CST3, FTH1, ALDOC, B2M	1	1	0.984472
GOTERM_CC_DIRECT	GO:0005759~mitochondrial matrix	6	0.052299	NDUFB8, NDUFA10, NDUFS2, PARK7, ATP5F1D, SOD1	1	1	0.984472
GOTERM_CC_DIRECT	GO:0005829~cytosol	75	0.0574551	YWHAE, SNAP25, CALCOCO1, RTKN, COX4I1, PEBP1, CLTA, PARK7, ENO1, SRP14, ENO2, CLU, ACTB, MT2A, UCHL1, TUBA1A, PPP2R1A, FTH1, TMSB4X, CFL1, STMN1, ATP6V1E1, B2M, GABARAPL2, CBR1, TSC22D1, GPX4, HSBP1, RHOG, TALDO1, DYNLL1, ATG13, MAPK8IP1, RBX1, PCP4, MYL6, MAP7D1, SBDS, ALDOC, CRYAB, GAPDH, SQSTM1, PPIA, PTMA, FTL, BEX3, WBP2, DCTN1, GSTP1, HTRA1, C1ORF198, NDRG2, NDRG1, PSMA7, PRDX2, LDHB, UBB, …	1	1	0.984472
GOTERM_MF_DIRECT	GO:0050840~extracellular matrix binding	3	0.0634692	SMOC1, SPP1, SPARCL1	1	1	1
GOTERM_MF_DIRECT	GO:0016616~oxidoreductase activity, acting on the CH-OH group of donors, NAD or NADP as acceptor	3	0.0634692	GRHPR, LDHB, CBR1	1	1	1
GOTERM_MF_DIRECT	GO:0031386~protein tag	3	0.0634692	UBL5, UBB, UBC	1	1	1
GOTERM_MF_DIRECT	GO:0016209~antioxidant activity	3	0.0634692	PRDX2, APOE, MT3	1	1	1
GOTERM_BP_DIRECT	GO:1901214~regulation of neuron death	3	0.0639999	UBB, APOE, CLU	1	1	1
GOTERM_BP_DIRECT	GO:0071276~cellular response to cadmium ion	3	0.0639999	MT2A, MT3, SOD1	1	1	1
GOTERM_BP_DIRECT	GO:0048662~negative regulation of smooth muscle cell proliferation	3	0.0639999	APOD, APOE, NDRG2	1	1	1
GOTERM_BP_DIRECT	GO:1905907~negative regulation of amyloid fibril formation	3	0.0639999	APOE, CRYAB, CLU	1	1	1
GOTERM_BP_DIRECT	GO:0048168~regulation of neuronal synaptic plasticity	3	0.0639999	NCDN, APOE, S100B	1	1	1
GOTERM_BP_DIRECT	GO:0006749~glutathione metabolic process	3	0.0639999	GPX4, GSTP1, SOD1	1	1	1
GOTERM_BP_DIRECT	GO:0009615~response to virus	4	0.0911686	CFL1, STMN1, ENO1, CLU	1	1	1
GOTERM_BP_DIRECT	GO:0034599~cellular response to oxidative stress	5	0.0937465	PRDX2, CHCHD2, PARK7, PPIA, MT3	1	1	1
GOTERM_CC_DIRECT	GO:1904813~ficolin-1-rich granule lumen	7	0.0962557	CST3, PFKL, GSTP1, FTH1, ALDOC, SRP14, PPIA	1	1	0.984472
GOTERM_BP_DIRECT	GO:0043407~negative regulation of MAP kinase activity	3	0.0989619	UCHL1, GSTP1, APOE	1	1	1
GOTERM_BP_DIRECT	GO:0019752~carboxylic acid metabolic process	3	0.0989619	GRHPR, LDHB, CKB	1	1	1
GOTERM_BP_DIRECT	GO:0032148~activation of protein kinase B activity	3	0.0989619	PARK7, PPIA, MT3	1	1	1
GOTERM_CC_DIRECT	GO:0070469~respiratory chain	3	0.0993223	NDUFS5, NDUFS2, NDUFC2	1	1	0.984472
GOTERM_CC_DIRECT	GO:0044754~autolysosome	3	0.0993223	FTH1, SQSTM1, FTL	1	1	0.984472
