## Supplementary Table 17 for "Interneuron loss and microglia activation by transcriptome analyses in the basal ganglia of Tourette syndrome"

### Sheet: STable17
STable17. DAP_DEG co-accessible peak pairs in each cell type
name: name of DEG with promoter overlapping proximal peak
chrm: chromosome of DAP
start: start genome coordinates of DAP
end: end genome coordinates of DAP
TSvsNC: more/less accessible in TS brains
coaccessibility score: correlation between distal peak and proximal peak overlapping the promoter of DEG (listed are top 5% co-accessible pairs): positive coaccessibility scores represent postive co-accessibility; negative coaccessibility scores represent negative co-accessibility

### Sheet: MSN
name	chrm	start	end	TSvsNC	coaccessibility_score
CAMK2N1	chr1	20183833	20184828	down	0.157693
CAMK2N1	chr1	20187147	20187999	down	0.164201
CHD3	chr17	7786318	7787759	down	0.134189
UQCR11	chr19	1955069	1955859	down	0.292619
GTF2F1	chr19	6492000	6492622	down	0.163852
ZNF714	chr19	20999355	21000306	down	0.165779
ZNF737	chr19	20999355	21000306	down	0.179848
ZNF430	chr19	20999355	21000306	down	0.152717
ZNF431	chr19	20999355	21000306	down	0.153712
ZNF708	chr19	20999355	21000306	down	0.172602
SLC35F5	chr2	113602975	113604457	down	0.313858
ARFRP1	chr20	63917393	63918347	down	0.219203
NDUFV3	chr21	42617456	42618963	down	0.145163
ETV5	chr3	186328703	186329808	down	0.121035
CPE	chr4	165580001	165580945	up	0.188678
ZDHHC11	chr5	774876	777104	up	0.294551
BRD9	chr5	774876	777104	up	0.162046
ZDHHC11B	chr5	774876	777104	up	0.364626
ZDHHC11	chr5	783182	785672	down	0.227784
BRD9	chr5	783182	785672	down	0.20774
ZDHHC11B	chr5	783182	785672	down	0.354764
UNC5A	chr5	176822027	176823431	down	0.139408
CLVS2	chr6	122673494	122674366	up	0.238946
ATP6V1B2	chr8	20268125	20269282	down	0.187974
TXN	chr9	110114732	110115884	down	0.150984
NSMF	chr9	137048551	137049525	down	0.155148
NOXA1	chr9	137048551	137049525	down	0.164694

### Sheet: MG
name	chrm	start	end	TSvsNC	coaccessibility_score
CH25H	chr10	88759446	88760280	up	-0.220432
CH25H	chr10	89163293	89164536	down	0.226352
CH25H	chr10	89209349	89209739	down	0.19625
HIF1A	chr14	61594494	61594985	up	0.214358
MAF	chr16	79439568	79440564	down	0.135235
EEF2	chr19	4241563	4242911	down	0.196085
SLC11A1	chr2	218370157	218371003	up	0.312994
SRGAP3	chr3	9100596	9101670	up	-0.140185
P2RY12	chr3	151387547	151388171	down	0.178888
SLC1A3	chr5	36654580	36655495	down	0.154431
IPCEF1	chr6	154261745	154262434	down	0.265441

### Sheet: AST
name	chrm	start	end	TSvsNC	coaccessibility_score
UBR4	chr1	19010497	19011443	up	0.150702
BCAR3	chr1	93635404	93636569	down	0.299947
C1orf61	chr1	156399929	156401031	down	0.693089
C1orf61	chr1	156401761	156402555	down	0.374713
C1orf61	chr1	156504687	156505622	down	0.600719
SERPINA3	chr14	94598696	94599994	up	0.224703
RCN2	chr15	77076233	77076818	up	0.149893
MFGE8	chr15	88954250	88955412	down	-0.160464
SLC14A1	chr18	45362664	45364017	down	0.141243
AP3D1	chr19	1897047	1898304	up	0.300195
CACNA1A	chr19	13001229	13002967	down	-0.203069
TTN	chr2	178874483	178875482	down	0.323715
PNKD	chr2	218272226	218273151	up	0.232513
TMBIM1	chr2	218272226	218273151	up	0.282392
SNX21	chr20	45778873	45779293	up	0.192492
NDUFB4	chr3	120816441	120817458	down	-0.208046
TAF7	chr5	141746843	141748417	down	0.159983
SEPT7	chr7	35907537	35909538	down	0.34269
SEPT7	chr7	36036507	36037701	down	0.323652
PTGDS	chr9	137213068	137213924	down	0.219182
NSMF	chr9	137213068	137213924	down	0.157991
TUBB4B	chr9	137213068	137213924	down	0.373778

### Sheet: OL
name	chrm	start	end	TSvsNC	coaccessibility_score
ENO1	chr1	8628924	8630268	down	0.219592
COL16A1	chr1	31705142	31705464	down	-0.168709
MACF1	chr1	38929053	38930177	down	0.440279
NDUFS5	chr1	38929053	38930177	down	0.165054
ELOVL1	chr1	43381468	43383747	down	0.542559
POGZ	chr1	151313357	151314725	down	0.166811
HAPLN2	chr1	156260802	156261501	up	0.189953
HAPLN2	chr1	156673532	156673984	down	0.279671
CSRP1	chr1	201480178	201482570	down	0.417274
CSRP1	chr1	201495590	201496243	down	0.25439
CSRP1	chr1	201499934	201501005	down	0.340387
CSRP1	chr1	201551616	201553888	down	0.469497
C1orf198	chr1	230826379	230827693	down	0.232487
LINC00844	chr10	59015993	59016329	down	0.170429
LINC00844	chr10	59095958	59097010	down	0.200726
SLF2	chr10	101008133	101009121	down	0.266634
SLF2	chr10	101012033	101013388	down	0.297528
NKX6-2	chr10	132787475	132788697	down	0.399863
CD81	chr11	2728310	2729270	down	0.152596
KCNQ1OT1	chr11	2728310	2729270	down	0.247183
CDKN1C	chr11	2728310	2729270	down	0.439667
DKK3	chr11	11581588	11583009	down	-0.250253
LRRC4C	chr11	40185774	40187735	down	0.237245
MAPK8IP1	chr11	45658438	45659097	up	0.234967
ATG13	chr11	46611545	46613101	down	0.218179
FTH1	chr11	61747549	61747995	down	0.22505
TMEM258	chr11	61747549	61747995	down	0.389126
TMPRSS5	chr11	113504224	113506564	up	0.32459
ADIPOR2	chr12	1773724	1774587	down	0.295579
ATF7IP	chr12	14257414	14258738	down	0.164095
TUBA1A	chr12	49088043	49088817	down	0.21805
TUBA1B	chr12	49088043	49088817	down	0.181541
DYNLL1	chr12	120514891	120516112	down	0.152815
UBC	chr12	124673587	124674756	down	0.198043
RGCC	chr13	41610732	41611698	down	0.144842
NDRG2	chr14	20970696	20971960	down	0.21138
NDRG2	chr14	21038672	21039699	down	0.333975
MAP4K5	chr14	50334992	50336642	down	0.173707
MAP4K5	chr14	50984787	50986358	down	0.232048
HSPA2	chr14	64572350	64573621	down	0.387254
HSPA2	chr14	64706532	64707220	down	0.451294
GREM1	chr15	32671342	32672550	down	0.217336
GREM1	chr15	32837851	32839421	down	0.443396
MAP1A	chr15	43514255	43514522	down	0.227826
LARP6	chr15	70862689	70864464	down	0.350082
TUFM	chr16	28945039	28946098	down	0.158734
MT3	chr16	56268725	56270528	down	-0.292342
MT3	chr16	56303040	56303598	down	-0.247369
MT2A	chr16	56303040	56303598	down	0.151023
SEPT4	chr17	58577456	58578465	down	0.388701
YPEL2	chr17	59381220	59382429	down	0.391897
ZNF397	chr18	34913744	34914906	down	0.256561
ZNF397	chr18	34999672	35001061	down	0.166945
ZNF397	chr18	35189084	35190101	down	0.191011
CNDP1	chr18	74450426	74451091	down	0.226976
CNDP1	chr18	74551362	74552237	down	0.168878
TBCB	chr19	36081032	36082341	down	0.312144
POLR2I	chr19	36081032	36082341	down	0.312144
EMC10	chr19	50548626	50549090	down	0.157908
PSME4	chr2	54225862	54226703	down	0.183435
CCDC88A	chr2	55136870	55139536	down	0.194923
CCDC88A	chr2	55167198	55168854	down	0.183736
ZNF638	chr2	71291064	71292430	down	0.273124
DCTN1	chr2	74053112	74053789	down	0.252306
MAL	chr2	95060581	95061033	down	0.332864
ANKRD36	chr2	96968773	96970641	down	0.298502
MAP4K4	chr2	101533109	101534829	down	0.385842
ZEB2	chr2	144424484	144425341	down	0.254283
ZEB2	chr2	144467600	144468044	down	0.164466
HIBCH	chr2	190477560	190479052	down	0.20954
HIBCH	chr2	190603157	190603828	down	0.279429
HIBCH	chr2	190627613	190629173	down	0.141888
HIBCH	chr2	190637138	190638938	down	0.213891
DOCK10	chr2	225033545	225034463	down	0.201804
NCL	chr2	231046909	231048450	down	0.160336
PTMA	chr2	231597026	231598096	up	0.19742
NCL	chr2	231597026	231598096	up	0.182051
EFHD1	chr2	232447221	232448636	up	0.263548
EFHD1	chr2	232628513	232629369	down	0.453345
CST3	chr20	23446302	23447109	down	-0.280938
PPDPF	chr20	63948520	63950289	up	0.222158
OLIG1	chr21	33080358	33080873	down	0.193263
OLIG1	chr21	33126508	33127660	down	0.26787
OLIG2	chr21	33126508	33127660	down	0.23557
DIP2A	chr21	46225199	46225501	down	0.168306
SOX10	chr22	38062354	38063366	up	0.256142
DDX17	chr22	38763899	38764305	down	0.237648
ARPP21	chr3	35670242	35671177	down	0.294159
DUBR	chr3	106813717	106814786	down	0.163777
DUBR	chr3	107027943	107028843	down	0.153192
DUBR	chr3	107031657	107032408	down	0.158827
DUBR	chr3	107206176	107206431	down	0.185106
DUBR	chr3	107384031	107385458	down	0.239046
ZBTB20	chr3	114827186	114827868	down	0.176381
ZBTB20	chr3	114902622	114904182	down	0.228346
ZBTB20	chr3	115061624	115062582	down	0.248229
ZBTB20	chr3	115091757	115092791	down	0.242108
CPEB2	chr4	15100114	15102061	down	0.310241
CPEB2	chr4	15130128	15131450	down	0.207188
CPEB2	chr4	15146890	15148913	down	0.300526
CPEB2	chr4	15159128	15159944	down	0.159803
QDPR	chr4	17636106	17637330	down	0.277638
UCHL1	chr4	41079578	41080831	down	-0.156445
ATP8A1	chr4	42654347	42654884	down	0.222379
ATP8A1	chr4	42709227	42711016	down	0.167801
SPP1	chr4	87838884	87840927	down	0.356854
SPARCL1	chr4	87838884	87840927	down	-0.398759
PKD2	chr4	87838884	87840927	down	0.235318
SPP1	chr4	87973237	87973919	down	0.255287
SPARCL1	chr4	87973237	87973919	down	-0.264486
SPP1	chr4	87985090	87986011	down	0.242938
SPARCL1	chr4	87985090	87986011	down	-0.282641
PKD2	chr4	87985090	87986011	down	0.156632
UGT8	chr4	114657805	114658594	down	0.217521
LNPEP	chr5	97101241	97102517	down	0.314578
MAN2A1	chr5	109611372	109613356	down	0.485845
MAN2A1	chr5	109618644	109620986	down	0.378386
MAN2A1	chr5	109645320	109646293	down	0.300962
SEPT8	chr5	132797193	132798345	down	0.173771
SEPT8	chr5	132819223	132822068	down	0.265305
FAM13B	chr5	138035933	138036436	down	0.319436
SH3TC2	chr5	149114260	149115218	down	0.286363
SH3TC2	chr5	149266637	149267682	down	0.33987
ATOX1	chr5	151693472	151694644	down	0.464145
PWWP2A	chr5	160164681	160166417	down	0.377777
CUTA	chr6	33197463	33197729	down	0.148037
HBS1L	chr6	134822577	134823453	down	0.186598
PRR18	chr6	166295765	166297093	down	0.506946
C1GALT1	chr7	7228284	7229958	down	0.285711
NACAD	chr7	45086346	45086760	down	0.474703
NACAD	chr7	45190572	45192086	down	0.371677
COBL	chr7	51153690	51154717	down	0.155302
COBL	chr7	51254983	51256749	down	0.152481
MAGI2-AS3	chr7	79412294	79413688	down	0.289709
MAGI2-AS3	chr7	79419895	79420905	down	0.234325
GATAD1	chr7	92252737	92253583	down	0.153108
GATAD1	chr7	92717550	92719008	down	0.156341
AASS	chr7	121831184	121832772	up	-0.16165
MTUS1	chr8	17602241	17602944	down	0.163498
MTUS1	chr8	17628186	17628854	down	0.206601
MTUS1	chr8	17649829	17650841	down	0.255246
MTUS1	chr8	17699256	17699875	down	0.187138
ST18	chr8	52423027	52424206	down	0.229001
ZNF704	chr8	80686901	80687585	down	0.159675
ZNF704	chr8	80915018	80916291	down	0.176859
LINC01608	chr8	110892527	110894967	down	0.364855
NDRG1	chr8	133485697	133486932	down	0.425326
GNAQ	chr9	78129930	78130496	down	0.144913
C9orf3	chr9	94782801	94783555	down	0.189506
CDC14B	chr9	96500848	96502786	down	0.253434
AIF1L	chr9	131053721	131054575	up	0.349903
